# Multi-omic Longitudinal Analysis of Canine Osteosarcoma Identifies Inter-Patient Heterogeneity and Immune Enrichment in Metastatic Lesions

**DOI:** 10.64898/2026.01.05.696411

**Authors:** Christopher Husted, Kerstin Seidel, Tanya T. Karagiannis, Cornelia Peterson, Kate Megquier, Diane Genereux, Jillian Richmond, Elinor Karlsson, David S. Shulman, Brian Crompton, Cheryl A. London, Heather L. Gardner

## Abstract

Osteosarcoma (OS) exhibits substantial genomic complexity and inter-patient heterogeneity, necessitating longitudinal, patient-matched analyses to understand acquired features of tumor evolution. However, most published OS data is limited to primary tumor samples, limiting insight into patient-specific resistance mechanisms. To address this, we characterized the genomic landscape of paired primary and metastatic tumor samples from dogs with spontaneous OS. Whole-genome and single-cell RNA sequencing reveal mutation and gene expression profiles that are predominantly organized by patient identity. Mutational burden and pathway alterations such as those involving PI3K, NOTCH, TP53, MAPK, RAS and epigenetic regulation differ between primary and metastatic samples. Variants present in tumor tissue are readily detectable in paired cfDNA samples, demonstrating the utility of this assay for identifying tumor-specific alterations associated with treatment resistance. Analysis of bulk RNA-seq data to estimate cell-type composition shows greater immune cell representation in metastases, underscoring the importance of immune signaling pathways in OS. These findings exemplify the presence of patient-specific alterations in genomic architecture over the course of tumor progression, linking CNV amplification, pathway reprogramming, and immune evasion in metastatic OS.
