## Supplemental Table 1 for "Multi-omic Longitudinal Analysis of Canine Osteosarcoma Identifies Inter-Patient Heterogeneity and Immune Enrichment in Metastatic Lesions"

### Sheet: S1_tissue_annotations
FASTQ File ID	Sample ID	Participant ID	Tissue Site	Age	Breed	Sex	Therapy (Initial)	PFS (days)	OST (days)	Tumor Content (%)	Necrosis (%)	WGS	Bulk RNAseq	scRNAseq
Tufts-OS-0001-M1	T-OS-0001-M1-1	T-OS-0001	Lung	10.01	Nova Scotia Duck Tolling	MN	Neoadjuvant doxorubicin + toceranib/losartan/ladarixin	139	311	n/a	n/a	x	x
Tufts-OS-0001-M2	T-OS-0001-M2-1	T-OS-0001	Subcutaneous	10.01	Nova Scotia Duck Tolling	MN	Neoadjuvant doxorubicin + toceranib/losartan/ladarixin	139	311	n/a	n/a	x
Tufts-OS-0001-P	T-OS-0001-P1	T-OS-0001	Bone	9.14	Nova Scotia Duck Tolling	MN	Neoadjuvant doxorubicin + toceranib/losartan/ladarixin	139	311	80	30	x	x
Tufts-OS-0003-M1	T-OS-0003-M1-1	T-OS-0003	Lung	11.33	Greyhound	FS	Carboplatin	58	163	40	90	x	x
Tufts-OS-0003-P	T-OS-0003-P1	T-OS-0003	Bone	10.87	Greyhound	FS	Carboplatin	58	163	95	~99	x	x
Tufts-OS-0005-M1	T-OS-0005-M1-1	T-OS-0005	Lung	5.19	Mastiff	FS	Carboplatin + Listeria Vaccine	165	231	n/a	n/a	x
Tufts-OS-0005-P	T-OS-0005-P1	T-OS-0005	Bone	4.55	Mastiff	FS	Carboplatin + Listeria Vaccine	165	231	85	~99	x
Tufts-OS-0006-M1	T-OS-0006-M1-1	T-OS-0006	Lung	6.86	Greyhound	MN	Carboplatin	117	211	n/a	n/a	x	x
Tufts-OS-0006-P	T-OS-0006-P1	T-OS-0006	Bone	6.28	Greyhound	MN	Carboplatin	117	211	90	10	x	x
Tufts-OS-0011-M1	T-OS-0011-M1-1	T-OS-0011	Lung	3.63	Labrador Retriever	MN	Bisphosphonates	22	85	80	40	x
Tufts-OS-0011-M2	T-OS-0011-M2-1	T-OS-0011	Subcutaneous	3.63	Labrador Retriever	MN	Bisphosphonates	22	85	80	40	x
Tufts-OS-0012-M2	T-OS-0012-M4-4	T-OS-0012	Bone_Met	8.89	Bernese Mountain Dog	MN	Carboplatin + Listeria Vaccine	636	636	95	20	x
Tufts-OS-0012-P	T-OS-0012-P1	T-OS-0012	Bone	7.13	Bernese Mountain Dog	MN	Carboplatin + Listeria Vaccine	636	636	35	<5	x
Tufts-OS-0020-M1	T-OS-0020-M1-1	T-OS-0020	Lung	12.15	Mixed Breed	MN	Carboplatin + Listeria Vaccine	561	720	n/a	n/a	x
Tufts-OS-0020-M2	T-OS-0020-M3-1	T-OS-0020	Kidney	12.15	Mixed Breed	MN	Carboplatin + Listeria Vaccine	561	720	n/a	n/a	x
Tufts-OS-0020-P	T-OS-0020-P1	T-OS-0020	Bone	10.15	Mixed Breed	MN	Carboplatin + Listeria Vaccine	561	720	60	35	x
Tufts-OS-0023-M1	T-OS-0023-M1-1	T-OS-0023	Lung	8.59	Great Dane	FS	Carboplatin + Listeria Vaccine	328	675	60	35	x
Tufts-OS-0023-P	T-OS-0023-P1	T-OS-0023	Bone	6.7	Great Dane	FS	Carboplatin + Listeria Vaccine	328	675	95	75	x
Tufts-OS-0026-cfDNA-1	T-OS-0026-cfDNA-1	T-OS-0026	cfDNA	10.72	Labrador Retriever	FS	Carboplatin + local R848	58	95	n/a	n/a	x
Tufts-OS-0026-cfDNA-2	T-OS-0026-cfDNA-2	T-OS-0026	cfDNA	10.99	Labrador Retriever	FS	Carboplatin + local R848	58	95	n/a	n/a	x
Tufts-OS-0026-M1	T-OS-0026-M1-1	T-OS-0026	Lung	10.99	Labrador Retriever	FS	Carboplatin + local R848	58	95	n/a	n/a	x	x
Tufts-OS-0026-M2	T-OS-0026-M2-1	T-OS-0026	Subcutaneous	10.99	Labrador Retriever	FS	Carboplatin + local R848	58	95	n/a	n/a	x
Tufts-OS-0026-P	T-OS-0026-P1	T-OS-0026	Bone	10.72	Labrador Retriever	FS	Carboplatin + local R848	58	95	95	40	x	x
Tufts-OS-0027-cfDNA-1	T-OS-0027-cfDNA-1	T-OS-0027	cfDNA	2.68	Mixed Breed	MN	Carboplatin + local R848	52	109	n/a	n/a	x
Tufts-OS-0027-cfDNA-2	T-OS-0027-cfDNA-2	T-OS-0027	cfDNA	2.98	Mixed Breed	MN	Carboplatin + local R848	52	109	n/a	n/a	x
Tufts-OS-0027-M2	T-OS-0027-M2-1	T-OS-0027	Subcutaneous	2.98	Mixed Breed	MN	Carboplatin + local R848	52	109	35	15	x
Tufts-OS-0028-cfDNA-1	T-OS-0028-cfDNA-1	T-OS-0028	cfDNA	10.7	Labrador Retriever	MN	Carboplatin + local R848	56	91	n/a	n/a	x
Tufts-OS-0028-cfDNA-2	T-OS-0028-cfDNA-2	T-OS-0028	cfDNA	10.96	Labrador Retriever	MN	Carboplatin + local R848	56	91	n/a	n/a	x
Tufts-OS-0028-M1	T-OS-0028-M1-1	T-OS-0028	Lung	10.96	Labrador Retriever	MN	Carboplatin + local R848	56	91	>95	65	x	x
Tufts-OS-0028-M2	T-OS-0028-M2-1	T-OS-0028	Subcutaneous	10.96	Labrador Retriever	MN	Carboplatin + local R848	56	91	>95	40	x
Tufts-OS-0028-P	T-OS-0028-P1	T-OS-0028	Bone	10.7	Labrador Retriever	MN	Carboplatin + local R848	56	91	90	35	x	x
Tufts-OS-0029-cfDNA-1	T-OS-0029-cfDNA-1	T-OS-0029	cfDNA	9.17	Mixed Breed	MN	Carboplatin + local R848	71	112	n/a	n/a	x
Tufts-OS-0029-cfDNA-2	T-OS-0029-cfDNA-2	T-OS-0029	cfDNA	9.48	Mixed Breed	MN	Carboplatin + local R848	71	112	n/a	n/a	x
Tufts-OS-0029-M1	T-OS-0029-M1-1	T-OS-0029	Lung	9.48	Mixed Breed	MN	Carboplatin + local R848	71	112	n/a	n/a	x	x
Tufts-OS-0029-M2	T-OS-0029-M1-2	T-OS-0029	Lung	9.48	Mixed Breed	MN	Carboplatin + local R848	71	112	>95	85	x	x
Tufts-OS-0029-M3	T-OS-0029-M1-3	T-OS-0029	Lung	9.48	Mixed Breed	MN	Carboplatin + local R848	71	112	n/a	n/a	x
Tufts-OS-0029-P	T-OS-0029-P1	T-OS-0029	Bone	9.17	Mixed Breed	MN	Carboplatin + local R848	71	112	~99	10	x	x
Tufts-OS-0030-cfDNA-1	T-OS-0030-cfDNA-1	T-OS-0030	cfDNA	7.13	Rottweiler	MN	Carboplatin + local R848	56	69	n/a	n/a	x
Tufts-OS-0030-cfDNA-2	T-OS-0030-cfDNA-2	T-OS-0030	cfDNA	7.32	Rottweiler	MN	Carboplatin + local R848	56	69	n/a	n/a	x
Tufts-OS-0030-M1	T-OS-0030-M1-1	T-OS-0030	Lung	7.32	Rottweiler	MN	Carboplatin + local R848	56	69	70	45	x	x
Tufts-OS-0030-M2	T-OS-0030-M1-2	T-OS-0030	Lung	7.32	Rottweiler	MN	Carboplatin + local R848	56	69	65	85	x	x
Tufts-OS-0030-P	T-OS-0030-P1	T-OS-0030	Bone	7.13	Rottweiler	MN	Carboplatin + local R848	56	69	~99	15	x	x
Tufts-OS-0032-cfDNA-1	T-OS-0032-cfDNA-1	T-OS-0032	cfDNA	10.72	German Shepherd	MN	Carboplatin + local R848	107	164	n/a	n/a	x
Tufts-OS-0032-cfDNA-2	T-OS-0032-cfDNA-2	T-OS-0032	cfDNA	10.99	German Shepherd	MN	Carboplatin + local R848	107	164	n/a	n/a	x
Tufts-OS-0032-M1	T-OS-0032-M1-1	T-OS-0032	Lung	10.99	German Shepherd	MN	Carboplatin + local R848	107	164	>95	65	x	x
Tufts-OS-0032-M2	T-OS-0032-M3-1	T-OS-0032	Kidney	10.99	German Shepherd	MN	Carboplatin + local R848	107	164	90	25	x
Tufts-OS-0032-P	T-OS-0032-P1	T-OS-0032	Bone	10.72	German Shepherd	MN	Carboplatin + local R848	107	164	n/a	n/a	x	x
Tufts-OS-0033-cfDNA-1	T-OS-0033-cfDNA-1	T-OS-0033	cfDNA	10.19	Greyhound	MN	Carboplatin + local R848	243	253	n/a	n/a	x
Tufts-OS-0033-cfDNA-2	T-OS-0033-cfDNA-2	T-OS-0033	cfDNA	10.89	Greyhound	MN	Carboplatin + local R848	243	253	n/a	n/a	x
Tufts-OS-0033-M1	T-OS-0033-M1-1	T-OS-0033	Lung	10.89	Greyhound	MN	Carboplatin + local R848	243	253	>95	40	x
Tufts-OS-0033-P	T-OS-0033-P1	T-OS-0033	Bone	10.19	Greyhound	MN	Carboplatin + local R848	243	253	~99	<5	x
Tufts-OS-0038-M1	T-OS-0038-M1-1	T-OS-0038	Lung	13	Portugese Water Dog	MN	Carboplatin + local R848	165	219	90	80	x	x
Tufts-OS-0038-M2	T-OS-0038-M3-1	T-OS-0038	Kidney	13	Portugese Water Dog	MN	Carboplatin + local R848	165	219	55	15	x
Tufts-OS-0038-M3	T-OS-0038-M2-1	T-OS-0038	Subcutaneous	13	Portugese Water Dog	MN	Carboplatin + local R848	165	219	15	<5	x
Tufts-OS-0038-P1	T-OS-0038-P1	T-OS-0038	Bone	12.39	Portugese Water Dog	MN	Carboplatin + local R848	165	219	~99	5	x	x
Tufts-OS-0042-cfDNA-1	T-OS-0042-cfDNA-1	T-OS-0042	cfDNA	8.29	Labrador Retriever	MN	Neoadjuvant toceranib/losartan/ladarixin	49	75	n/a	n/a	x
Tufts-OS-0042-cfDNA-2	T-OS-0042-cfDNA-2	T-OS-0042	cfDNA	8.5	Labrador Retriever	MN	Neoadjuvant toceranib/losartan/ladarixin	49	75	n/a	n/a	x
Tufts-OS-0042-M1	T-OS-0042-M1-1	T-OS-0042	Lung	8.5	Labrador Retriever	MN	Neoadjuvant toceranib/losartan/ladarixin	49	75	35	20	x	x
Tufts-OS-0042-P	T-OS-0042-P1	T-OS-0042	Bone	8.29	Labrador Retriever	MN	Neoadjuvant toceranib/losartan/ladarixin	49	75	~99	~99	x	x
T-OS-0046-M1-1	T-OS-0046-M1-1	T-OS-0046	Lung	9.68	Rhodesian Ridgeback	FS	Neoadjuvant toceranib/losartan/ladarixin	98	122	95	40			x
T-OS-0046-M2-1	T-OS-0046-M2-1	T-OS-0046	Subcutaneous	9.68	Rhodesian Ridgeback	FS	Neoadjuvant toceranib/losartan/ladarixin	98	122	>95	55			x
T-OS-0046-P1	T-OS-0046-P1	T-OS-0046	Bone	9.34	Rhodesian Ridgeback	FS	Neoadjuvant toceranib/losartan/ladarixin	98	122	~99	85			x
T-OS-0050-M1-2	T-OS-0050-M1-2	T-OS-0050	Lung	9.04	Bernese Mountain Dog	FS	Neoadjuvant toceranib/losartan/ladarixin	324	410	90	20			x
T-OS-0050-M1-1	T-OS-0050-M1-1	T-OS-0050	Lung	9.04	Bernese Mountain Dog	FS	Neoadjuvant toceranib/losartan/ladarixin	324	410	95	5			x
T-OS-0054-P1	T-OS-0054-P1	T-OS-0054	Bone	12.3	German Shepherd	FS	Neoadjuvant toceranib/losartan/ladarixin	69	113	95	20			x
T-OS-0059-M1-1-1	T-OS-0059-M1-1	T-OS-0059	Lung	8.52	German Shepherd	FS	Neoadjuvant toceranib/losartan/ladarixin	148	148	>95	20			x
T-OS-0059-M2-1	T-OS-0059-M1-2	T-OS-0059	Lung	8.52	German Shepherd	FS	Neoadjuvant toceranib/losartan/ladarixin	148	148	40	5			x
T-OS-0059-P1	T-OS-0059-P1	T-OS-0059	Bone	8.11	German Shepherd	FS	Neoadjuvant toceranib/losartan/ladarixin	148	148	20	10			x
T-OS-0061-M1-2	T-OS-0061-M1-2	T-OS-0061	Lung	9.38	Mixed Breed	MN	Neoadjuvant toceranib/losartan/ladarixin	126	263	80	20			x
T-OS-0061-M1-1	T-OS-0061-M1-1	T-OS-0061	Lung	9.38	Mixed Breed	MN	Neoadjuvant toceranib/losartan/ladarixin	126	263	95	10			x
T-OS-0061-P1	T-OS-0061-P1	T-OS-0061	Bone	8.65	Mixed Breed	MN	Neoadjuvant toceranib/losartan/ladarixin	126	263	95	90			x
