## Supplemental Table 5 for "Multi-omic Longitudinal Analysis of Canine Osteosarcoma Identifies Inter-Patient Heterogeneity and Immune Enrichment in Metastatic Lesions"

### Sheet: S12_gain_summary_cnv_Tufts_OS_0
Axis	n_pairs	mean_diff	median_diff	wilcox_p	wilcox_fdr	n	mean_net	netrate_p	netrate_fdr	n_nonzero	frac_met_greater	p_binom	sign_fdr
PI3K	8	11.375	8	0.0141474	0.0848844	8	0.571261	0.0142662	0.0855971	8	1	0.0078125	0.046875
Epigenetic	8	15.125	13	0.0423153	0.087036	8	0.344617	0.0423153	0.088022	8	0.875	0.0703125	0.210938
MAPK	9	13.6667	6	0.058024	0.087036	9	0.365008	0.044011	0.088022	9	0.777778	0.179688	0.289062
NOTCH	8	7.75	5	0.0571622	0.087036	8	0.30358	0.141482	0.169779	8	0.75	0.289062	0.289062
TP53	8	12.125	8	0.106897	0.106897	8	0.334347	0.079688	0.119532	8	0.75	0.289062	0.289062
RAS	11	15.0909	5	0.100001	0.106897	11	0.191247	0.230024	0.230024	11	0.727273	0.226562	0.289062
