## Supplemental Table 6 for "Multi-omic Longitudinal Analysis of Canine Osteosarcoma Identifies Inter-Patient Heterogeneity and Immune Enrichment in Metastatic Lesions"

sample	cluster_id	chrom	start	end	size_mb	n_svs	n_del	n_dup	n_inv	n_bnd	cn_segments	cn_states	cn_oscillations	cn_is_oscillating	join_pvalue	join_is_random	confidence_score	confidence	criteria_met
T-OS-0038-M2-1	chr20_2	chr20	29753997	56501766	26.75	29	3	1	5	20	19	2	9	TRUE	0.1116	TRUE	9	High	SVs>=20; CN_oscillating; random_joins; multi_sv_types
T-OS-0038-M2-1	chr20_1	chr20	1051553	30805182	29.75	13	4	3	2	4	27	3	9	TRUE	0.0633	TRUE	8	High	SVs>=10; CN_oscillating; random_joins; multi_sv_types
T-OS-0038-M2-1	chr22_1	chr22	123942	21708579	21.58	11	3	2	0	6	18	2	8	TRUE	0.1447	TRUE	8	High	SVs>=10; CN_oscillating; random_joins; multi_sv_types
T-OS-0038-M2-1	chr30_1	chr30	726771	32429294	31.7	23	3	4	6	9	25	4	15	FALSE	0.0633	TRUE	6	Medium	SVs>=20; random_joins; multi_sv_types
T-OS-0038-M2-1	chr38_1	chr38	657953	13713408	13.06	22	4	2	8	8	22	4	15	FALSE	0.062	TRUE	6	Medium	SVs>=20; random_joins; multi_sv_types
T-OS-0038-M2-1	chr15_1	chr15	40662979	64637091	23.97	21	3	3	12	3	14	8	12	FALSE	0.1116	TRUE	6	Medium	SVs>=20; random_joins; multi_sv_types
T-OS-0038-M2-1	chr34_1	chr34	322922	19635717	19.31	14	2	1	3	8	23	3	11	TRUE	NA	NA	6	Medium	SVs>=10; CN_oscillating; multi_sv_types
T-OS-0038-M2-1	chr37_1	chr37	2521124	27801984	25.28	13	3	1	8	1	6	2	4	FALSE	0.1116	TRUE	6	Medium	SVs>=10; CN_partial; random_joins; multi_sv_types
T-OS-0038-M2-1	chr4_1	chr4	22165823	24624617	2.46	26	4	0	4	18	5	2	4	FALSE	0.0074	FALSE	5	Medium	SVs>=20; CN_partial; multi_sv_types
T-OS-0038-M2-1	chr34_2	chr34	31055893	40856559	9.8	19	3	4	1	11	11	5	10	FALSE	0.0633	TRUE	5	Medium	SVs>=10; random_joins; multi_sv_types
T-OS-0038-M2-1	chr22_2	chr22	49690258	61178474	11.49	14	3	1	1	9	15	4	13	FALSE	0.1116	TRUE	5	Medium	SVs>=10; random_joins; multi_sv_types
T-OS-0038-M2-1	chr32_2	chr32	19004487	32649592	13.65	7	1	2	2	2	42	3	7	TRUE	NA	NA	5	Medium	SVs>=6; CN_oscillating; multi_sv_types
T-OS-0032-M3-1	chr12_2	chr12	51249892	70436162	19.19	11	1	3	5	2	49	4	13	FALSE	0.1116	TRUE	5	Medium	SVs>=10; random_joins; multi_sv_types
T-OS-0029-M1-2	chr11_1	chr11	34486725	47962384	13.48	17	2	2	2	11	9	2	3	FALSE	0.2615	TRUE	5	Medium	SVs>=10; random_joins; multi_sv_types
T-OS-0012-P1	chr11_1	chr11	8269548	58558156	50.29	23	4	3	13	2	51	3	37	TRUE	0.0633	TRUE	9	High	SVs>=20; CN_oscillating; random_joins; multi_sv_types
T-OS-0012-P1	chr11_2	chr11	30390069	57819317	27.43	44	9	7	12	15	32	3	27	TRUE	9e-04	FALSE	7	High	SVs>=20; CN_oscillating; multi_sv_types
T-OS-0028-M1-1	chr13_1	chr13	13709243	54380497	40.67	43	2	3	7	31	57	8	21	FALSE	0.1447	TRUE	6	Medium	SVs>=20; random_joins; multi_sv_types
T-OS-0030-P1	chr12_1	chr12	5633456	12654719	7.02	16	2	2	5	7	34	7	18	FALSE	0.2615	TRUE	5	Medium	SVs>=10; random_joins; multi_sv_types
T-OS-0030-P1	chr34_1	chr34	9793661	23085430	13.29	14	4	2	4	4	14	4	6	FALSE	0.062	TRUE	5	Medium	SVs>=10; random_joins; multi_sv_types
T-OS-0033-P1	chr6_1	chr6	1142957	23363766	22.22	8	2	2	2	2	30	3	8	TRUE	0.2615	TRUE	7	High	SVs>=6; CN_oscillating; random_joins; multi_sv_types
T-OS-0033-P1	chr37_1	chr37	3132205	29562448	26.43	12	3	1	3	5	210	5	19	FALSE	0.1116	TRUE	5	Medium	SVs>=10; random_joins; multi_sv_types
T-OS-0033-P1	chr19_1	chr19	497289	44941162	44.44	7	2	1	2	1	129	3	8	TRUE	NA	NA	5	Medium	SVs>=6; CN_oscillating; multi_sv_types
T-OS-0032-M1-1	chr36_1	chr36	3427234	24225306	20.8	56	10	4	17	23	62	3	10	TRUE	3e-04	FALSE	7	High	SVs>=20; CN_oscillating; multi_sv_types
T-OS-0032-M1-1	chr2_1	chr2	69677	38406518	38.34	28	5	1	9	13	33	3	9	TRUE	0.0101	FALSE	7	High	SVs>=20; CN_oscillating; multi_sv_types
T-OS-0032-M1-1	chr12_2	chr12	51249892	68832720	17.58	22	2	4	6	10	48	4	12	FALSE	0.062	TRUE	6	Medium	SVs>=20; random_joins; multi_sv_types
T-OS-0032-M1-1	chr15_3	chr15	38029666	63230122	25.2	20	0	0	1	19	14	3	9	TRUE	NA	NA	6	Medium	SVs>=20; CN_oscillating
T-OS-0032-M1-1	chr25_1	chr25	4433567	21998958	17.57	14	2	2	2	8	74	4	6	FALSE	0.2615	TRUE	5	Medium	SVs>=10; random_joins; multi_sv_types
T-OS-0032-M1-1	chr23_1	chr23	13748470	46812779	33.06	11	2	3	1	5	42	4	8	FALSE	0.1447	TRUE	5	Medium	SVs>=10; random_joins; multi_sv_types
T-OS-0032-M1-1	chr34_3	chr34	36418452	42251596	5.83	10	2	3	4	1	11	2	2	FALSE	0.1447	TRUE	5	Medium	SVs>=10; random_joins; multi_sv_types
T-OS-0032-M1-1	chr29_1	chr29	2583934	23475391	20.89	9	1	1	2	5	24	3	10	TRUE	NA	NA	5	Medium	SVs>=6; CN_oscillating; multi_sv_types
T-OS-0029-M1-1	chr10_1	chr10	11114695	58583729	47.47	17	2	3	4	7	56	2	10	TRUE	0.1447	TRUE	8	High	SVs>=10; CN_oscillating; random_joins; multi_sv_types
T-OS-0029-M1-1	chr28_1	chr28	946649	37115536	36.17	36	6	1	6	23	31	3	8	TRUE	0.0027	FALSE	7	High	SVs>=20; CN_oscillating; multi_sv_types
T-OS-0029-M1-1	chr26_1	chr26	6964807	36676401	29.71	24	4	0	2	18	33	3	18	TRUE	0.0074	FALSE	7	High	SVs>=20; CN_oscillating; multi_sv_types
T-OS-0029-M1-1	chr16_1	chr16	17002944	57083192	40.08	22	1	2	3	16	43	2	11	TRUE	NA	NA	7	High	SVs>=20; CN_oscillating; multi_sv_types
T-OS-0029-M1-1	chr20_1	chr20	272852	42176732	41.9	14	1	0	1	12	17	3	7	TRUE	NA	NA	6	Medium	SVs>=10; CN_oscillating; multi_sv_types
T-OS-0029-M1-1	chr36_1	chr36	3534523	30406517	26.87	16	1	3	6	6	13	3	3	FALSE	0.1116	TRUE	5	Medium	SVs>=10; random_joins; multi_sv_types
T-OS-0029-M1-1	chr34_2	chr34	15766333	39151684	23.39	13	0	0	1	12	26	3	10	TRUE	NA	NA	5	Medium	SVs>=10; CN_oscillating
T-OS-0029-cfDNA-1	chr11_1	chr11	34692250	40632674	5.94	10	2	2	1	5	10	3	7	TRUE	0.2615	TRUE	8	High	SVs>=10; CN_oscillating; random_joins; multi_sv_types
T-OS-0029-cfDNA-1	chr12_1	chr12	8813610	59554364	50.74	12	1	3	5	3	37	5	17	FALSE	0.1116	TRUE	5	Medium	SVs>=10; random_joins; multi_sv_types
T-OS-0038-M3-1	chr22_1	chr22	123942	21708579	21.58	10	3	2	0	5	46	3	12	TRUE	0.1447	TRUE	8	High	SVs>=10; CN_oscillating; random_joins; multi_sv_types
T-OS-0038-M3-1	chr20_2	chr20	29753997	56501766	26.75	28	5	0	3	20	24	3	12	TRUE	0.0018	FALSE	7	High	SVs>=20; CN_oscillating; multi_sv_types
T-OS-0038-M3-1	chr30_1	chr30	726771	32429294	31.7	24	3	4	6	9	30	5	17	FALSE	0.0633	TRUE	6	Medium	SVs>=20; random_joins; multi_sv_types
T-OS-0038-M3-1	chr15_2	chr15	40662979	64637091	23.97	23	3	3	12	4	13	7	12	FALSE	0.1116	TRUE	6	Medium	SVs>=20; random_joins; multi_sv_types
T-OS-0038-M3-1	chr38_1	chr38	657953	13713408	13.06	21	4	2	7	8	24	5	23	FALSE	0.062	TRUE	6	Medium	SVs>=20; random_joins; multi_sv_types
T-OS-0038-M3-1	chr34_1	chr34	322922	19635717	19.31	16	2	1	3	10	43	3	11	TRUE	NA	NA	6	Medium	SVs>=10; CN_oscillating; multi_sv_types
T-OS-0038-M3-1	chr4_1	chr4	18680364	24624617	5.94	30	7	0	4	19	8	2	6	FALSE	1e-04	FALSE	5	Medium	SVs>=20; CN_partial; multi_sv_types
T-OS-0038-M3-1	chr34_2	chr34	31055893	40856559	9.8	19	3	4	1	11	12	5	11	FALSE	0.0633	TRUE	5	Medium	SVs>=10; random_joins; multi_sv_types
T-OS-0038-M3-1	chr22_2	chr22	49690258	61178474	11.49	15	3	1	1	10	16	5	14	FALSE	0.1116	TRUE	5	Medium	SVs>=10; random_joins; multi_sv_types
T-OS-0038-M3-1	chr19_1	chr19	447025	35939887	35.49	7	1	1	1	4	26	3	8	TRUE	NA	NA	5	Medium	SVs>=6; CN_oscillating; multi_sv_types
T-OS-0038-M3-1	chr32_2	chr32	19004487	32649592	13.65	7	1	2	2	2	121	3	7	TRUE	NA	NA	5	Medium	SVs>=6; CN_oscillating; multi_sv_types
T-OS-0011-M1-1	chr13_2	chr13	21820107	56384933	34.56	6	1	3	0	2	10	3	4	FALSE	0.1116	TRUE	5	Medium	SVs>=6; CN_partial; random_joins; multi_sv_types
T-OS-0032-cfDNA-2	chr12_1	chr12	11419230	63001003	51.58	22	5	6	11	0	29	2	12	TRUE	0.0108	FALSE	7	High	SVs>=20; CN_oscillating; multi_sv_types
T-OS-0001-M2-1	chr34_1	chr34	309920	24621726	24.31	85	3	1	10	71	193	10	51	FALSE	0.1116	TRUE	6	Medium	SVs>=20; random_joins; multi_sv_types
T-OS-0001-M2-1	chr32_1	chr32	1303018	27827330	26.52	42	4	2	6	30	213	7	65	FALSE	0.062	TRUE	6	Medium	SVs>=20; random_joins; multi_sv_types
T-OS-0011-M2-1	chr12_1	chr12	7727091	35202815	27.48	9	1	3	2	3	21	3	10	TRUE	0.1116	TRUE	7	High	SVs>=6; CN_oscillating; random_joins; multi_sv_types
T-OS-0026-M2-1	chr38_1	chr38	280564	9003147	8.72	17	3	3	4	7	86	5	23	FALSE	0.1116	TRUE	5	Medium	SVs>=10; random_joins; multi_sv_types
T-OS-0023-P1	chr12_1	chr12	892250	22763653	21.87	12	2	2	0	6	12	2	4	FALSE	0.2615	TRUE	6	Medium	SVs>=10; CN_partial; random_joins; multi_sv_types
T-OS-0023-P1	chr27_1	chr27	8691776	46007625	37.32	15	4	3	6	2	43	4	4	FALSE	0.0633	TRUE	5	Medium	SVs>=10; random_joins; multi_sv_types
T-OS-0042-P1	chr19_2	chr19	48104090	54605417	6.5	17	2	2	9	4	11	7	10	FALSE	0.2615	TRUE	5	Medium	SVs>=10; random_joins; multi_sv_types
T-OS-0006-P1	chr26_1	chr26	5660776	24766553	19.11	30	3	3	9	15	29	3	20	TRUE	0.1116	TRUE	9	High	SVs>=20; CN_oscillating; random_joins; multi_sv_types
T-OS-0006-P1	chr11_1	chr11	1727791	43035828	41.31	25	2	4	7	12	32	3	25	TRUE	0.062	TRUE	9	High	SVs>=20; CN_oscillating; random_joins; multi_sv_types
T-OS-0006-P1	chr32_3	chr32	36730179	39185773	2.46	16	2	2	12	0	1	1	0	FALSE	0.2615	TRUE	5	Medium	SVs>=10; random_joins; multi_sv_types
T-OS-0028-P1	chr3_1	chr3	676994	85971762	85.29	28	3	2	7	16	124	2	25	TRUE	0.1447	TRUE	9	High	SVs>=20; CN_oscillating; random_joins; multi_sv_types
T-OS-0028-P1	chr4_1	chr4	22615463	67397438	44.78	51	8	3	9	31	66	3	20	TRUE	0.0014	FALSE	7	High	SVs>=20; CN_oscillating; multi_sv_types
T-OS-0028-P1	chr3_2	chr3	49734675	64823414	15.09	21	3	1	3	14	27	2	6	FALSE	0.1116	TRUE	7	High	SVs>=20; CN_partial; random_joins; multi_sv_types
T-OS-0028-P1	chr34_1	chr34	2440960	40014590	37.57	65	4	2	5	54	91	5	21	FALSE	0.062	TRUE	6	Medium	SVs>=20; random_joins; multi_sv_types
T-OS-0028-P1	chr18_2	chr18	20798489	43653584	22.86	25	2	2	3	18	38	6	15	FALSE	0.2615	TRUE	6	Medium	SVs>=20; random_joins; multi_sv_types
T-OS-0028-P1	chr2_2	chr2	48616742	73746799	25.13	24	0	0	2	22	13	2	8	TRUE	NA	NA	6	Medium	SVs>=20; CN_oscillating
T-OS-0028-P1	chr27_1	chr27	115014	13869613	13.75	15	0	1	1	13	20	3	7	TRUE	NA	NA	6	Medium	SVs>=10; CN_oscillating; multi_sv_types
T-OS-0028-P1	chrX_2	chrX	29662335	45832485	16.17	14	1	1	6	6	19	3	11	TRUE	NA	NA	6	Medium	SVs>=10; CN_oscillating; multi_sv_types
T-OS-0028-P1	chr36_1	chr36	1297581	29029836	27.73	35	0	3	2	29	39	3	6	FALSE	NA	NA	5	Medium	SVs>=20; CN_partial; multi_sv_types
T-OS-0028-P1	chr14_3	chr14	39735013	61068824	21.33	32	6	3	2	21	28	3	4	FALSE	0.0117	FALSE	5	Medium	SVs>=20; CN_partial; multi_sv_types
T-OS-0028-P1	chr23_1	chr23	170360	36077625	35.91	19	2	2	0	15	34	2	3	FALSE	0.2615	TRUE	5	Medium	SVs>=10; random_joins; multi_sv_types
T-OS-0006-M1-1	chr11_1	chr11	1727791	43035828	41.31	26	2	4	8	12	32	3	25	TRUE	0.062	TRUE	9	High	SVs>=20; CN_oscillating; random_joins; multi_sv_types
T-OS-0006-M1-1	chr26_1	chr26	5751162	24573096	18.82	32	6	2	7	17	28	3	19	TRUE	0.0074	FALSE	7	High	SVs>=20; CN_oscillating; multi_sv_types
T-OS-0006-M1-1	chr19_2	chr19	41292552	55146689	13.85	31	8	4	18	0	13	3	10	TRUE	0.0021	FALSE	7	High	SVs>=20; CN_oscillating; multi_sv_types
T-OS-0006-M1-1	chr11_2	chr11	29853688	42283062	12.43	10	2	0	1	7	14	3	10	TRUE	NA	NA	6	Medium	SVs>=10; CN_oscillating; multi_sv_types
T-OS-0033-M1-1	chr34_1	chr34	624987	41764122	41.14	32	3	1	6	22	25	2	14	TRUE	0.1116	TRUE	9	High	SVs>=20; CN_oscillating; random_joins; multi_sv_types
T-OS-0033-M1-1	chr6_1	chr6	1142957	26733799	25.59	12	3	2	4	3	22	3	10	TRUE	0.1447	TRUE	8	High	SVs>=10; CN_oscillating; random_joins; multi_sv_types
T-OS-0033-M1-1	chr29_1	chr29	4207996	21792868	17.58	22	3	4	5	8	24	3	5	FALSE	0.0633	TRUE	7	High	SVs>=20; CN_partial; random_joins; multi_sv_types
T-OS-0033-M1-1	chr37_1	chr37	867121	20604987	19.74	29	3	2	4	19	114	4	11	FALSE	0.1447	TRUE	6	Medium	SVs>=20; random_joins; multi_sv_types
T-OS-0033-M1-1	chr12_2	chr12	52248911	53972811	1.72	12	3	1	2	6	2	2	1	FALSE	0.1116	TRUE	5	Medium	SVs>=10; random_joins; multi_sv_types
T-OS-0033-M1-1	chr26_1	chr26	12021017	34149020	22.13	11	3	1	2	5	17	4	8	FALSE	0.1116	TRUE	5	Medium	SVs>=10; random_joins; multi_sv_types
T-OS-0033-M1-1	chr6_2	chr6	48187126	64046437	15.86	6	2	2	2	0	7	2	4	FALSE	0.2615	TRUE	5	Medium	SVs>=6; CN_partial; random_joins; multi_sv_types
T-OS-0033-M1-1	chr19_1	chr19	549993	44941162	44.39	6	2	1	2	1	91	2	25	TRUE	NA	NA	5	Medium	SVs>=6; CN_oscillating; multi_sv_types
T-OS-0038-P1	chr34_2	chr34	31055893	40856559	9.8	15	2	3	3	7	15	3	9	TRUE	0.1447	TRUE	8	High	SVs>=10; CN_oscillating; random_joins; multi_sv_types
T-OS-0038-P1	chr4_1	chr4	22165823	24624617	2.46	32	5	0	4	23	11	2	10	TRUE	0.0018	FALSE	7	High	SVs>=20; CN_oscillating; multi_sv_types
T-OS-0038-P1	chr20_2	chr20	29458492	56501766	27.04	32	4	0	5	23	18	3	11	TRUE	0.0074	FALSE	7	High	SVs>=20; CN_oscillating; multi_sv_types
T-OS-0038-P1	chr15_1	chr15	40662979	64637091	23.97	20	3	3	11	3	15	5	12	FALSE	0.1116	TRUE	6	Medium	SVs>=20; random_joins; multi_sv_types
T-OS-0038-P1	chr30_1	chr30	726771	32429294	31.7	19	4	3	9	3	26	4	11	FALSE	0.0633	TRUE	5	Medium	SVs>=10; random_joins; multi_sv_types
T-OS-0038-P1	chr22_3	chr22	49690258	61178474	11.49	15	3	1	1	10	18	4	10	FALSE	0.1116	TRUE	5	Medium	SVs>=10; random_joins; multi_sv_types
T-OS-0038-P1	chr20_1	chr20	8752734	29754537	21	13	2	3	7	1	27	1	0	FALSE	0.1447	TRUE	5	Medium	SVs>=10; random_joins; multi_sv_types
T-OS-0038-P1	chr19_1	chr19	447025	35939887	35.49	7	1	1	1	4	31	3	8	TRUE	NA	NA	5	Medium	SVs>=6; CN_oscillating; multi_sv_types
T-OS-0038-P1	chr14_1	chr14	3276463	7015027	3.74	6	1	0	2	3	10	3	9	TRUE	NA	NA	5	Medium	SVs>=6; CN_oscillating; multi_sv_types
T-OS-0038-P1	chr32_1	chr32	19004487	32649592	13.65	6	1	1	2	2	107	2	7	TRUE	NA	NA	5	Medium	SVs>=6; CN_oscillating; multi_sv_types
T-OS-0029-M1-3	chr34_1	chr34	2836990	42272908	39.44	20	3	1	4	12	51	3	12	TRUE	0.1116	TRUE	9	High	SVs>=20; CN_oscillating; random_joins; multi_sv_types
T-OS-0029-M1-3	chr16_1	chr16	239053	59835949	59.6	38	1	6	4	26	142	3	25	TRUE	0.0027	FALSE	7	High	SVs>=20; CN_oscillating; multi_sv_types
T-OS-0029-M1-3	chr29_1	chr29	3048081	26573755	23.53	24	3	0	5	16	67	3	15	TRUE	NA	NA	7	High	SVs>=20; CN_oscillating; multi_sv_types
T-OS-0029-M1-3	chr19_1	chr19	1183642	36144401	34.96	18	0	3	2	13	83	3	19	TRUE	NA	NA	6	Medium	SVs>=10; CN_oscillating; multi_sv_types
T-OS-0029-M1-3	chr15_1	chr15	10475036	20018360	9.54	14	0	1	1	12	18	3	7	TRUE	NA	NA	6	Medium	SVs>=10; CN_oscillating; multi_sv_types
T-OS-0029-M1-3	chr36_1	chr36	8193288	29485348	21.29	11	0	1	1	9	42	3	10	TRUE	NA	NA	6	Medium	SVs>=10; CN_oscillating; multi_sv_types
T-OS-0029-M1-3	chr32_1	chr32	19788793	34237908	14.45	13	3	2	7	1	16	2	2	FALSE	0.1447	TRUE	5	Medium	SVs>=10; random_joins; multi_sv_types
T-OS-0029-M1-3	chr37_1	chr37	3820092	30781323	26.96	10	0	0	1	9	171	2	21	TRUE	NA	NA	5	Medium	SVs>=10; CN_oscillating
T-OS-0029-M1-3	chr20_3	chr20	42176637	58220654	16.04	6	3	1	0	2	18	3	5	FALSE	0.1116	TRUE	5	Medium	SVs>=6; CN_partial; random_joins; multi_sv_types
T-OS-0032-P1	chr13_1	chr13	906188	61196270	60.29	12	2	4	3	3	20	7	13	FALSE	0.062	TRUE	5	Medium	SVs>=10; random_joins; multi_sv_types
T-OS-0012-M4-4	chr11_2	chr11	30390069	57819317	27.43	43	9	7	12	15	28	3	25	TRUE	9e-04	FALSE	7	High	SVs>=20; CN_oscillating; multi_sv_types
T-OS-0012-M4-4	chr11_1	chr11	8269556	58558156	50.29	22	4	4	11	2	39	3	35	TRUE	0.046	FALSE	7	High	SVs>=20; CN_oscillating; multi_sv_types
T-OS-0028-cfDNA-2	chr13_1	chr13	21700055	55797149	34.1	18	2	2	3	11	51	8	21	FALSE	0.2615	TRUE	5	Medium	SVs>=10; random_joins; multi_sv_types
T-OS-0026-P1	chr13_1	chr13	1564307	25132813	23.57	35	3	2	4	26	41	4	12	FALSE	0.1447	TRUE	6	Medium	SVs>=20; random_joins; multi_sv_types
T-OS-0026-P1	chr30_1	chr30	2201938	32987305	30.79	18	3	0	3	12	15	3	9	TRUE	NA	NA	6	Medium	SVs>=10; CN_oscillating; multi_sv_types
T-OS-0026-P1	chr31_1	chr31	2709236	34948552	32.24	18	2	1	3	12	24	3	7	TRUE	NA	NA	6	Medium	SVs>=10; CN_oscillating; multi_sv_types
T-OS-0026-P1	chr7_3	chr7	39719658	73119268	33.4	18	3	1	4	10	30	7	12	FALSE	0.1116	TRUE	5	Medium	SVs>=10; random_joins; multi_sv_types
T-OS-0030-M1-1	chr10_1	chr10	7068417	30953563	23.89	15	2	2	3	8	13	3	10	TRUE	0.2615	TRUE	8	High	SVs>=10; CN_oscillating; random_joins; multi_sv_types
T-OS-0030-M1-1	chr34_2	chr34	11739842	34705559	22.97	45	8	7	3	27	37	3	21	TRUE	0.0017	FALSE	7	High	SVs>=20; CN_oscillating; multi_sv_types
T-OS-0030-M1-1	chr12_1	chr12	4842916	26289358	21.45	27	3	2	5	17	34	5	10	FALSE	0.1447	TRUE	6	Medium	SVs>=20; random_joins; multi_sv_types
T-OS-0028-M2-1	chr29_1	chr29	7296313	8672061	1.38	37	1	3	14	19	8	4	7	FALSE	0.1116	TRUE	6	Medium	SVs>=20; random_joins; multi_sv_types
T-OS-0028-M2-1	chr2_2	chr2	48616742	73746799	25.13	31	0	0	4	27	31	3	8	TRUE	NA	NA	6	Medium	SVs>=20; CN_oscillating
T-OS-0020-P1	chr20_1	chr20	18483734	43589507	25.11	23	7	7	9	0	17	2	11	TRUE	0.0029	FALSE	7	High	SVs>=20; CN_oscillating; multi_sv_types
T-OS-0020-P1	chr5_1	chr5	1404775	32861638	31.46	22	7	5	8	2	22	3	16	TRUE	0.0054	FALSE	7	High	SVs>=20; CN_oscillating; multi_sv_types
T-OS-0020-P1	chr34_1	chr34	8449082	24325234	15.88	7	3	1	3	0	25	2	11	TRUE	0.1116	TRUE	7	High	SVs>=6; CN_oscillating; random_joins; multi_sv_types
T-OS-0003-P1	chr20_1	chr20	7148262	52029237	44.88	31	3	1	17	10	24	3	10	TRUE	0.1116	TRUE	9	High	SVs>=20; CN_oscillating; random_joins; multi_sv_types
T-OS-0003-P1	chr26_1	chr26	15301154	30837876	15.54	13	3	2	6	2	7	2	2	FALSE	0.1447	TRUE	5	Medium	SVs>=10; random_joins; multi_sv_types
T-OS-0003-P1	chr30_1	chr30	20074586	33164990	13.09	7	2	3	2	0	8	2	4	FALSE	0.1447	TRUE	5	Medium	SVs>=6; CN_partial; random_joins; multi_sv_types
T-OS-0030-cfDNA-1	chr31_2	chr31	25979735	36968392	10.99	11	3	2	6	0	10	3	6	FALSE	0.1447	TRUE	6	Medium	SVs>=10; CN_partial; random_joins; multi_sv_types
T-OS-0029-P1	chr36_1	chr36	3534523	30406517	26.87	23	2	3	6	12	31	3	10	TRUE	0.1447	TRUE	9	High	SVs>=20; CN_oscillating; random_joins; multi_sv_types
T-OS-0029-P1	chr22_1	chr22	11586544	50781669	39.2	20	4	2	5	8	51	3	15	TRUE	0.062	TRUE	9	High	SVs>=20; CN_oscillating; random_joins; multi_sv_types
T-OS-0029-P1	chr10_1	chr10	11114695	70336436	59.22	44	4	4	7	28	69	3	21	TRUE	0.046	FALSE	7	High	SVs>=20; CN_oscillating; multi_sv_types
T-OS-0029-P1	chr16_1	chr16	17002944	57083192	40.08	34	1	2	3	27	72	2	22	TRUE	NA	NA	7	High	SVs>=20; CN_oscillating; multi_sv_types
T-OS-0029-P1	chr34_2	chr34	14499928	39151684	24.65	30	2	0	1	27	47	3	16	TRUE	NA	NA	7	High	SVs>=20; CN_oscillating; multi_sv_types
T-OS-0029-P1	chr37_1	chr37	2161866	30781323	28.62	23	1	1	6	15	59	3	10	TRUE	NA	NA	7	High	SVs>=20; CN_oscillating; multi_sv_types
T-OS-0029-P1	chr20_2	chr20	42176637	58626446	16.45	21	7	2	4	8	28	3	8	TRUE	0.0022	FALSE	7	High	SVs>=20; CN_oscillating; multi_sv_types
T-OS-0029-P1	chr19_1	chr19	1074012	36144401	35.07	24	3	1	4	16	39	4	13	FALSE	0.1116	TRUE	6	Medium	SVs>=20; random_joins; multi_sv_types
T-OS-0029-P1	chr20_1	chr20	272852	42176732	41.9	22	3	2	1	16	52	5	12	FALSE	0.1447	TRUE	6	Medium	SVs>=20; random_joins; multi_sv_types
T-OS-0029-P1	chr29_1	chr29	3142758	26573755	23.43	14	1	0	2	11	31	2	7	TRUE	NA	NA	6	Medium	SVs>=10; CN_oscillating; multi_sv_types
T-OS-0029-P1	chrX_5	chrX	68095113	108662783	40.57	11	0	1	5	5	21	3	8	TRUE	NA	NA	6	Medium	SVs>=10; CN_oscillating; multi_sv_types
T-OS-0029-P1	chr17_2	chr17	13710815	41190289	27.48	30	1	1	5	23	31	2	6	FALSE	NA	NA	5	Medium	SVs>=20; CN_partial; multi_sv_types
T-OS-0038-M1-1	chr22_1	chr22	123942	21708579	21.58	11	3	2	0	6	54	3	10	TRUE	0.1447	TRUE	8	High	SVs>=10; CN_oscillating; random_joins; multi_sv_types
T-OS-0038-M1-1	chr4_1	chr4	18665040	24624617	5.96	29	5	0	4	20	9	2	8	TRUE	0.0018	FALSE	7	High	SVs>=20; CN_oscillating; multi_sv_types
T-OS-0038-M1-1	chr30_1	chr30	726771	32429294	31.7	25	2	4	6	12	44	4	13	FALSE	0.062	TRUE	6	Medium	SVs>=20; random_joins; multi_sv_types
T-OS-0038-M1-1	chr15_3	chr15	40662979	64637091	23.97	22	3	3	12	4	13	8	12	FALSE	0.1116	TRUE	6	Medium	SVs>=20; random_joins; multi_sv_types
T-OS-0038-M1-1	chr38_1	chr38	657953	13713408	13.06	21	4	2	7	8	26	5	25	FALSE	0.062	TRUE	6	Medium	SVs>=20; random_joins; multi_sv_types
T-OS-0038-M1-1	chr22_2	chr22	49690258	61178474	11.49	16	3	1	1	11	17	5	14	FALSE	0.1116	TRUE	5	Medium	SVs>=10; random_joins; multi_sv_types
T-OS-0038-M1-1	chr14_2	chr14	18274785	39674341	21.4	7	0	1	3	3	10	3	7	TRUE	NA	NA	5	Medium	SVs>=6; CN_oscillating; multi_sv_types
T-OS-0038-M1-1	chr32_2	chr32	19004487	32649592	13.65	7	1	2	2	2	122	3	7	TRUE	NA	NA	5	Medium	SVs>=6; CN_oscillating; multi_sv_types
T-OS-0001-P1	chrX_1	chrX	5570175	52151076	46.58	20	3	1	5	11	45	5	33	FALSE	0.1116	TRUE	6	Medium	SVs>=20; random_joins; multi_sv_types
T-OS-0001-P1	chr13_1	chr13	11647667	58876438	47.23	30	4	4	7	14	22	2	4	FALSE	0.046	FALSE	5	Medium	SVs>=20; CN_partial; multi_sv_types
T-OS-0001-P1	chr6_1	chr6	64577724	75828937	11.25	10	3	2	2	3	7	1	0	FALSE	0.1447	TRUE	5	Medium	SVs>=10; random_joins; multi_sv_types
T-OS-0001-P1	chrX_2	chrX	39147995	52423797	13.28	9	1	0	4	4	11	3	7	TRUE	NA	NA	5	Medium	SVs>=6; CN_oscillating; multi_sv_types
