## Supplemental Table 8 for "Multi-omic Longitudinal Analysis of Canine Osteosarcoma Identifies Inter-Patient Heterogeneity and Immune Enrichment in Metastatic Lesions"

### Sheet: S11_differential_axis_pathway_T
Axis	Metastasis	Primary	diff
NOTCH	5.75214	2.66667	3.08547
PI3K	8.63818	6.13333	2.50484
TP53	11.5912	8	3.59117
MAPK	12.1752	7.6	4.57521
Epigenetic	13.2707	8.73333	4.53732
RAS	21.2521	13.6	7.65214
