## Supplemental Table 9 for "Multi-omic Longitudinal Analysis of Canine Osteosarcoma Identifies Inter-Patient Heterogeneity and Immune Enrichment in Metastatic Lesions"

### Sheet: S13_civic_hits_ALL_exclusive_su
set	gene_symbols	n_rows	n_drugs	drugs	levels	significance	best_level	sources
all_met_only	BRAF	43	26	Bevacizumab; Cetuximab; Cetuximab,Irinotecan; Cetuximab,Irinotecan,Vemurafenib; Cetuximab,Panitumumab; Chemotherapy,Cetuximab; Dabrafenib,Panitumumab; Dabrafenib,Vemurafenib; FOLFOX-4 Regimen,Cetuximab; Irinotecan; Irinotecan,Cetuximab; MEK Inhibitor RO4987655; Mirdametinib,Trametinib; Oxaliplatin; Oxaliplatin,Bevacizumab,Capecitabine; Panitumumab; Panitumumab,Cetuximab; Refametinib; Regorafenib;…	B; C; D; E	Resistance	B	PubMed
all_met_only	PRPS1	23	9	Asparaginase,Cytarabine,Methotrexate,Daunorubicin; Asparaginase,Daunorubicin,Methotrexate; Asparaginase,Methotrexate,Cytarabine,Daunorubicin; Cytarabine,Methotrexate,Asparaginase,Daunorubicin; Daunorubicin,Asparaginase,Methotrexate,Cytarabine; Daunorubicin,Methotrexate,Asparaginase; Daunorubicin,Methotrexate,Asparaginase,Cytarabine; Mercaptopurine,Thioguanine; Thioguanine,Mercaptopurine	D	Resistance	D	PubMed
all_met_only	MTOR	6	5	Everolimus; MTOR Kinase Inhibitor AZD8055; MTOR Kinase Inhibitor AZD8055,RapaLink-1; RapaLink-1,Sirolimus; Sirolimus	C; D	Resistance	C	PubMed
all_met_only	BCL2	4	1	Venetoclax	C; D	Resistance	C	PubMed
all_met_only	AURKA	3	3	Cisplatin; Paclitaxel; Platinum Compound	B; D	Resistance	B	PubMed
all_met_only	GNAS	2	2	Cisplatin,Fluorouracil; Gefitinib,Erlotinib	B	Resistance	B	PubMed
all_met_only	ERCC2	1	1	Cisplatin	B	Resistance	B	PubMed
all_met_only	PROM1	1	1	Sorafenib	B	Resistance	B	PubMed
all_met_only	CRBN	1	1	Lenalidomide,Pomalidomide	C	Resistance	C	PubMed
all_met_only	CTNNB1	1	1	Anti-CTLA-4 Monoclonal Antibody,Anti-PD-L1 Monoclonal Antibody	D	Resistance	D	PubMed
all_met_only	EGF	1	1	Cetuximab	D	Resistance	D	PubMed
all_met_only	FGF2	1	1	Quizartinib	D	Resistance	D	PubMed
all_met_only	NQO1	1	1	Amrubicin	D	Resistance	D	PubMed
all_met_only	PBK	1	1	Gefitinib	D	Resistance	D	PubMed
all_met_only	SIRT1	1	1	Niacinamide	D	Resistance	D	PubMed
all_met_only	TUBB3	1	1	Paclitaxel	D	Resistance	D	PubMed
all_met_only	VPS37A	1	1	Cetuximab	D	Resistance	D	PubMed
all_prim_only	RET	4	2	Motesanib; Selpercatinib	C; D	Resistance	C	PubMed
all_prim_only	STK11	2	2	Pembrolizumab,Atezolizumab,Nivolumab; Selumetinib,Docetaxel	B; D	Resistance	B	PubMed
all_prim_only	JAK2	2	1	Pembrolizumab	C	Resistance	C	PubMed
all_prim_only	BAP1	1	1	Everolimus,Sunitinib	B	Resistance	B	PubMed
all_prim_only	CD274	1	1	Radiation Therapy	B	Resistance	B	PubMed
all_prim_only	DNMT1	1	1	Cisplatin	B	Resistance	B	PubMed
cnv_met_only	BRAF	43	26	Bevacizumab; Cetuximab; Cetuximab,Irinotecan; Cetuximab,Irinotecan,Vemurafenib; Cetuximab,Panitumumab; Chemotherapy,Cetuximab; Dabrafenib,Panitumumab; Dabrafenib,Vemurafenib; FOLFOX-4 Regimen,Cetuximab; Irinotecan; Irinotecan,Cetuximab; MEK Inhibitor RO4987655; Mirdametinib,Trametinib; Oxaliplatin; Oxaliplatin,Bevacizumab,Capecitabine; Panitumumab; Panitumumab,Cetuximab; Refametinib; Regorafenib;…	B; C; D; E	Resistance	B	PubMed
cnv_met_only	PRPS1	23	9	Asparaginase,Cytarabine,Methotrexate,Daunorubicin; Asparaginase,Daunorubicin,Methotrexate; Asparaginase,Methotrexate,Cytarabine,Daunorubicin; Cytarabine,Methotrexate,Asparaginase,Daunorubicin; Daunorubicin,Asparaginase,Methotrexate,Cytarabine; Daunorubicin,Methotrexate,Asparaginase; Daunorubicin,Methotrexate,Asparaginase,Cytarabine; Mercaptopurine,Thioguanine; Thioguanine,Mercaptopurine	D	Resistance	D	PubMed
cnv_met_only	FGFR3	6	3	AZ12908010,Fexagratinib,PD173074; Cisplatin; R3Mab	D	Resistance	D	PubMed
cnv_met_only	ESR1	6	2	Aromatase Inhibitor; Hormone Therapy	D	Resistance	D	PubMed
cnv_met_only	BCL2	4	1	Venetoclax	C; D	Resistance	C	PubMed
cnv_met_only	AURKA	3	3	Cisplatin; Paclitaxel; Platinum Compound	B; D	Resistance	B	PubMed
cnv_met_only	SMAD4	3	3	Cetuximab; Fluorouracil; Panitumumab,Cetuximab	B; D	Resistance	B	PubMed
cnv_met_only	ERBB4	3	2	Lapatinib; Trastuzumab	D	Resistance	D	PubMed
cnv_met_only	GNAS	2	2	Cisplatin,Fluorouracil; Gefitinib,Erlotinib	B	Resistance	B	PubMed
cnv_met_only	PROM1	1	1	Sorafenib	B	Resistance	B	PubMed
cnv_met_only	CRBN	1	1	Lenalidomide,Pomalidomide	C	Resistance	C	PubMed
cnv_met_only	JAK1	1	1	Pembrolizumab	C	Resistance	C	PubMed
cnv_met_only	PREX2	1	1	Vemurafenib	C	Resistance	C	PubMed
cnv_met_only	BIRC7	1	1	Cisplatin	D	Resistance	D	PubMed
cnv_met_only	CTNNB1	1	1	Anti-CTLA-4 Monoclonal Antibody,Anti-PD-L1 Monoclonal Antibody	D	Resistance	D	PubMed
cnv_met_only	IGF1R	1	1	Gefitinib	D	Resistance	D	PubMed
cnv_met_only	KIAA1549	1	1	Sorafenib,Vemurafenib	D	Resistance	D	PubMed
cnv_met_only	NQO1	1	1	Amrubicin	D	Resistance	D	PubMed
cnv_met_only	RRM1	1	1	Gemcitabine	D	Resistance	D	PubMed
cnv_met_only	VPS37A	1	1	Cetuximab	D	Resistance	D	PubMed
cnv_met_only	ZEB1	1	1	Doxorubicin,Cytarabine,Gemcitabine	D	Resistance	D	PubMed
cnv_prim_only	DNMT3A	2	2	Daunorubicin; Pembrolizumab,Atezolizumab,Nivolumab	B	Resistance	B	PubMed
cnv_prim_only	BAP1	1	1	Everolimus,Sunitinib	B	Resistance	B	PubMed
cnv_prim_only	FBXW7	1	1	Cetuximab,Panitumumab	B	Resistance	B	PubMed
cnv_prim_only	WT1	1	1	Daunorubicin,Cytarabine	B	Resistance	B	PubMed
sv_met_only	PIK3CA	70	29	Anti-EGFR Monoclonal Antibody; Bevacizumab; Capecitabine,Lapatinib; Cetuximab; Cetuximab,Chemotherapy; Cetuximab,Irinotecan; Cetuximab,Panitumumab; Chemotherapy,Cetuximab; Cisplatin; Cisplatin,Ionizing Radiotherapy; Dactolisib; Erlotinib,Gefitinib; FEC Regimen,FAC Regimen; Fluorouracil,Oxaliplatin,Cetuximab; Gefitinib; Gefitinib,Erlotinib; Irinotecan; Irinotecan,Cetuximab; Lapatinib,Trastuzumab; …	B; C; D	Resistance	B	PubMed
sv_met_only	BRAF	43	26	Bevacizumab; Cetuximab; Cetuximab,Irinotecan; Cetuximab,Irinotecan,Vemurafenib; Cetuximab,Panitumumab; Chemotherapy,Cetuximab; Dabrafenib,Panitumumab; Dabrafenib,Vemurafenib; FOLFOX-4 Regimen,Cetuximab; Irinotecan; Irinotecan,Cetuximab; MEK Inhibitor RO4987655; Mirdametinib,Trametinib; Oxaliplatin; Oxaliplatin,Bevacizumab,Capecitabine; Panitumumab; Panitumumab,Cetuximab; Refametinib; Regorafenib;…	B; C; D; E	Resistance	B	PubMed
sv_met_only	KIT	39	9	Imatinib; Imatinib,Dasatinib; Imatinib,Nilotinib,Sorafenib; Imatinib,Sunitinib; Ponatinib; Regorafenib; Sunitinib; Sunitinib,Imatinib; Sunitinib,Ponatinib	B; C; D	Resistance	B	PubMed
sv_met_only	EML4	28	9	Alectinib; Alectinib,Crizotinib; ALK Inhibitor TAE684; Brigatinib; Ceritinib; Crizotinib; Erlotinib; Lorlatinib; Luminespib,Crizotinib,Ceritinib	C; D	Resistance	C	PubMed
sv_met_only	PTEN	24	18	Alpelisib; Cetuximab; Cetuximab,Panitumumab; Chemotherapy; Cisplatin; Dactolisib; Dactolisib,Lapatinib; Dactolisib,Trastuzumab; Everolimus; Everolimus,Fulvestrant; Lapatinib; PI3Ka/Di; Ridaforolimus,Temsirolimus; Taselisib; Trastuzumab; Trastuzumab Emtansine; Trastuzumab,Lapatinib; Vemurafenib	B; C; D	Resistance	B	PubMed
sv_met_only	PRPS1	23	9	Asparaginase,Cytarabine,Methotrexate,Daunorubicin; Asparaginase,Daunorubicin,Methotrexate; Asparaginase,Methotrexate,Cytarabine,Daunorubicin; Cytarabine,Methotrexate,Asparaginase,Daunorubicin; Daunorubicin,Asparaginase,Methotrexate,Cytarabine; Daunorubicin,Methotrexate,Asparaginase; Daunorubicin,Methotrexate,Asparaginase,Cytarabine; Mercaptopurine,Thioguanine; Thioguanine,Mercaptopurine	D	Resistance	D	PubMed
sv_met_only	NRAS	19	10	Cetuximab; Cetuximab,Chemotherapy; Cetuximab,Irinotecan; Cetuximab,Panitumumab; Chemotherapy,Cetuximab; Irinotecan,Cetuximab; MEK Inhibitor RO4987655; Panitumumab; Vemurafenib; Vemurafenib,Dabrafenib	A; B; C; D	Resistance	A	PubMed
sv_met_only	MET	8	7	Anti-EGFR Monoclonal Antibody; Crizotinib; Gefitinib; Gefitinib,Erlotinib; Savolitinib; Trametinib,Selumetinib; Vemurafenib	B; C; D	Resistance	B	PubMed
sv_met_only	AR	7	5	Abiraterone,Enzalutamide; Bicalutamide; Cyproterone Acetate,Flutamide,Bicalutamide,Nilutamide; Enzalutamide,Abiraterone; Enzalutamide,Apalutamide	B; D	Resistance	B	PubMed
sv_met_only	MTOR	6	5	Everolimus; MTOR Kinase Inhibitor AZD8055; MTOR Kinase Inhibitor AZD8055,RapaLink-1; RapaLink-1,Sirolimus; Sirolimus	C; D	Resistance	C	PubMed
sv_met_only	FGFR3	6	3	AZ12908010,Fexagratinib,PD173074; Cisplatin; R3Mab	D	Resistance	D	PubMed
sv_met_only	AKT1	5	2	Dabrafenib; Vemurafenib	C; D	Resistance	C	PubMed
sv_met_only	NTRK3	4	3	Entrectinib; Entrectinib,Crizotinib,ALK/TRK Inhibitor TSR-011,Larotrectinib; Larotrectinib	C; D	Resistance	C	PubMed
sv_met_only	PML	4	2	Arsenic Trioxide; Tretinoin	B; C	Resistance	B	PubMed
sv_met_only	BTK	3	1	Ibrutinib	B; C	Resistance	B	PubMed
sv_met_only	TIMP1	2	2	Fulvestrant; Paclitaxel	B; D	Resistance	B	PubMed
sv_met_only	LYN	2	2	Bafetinib,Dasatinib; Nilotinib	D	Resistance	D	PubMed
sv_met_only	NF1	2	1	Vemurafenib	C; D	Resistance	C	PubMed
sv_met_only	FNTB	1	1	Lonafarnib	B	Resistance	B	PubMed
sv_met_only	MLH1	1	1	Oxaliplatin	B	Resistance	B	PubMed
sv_met_only	MS4A1	1	1	R-CHOP Regimen	B	Resistance	B	PubMed
sv_met_only	PROM1	1	1	Sorafenib	B	Resistance	B	PubMed
sv_met_only	STMN1	1	1	Paclitaxel	B	Resistance	B	PubMed
sv_met_only	WT1	1	1	Daunorubicin,Cytarabine	B	Resistance	B	PubMed
sv_met_only	JAK1	1	1	Pembrolizumab	C	Resistance	C	PubMed
sv_met_only	PREX2	1	1	Vemurafenib	C	Resistance	C	PubMed
sv_met_only	AGK	1	1	Vemurafenib	D	Resistance	D	PubMed
sv_met_only	EGF	1	1	Cetuximab	D	Resistance	D	PubMed
sv_met_only	KIAA1549	1	1	Sorafenib,Vemurafenib	D	Resistance	D	PubMed
sv_met_only	LRP1B	1	1	Doxorubicin	D	Resistance	D	PubMed
sv_met_only	MYD88	1	1	Paclitaxel	D	Resistance	D	PubMed
sv_met_only	NQO1	1	1	Amrubicin	D	Resistance	D	PubMed
sv_met_only	PAPSS1	1	1	Vemurafenib	D	Resistance	D	PubMed
sv_met_only	RRM2	1	1	Gemcitabine	D	Resistance	D	PubMed
sv_met_only	SIRT1	1	1	Niacinamide	D	Resistance	D	PubMed
sv_met_only	STAG2	1	1	Vemurafenib	D	Resistance	D	PubMed
sv_met_only	TUBB3	1	1	Paclitaxel	D	Resistance	D	PubMed
sv_met_only	VPS37A	1	1	Cetuximab	D	Resistance	D	PubMed
sv_prim_only	KRAS	103	32	Bevacizumab; Carboplatin,Paclitaxel; Cetuximab; Cetuximab,Chemotherapy; Cetuximab,FOLFOX-4 Regimen; Cetuximab,Irinotecan; Cetuximab,Panitumumab; Chemotherapy,Bevacizumab; Chemotherapy,Cetuximab; Cisplatin; Crizotinib; Dabrafenib; Dabrafenib,Vemurafenib; Epidermal Growth Factor Receptor Tyrosine Kinase Inhibitor; Erlotinib; Erlotinib,Gefitinib; Gefitinib; Gefitinib,Erlotinib; Gemcitabine,Erlotinib…	A; B; C; D	Resistance	A	PubMed
sv_prim_only	NT5C2	13	7	Arabinosylguanine,Nelarabine; Cytarabine,Doxorubicin,Gemcitabine,Prednisolone; Doxorubicin,Cytarabine,Gemcitabine,Prednisolone; Doxorubicin,Prednisolone,Cytarabine,Gemcitabine; Mercaptopurine,Thioguanine; Nelarabine,Arabinosylguanine; Thioguanine,Mercaptopurine	C; D	Resistance	C	PubMed
sv_prim_only	RET	4	2	Motesanib; Selpercatinib	C; D	Resistance	C	PubMed
sv_prim_only	DNMT3A	2	2	Daunorubicin; Pembrolizumab,Atezolizumab,Nivolumab	B	Resistance	B	PubMed
sv_prim_only	STK11	2	2	Pembrolizumab,Atezolizumab,Nivolumab; Selumetinib,Docetaxel	B; D	Resistance	B	PubMed
sv_prim_only	ETV6	2	2	Entrectinib; Entrectinib,Crizotinib,ALK/TRK Inhibitor TSR-011,Larotrectinib	C; D	Resistance	C	PubMed
sv_prim_only	GNAQ	2	2	PLX4720; Vemurafenib	C; D	Resistance	C	PubMed
sv_prim_only	JAK2	2	1	Pembrolizumab	C	Resistance	C	PubMed
sv_prim_only	AGR2	1	1	Tamoxifen	B	Resistance	B	PubMed
sv_prim_only	ALCAM	1	1	Fluorouracil	B	Resistance	B	PubMed
sv_prim_only	CD274	1	1	Radiation Therapy	B	Resistance	B	PubMed
sv_prim_only	CDK6	1	1	Fulvestrant	B	Resistance	B	PubMed
sv_prim_only	DNMT1	1	1	Cisplatin	B	Resistance	B	PubMed
sv_prim_only	RSF1	1	1	Tamoxifen	B	Resistance	B	PubMed
sv_prim_only	ASNS	1	1	Asparaginase	D	Resistance	D	PubMed
sv_prim_only	CDKN1B	1	1	Lapatinib	D	Resistance	D	PubMed
sv_prim_only	IL6	1	1	Bazedoxifene	D	Resistance	D	PubMed
sv_prim_only	RRM1	1	1	Gemcitabine	D	Resistance	D	PubMed
sv_prim_only	SYK	1	1	Paclitaxel	D	Resistance	D	PubMed
snv_met_only	BRAF	43	26	Bevacizumab; Cetuximab; Cetuximab,Irinotecan; Cetuximab,Irinotecan,Vemurafenib; Cetuximab,Panitumumab; Chemotherapy,Cetuximab; Dabrafenib,Panitumumab; Dabrafenib,Vemurafenib; FOLFOX-4 Regimen,Cetuximab; Irinotecan; Irinotecan,Cetuximab; MEK Inhibitor RO4987655; Mirdametinib,Trametinib; Oxaliplatin; Oxaliplatin,Bevacizumab,Capecitabine; Panitumumab; Panitumumab,Cetuximab; Refametinib; Regorafenib;…	B; C; D; E	Resistance	B	PubMed
snv_met_only	NTRK1	9	2	Entrectinib; Larotrectinib	C; D	Resistance	C	PubMed
snv_met_only	LMNA	8	2	Entrectinib; Larotrectinib	C; D	Resistance	C	PubMed
snv_met_only	CDKN2A	6	5	Afatinib; Cetuximab; Epidermal Growth Factor Receptor Tyrosine Kinase Inhibitor; Palbociclib; Panitumumab	B	Resistance	B	ASCO; PubMed
snv_met_only	MTOR	6	5	Everolimus; MTOR Kinase Inhibitor AZD8055; MTOR Kinase Inhibitor AZD8055,RapaLink-1; RapaLink-1,Sirolimus; Sirolimus	C; D	Resistance	C	PubMed
snv_met_only	AKT1	5	2	Dabrafenib; Vemurafenib	C; D	Resistance	C	PubMed
snv_met_only	BCL2	4	1	Venetoclax	C; D	Resistance	C	PubMed
snv_met_only	BCL2L11	2	2	Epidermal Growth Factor Receptor Tyrosine Kinase Inhibitor; Imatinib	B	Resistance	B	PubMed
snv_met_only	FIP1L1	2	1	Imatinib	C	Resistance	C	PubMed
snv_met_only	CDKN1A	1	1	Fluorouracil	B	Resistance	B	PubMed
snv_met_only	ERCC2	1	1	Cisplatin	B	Resistance	B	PubMed
snv_met_only	MLH1	1	1	Oxaliplatin	B	Resistance	B	PubMed
snv_met_only	PROM1	1	1	Sorafenib	B	Resistance	B	PubMed
snv_met_only	WT1	1	1	Daunorubicin,Cytarabine	B	Resistance	B	PubMed
snv_met_only	FGF2	1	1	Quizartinib	D	Resistance	D	PubMed
snv_met_only	GAS6	1	1	Docetaxel	D	Resistance	D	PubMed
snv_met_only	PBK	1	1	Gefitinib	D	Resistance	D	PubMed
snv_met_only	RAC1	1	1	Dabrafenib,Vemurafenib	D	Resistance	D	PubMed
snv_met_only	SIRT1	1	1	Niacinamide	D	Resistance	D	PubMed
snv_met_only	STAG3	1	1	Vemurafenib	D	Resistance	D	PubMed
snv_prim_only	KRAS	103	32	Bevacizumab; Carboplatin,Paclitaxel; Cetuximab; Cetuximab,Chemotherapy; Cetuximab,FOLFOX-4 Regimen; Cetuximab,Irinotecan; Cetuximab,Panitumumab; Chemotherapy,Bevacizumab; Chemotherapy,Cetuximab; Cisplatin; Crizotinib; Dabrafenib; Dabrafenib,Vemurafenib; Epidermal Growth Factor Receptor Tyrosine Kinase Inhibitor; Erlotinib; Erlotinib,Gefitinib; Gefitinib; Gefitinib,Erlotinib; Gemcitabine,Erlotinib…	A; B; C; D	Resistance	A	PubMed
snv_prim_only	MS4A1	1	1	R-CHOP Regimen	B	Resistance	B	PubMed
snv_prim_only	JAK1	1	1	Pembrolizumab	C	Resistance	C	PubMed
