## Supplemental Table 10 for "Multi-omic Longitudinal Analysis of Canine Osteosarcoma Identifies Inter-Patient Heterogeneity and Immune Enrichment in Metastatic Lesions"

### Sheet: S14_enrichment_met_snv_unique
category	term	number_of_genes	number_of_genes_in_background	ncbiTaxonId	inputGenes	preferredNames	p_value	fdr	description
COMPARTMENTS	GOCC:0030054	36	726	9615	PLEC,FER1L4,F2R,SORCS3,XIRP2,LMLN,PTPRO,FRMD5,HMCN1,WNK4,UNC13C,GRID1,OPHN1,NUMB,RAB13,DSG4,KPNA7,DMD,RAC1,PRSS12,PEAK1,CTNND2,DST,CLSTN2,PLPPR4,GABRB3,DSC3,MAP2K2,GABRA6,PALLD,BLVRB,MACF1,DLGAP3,EPPK1,POF1B,GABRA4	PLEC,FER1L4,F2R,SORCS3,XIRP2,LMLN,PTPRO,FRMD5,HMCN1,AOC3,UNC13C,GRID1,OPHN1,NUMB,RAB13,DSG1,KPNA7,DMD,RAC1,PRSS12,PEAK1,CTNND2,DST,CLSTN2,PLPPR4,GABRB3,DSC1,MAP2K2,GABRA6,PALLD,BLVRB,MACF1,DLGAP3,EPPK1,POF1B,GABRA4	2.18e-05	0.0399	Cell junction
Process	GO:0007275	115	3086	9615	ADNP2,WDR7,PHYKPL,ESR1,DDR1,COL22A1,PLEC,DNAI1,TNFRSF21,TFAP2D,PKHD1,OGN,ANKS6,EPAS1,CENPC,VPS54,UTP11,PXDN,ASTN2,HIPK2,MNX1,PCSK2,CCDC40,CNTN4,FASN,BRCA2,ULK1,TMF1,CHD7,CAMK4,PREX2,SULF1,HPGD,MMP15,VCAN,CNGB1,SLIT1,RYR2,NOLC1,ROBO4,TTC21B,XIRP2,GNPAT,ABCB10,NPAS4,PTPRO,KLF7,ZP1,EPHA8,WNK4,ARID4A,KIF26B,ADAM21,MTOR,OPHN1,NUMB,MEGF11,RAB13,GRIN2A,ZIC3,SLITRK4,APC2,TCOF1,LAMA2,KPNA7,DMD,RAC1,MPL,SM…	ADNP2,WDR7,PHYKPL,ESR1,DDR1,COL22A1,PLEC,DNAI1,TNFRSF21,TFAP2D,PKHD1,OGN,ANKS6,EPAS1,UBA6,VPS54,UTP11,PXDN,ASTN2,HIPK2,MNX1,PCSK2,GAA,CNTN4,FASN,BRCA2,ULK1,TMF1,CHD7,CAMK4,PREX2,SULF1,HPGD,MMP15,VCAN,CNGB1,SLIT1,RYR2,NOLC1,ROBO4,TTC21B,XIRP2,GNPAT,ABCB10,NPAS4,PTPRO,KLF7,ZP3,EPHA8,AOC3,ARID4A,KIF26B,ADAM21,MTOR,OPHN1,NUMB,MEGF11,RAB13,GRIN2A,ZIC3,SLITRK4,APC2,TCOF1,LAMA2,KPNA7,DMD,RAC1,MPL,SMIM3,…	7.98e-08	0.00087	Multicellular organism development
Process	GO:0048731	105	2762	9615	ADNP2,WDR7,PHYKPL,ESR1,DDR1,COL22A1,PLEC,DNAI1,TNFRSF21,TFAP2D,PKHD1,OGN,ANKS6,EPAS1,CENPC,UTP11,PXDN,ASTN2,HIPK2,MNX1,PCSK2,CCDC40,CNTN4,FASN,BRCA2,ULK1,TMF1,CHD7,CAMK4,PREX2,SULF1,HPGD,VCAN,CNGB1,SLIT1,RYR2,ROBO4,TTC21B,XIRP2,GNPAT,ABCB10,NPAS4,PTPRO,KLF7,EPHA8,WNK4,ARID4A,KIF26B,ADAM21,MTOR,OPHN1,NUMB,MEGF11,RAB13,GRIN2A,ZIC3,SLITRK4,APC2,LAMA2,DMD,RAC1,MPL,SMIM3,GRXCR1,SFRP4,ATM,PREX1,SFRP1,G…	ADNP2,WDR7,PHYKPL,ESR1,DDR1,COL22A1,PLEC,DNAI1,TNFRSF21,TFAP2D,PKHD1,OGN,ANKS6,EPAS1,UBA6,UTP11,PXDN,ASTN2,HIPK2,MNX1,PCSK2,GAA,CNTN4,FASN,BRCA2,ULK1,TMF1,CHD7,CAMK4,PREX2,SULF1,HPGD,VCAN,CNGB1,SLIT1,RYR2,ROBO4,TTC21B,XIRP2,GNPAT,ABCB10,NPAS4,PTPRO,KLF7,EPHA8,AOC3,ARID4A,KIF26B,ADAM21,MTOR,OPHN1,NUMB,MEGF11,RAB13,GRIN2A,ZIC3,SLITRK4,APC2,LAMA2,DMD,RAC1,MPL,SMIM3,GRXCR1,SFRP4,ATM,PREX1,SFRP1,GDF7,…	1.39e-07	0.00087	System development
Process	GO:0048856	131	3779	9615	ADNP2,CDH19,WDR7,PHYKPL,ESR1,DDR1,NOTCH4,COL22A1,PLEC,DNAI1,TNFRSF21,TFAP2D,PKHD1,OGN,CNNM3,ANKS6,COL19A1,EPAS1,CENPC,VPS54,UTP11,PXDN,ASTN2,HIPK2,MNX1,PCSK2,CCDC40,CNTN4,FASN,BRCA2,ULK1,TMF1,CHD7,CAMK4,PREX2,SULF1,HPGD,MMP15,VCAN,CNGB1,SLIT1,RAPGEF3,RYR2,NOLC1,BCL9,ROBO4,C8H14ORF93,TTC21B,XIRP2,GNPAT,ABCB10,NPAS4,PTPRO,CDK1,KLF7,ZP1,EPHA8,WNK4,ARID4A,KIF26B,KRT40,ADAM21,MTOR,OPHN1,NUMB,TTLL5,MEG…	ADNP2,CDH19,WDR7,PHYKPL,ESR1,DDR1,NOTCH4,COL22A1,PLEC,DNAI1,TNFRSF21,TFAP2D,PKHD1,OGN,CNNM3,ANKS6,COL19A1,EPAS1,UBA6,VPS54,UTP11,PXDN,ASTN2,HIPK2,MNX1,PCSK2,GAA,CNTN4,FASN,BRCA2,ULK1,TMF1,CHD7,CAMK4,PREX2,SULF1,HPGD,MMP15,VCAN,CNGB1,SLIT1,RAPGEF3,RYR2,NOLC1,BCL9,ROBO4,C8H14orf93,TTC21B,XIRP2,GNPAT,ABCB10,NPAS4,PTPRO,CDK1,KLF7,ZP3,EPHA8,AOC3,ARID4A,KIF26B,KRT40,ADAM21,MTOR,OPHN1,NUMB,TTLL5,MEGF11,…	4.22e-07	0.0015	Anatomical structure development
Process	GO:0032502	140	4163	9615	ADNP2,CDH19,WDR7,PHYKPL,ESR1,DDR1,TSPAN8,NOTCH4,COL22A1,PLEC,DNAI1,TNFRSF21,TFAP2D,PKHD1,OGN,CNNM3,ANKS6,COL19A1,EPAS1,CENPC,VPS54,UTP11,PXDN,ASTN2,HIPK2,MNX1,PCSK2,CCDC40,RIF1,CNTN4,FASN,BRCA2,ULK1,TMF1,CHD7,SUN5,CAMK4,CFAP97,PREX2,SULF1,HPGD,MMP15,VCAN,CNGB1,SLIT1,RAPGEF3,RYR2,NOLC1,BCL9,ROBO4,C8H14ORF93,TTC21B,XIRP2,GNPAT,ABCB10,NPAS4,PTPRO,CDK1,KLF7,ZP1,EPHA8,WNK4,ARID4A,KIF26B,UNC13C,KRT42,K…	ADNP2,CDH19,WDR7,PHYKPL,ESR1,DDR1,TSPAN8,NOTCH4,COL22A1,PLEC,DNAI1,TNFRSF21,TFAP2D,PKHD1,OGN,CNNM3,ANKS6,COL19A1,EPAS1,UBA6,VPS54,UTP11,PXDN,ASTN2,HIPK2,MNX1,PCSK2,GAA,RIF1,CNTN4,FASN,BRCA2,ULK1,TMF1,CHD7,SUN5,CAMK4,CFAP97,PREX2,SULF1,HPGD,MMP15,VCAN,CNGB1,SLIT1,RAPGEF3,RYR2,NOLC1,BCL9,ROBO4,C8H14orf93,TTC21B,XIRP2,GNPAT,ABCB10,NPAS4,PTPRO,CDK1,KLF7,ZP3,EPHA8,AOC3,ARID4A,KIF26B,UNC13C,KRT42,KRT40…	7.85e-07	0.0021	Developmental process
Process	GO:0007399	63	1474	9615	ADNP2,DDR1,TNFRSF21,TFAP2D,CENPC,UTP11,ASTN2,HIPK2,MNX1,PCSK2,CNTN4,BRCA2,ULK1,CHD7,PREX2,SULF1,VCAN,CNGB1,SLIT1,TTC21B,GNPAT,NPAS4,PTPRO,KLF7,EPHA8,MTOR,OPHN1,NUMB,RAB13,GRIN2A,ZIC3,SLITRK4,APC2,LAMA2,DMD,RAC1,SMIM3,GRXCR1,ATM,SFRP1,GDF7,SEZ6L2,AGBL4,SSPO,GABRB3,CELSR1,WNT5A,KIF5A,CDHR2,RUNX2,IGSF22,NPTN,PALLD,SOX6,MYT1L,DSCAML1,PLCB1,RAB3GAP1,GABRA2,SEMA6A,SZT2,CELSR2,JAKMIP2	ADNP2,DDR1,TNFRSF21,TFAP2D,UBA6,UTP11,ASTN2,HIPK2,MNX1,PCSK2,CNTN4,BRCA2,ULK1,CHD7,PREX2,SULF1,VCAN,CNGB1,SLIT1,TTC21B,GNPAT,NPAS4,PTPRO,KLF7,EPHA8,MTOR,OPHN1,NUMB,RAB13,GRIN2A,ZIC3,SLITRK4,APC2,LAMA2,DMD,RAC1,SMIM3,GRXCR1,ATM,SFRP1,GDF7,SEZ6L2,AGBL4,SSPO,GABRB3,CELSR1,WNT5A,KIF5A,CDHR2,RUNX2,IGSF22,NPTN,PALLD,SOX6,MYT1L,DSCAML1,PLCB1,RAB3GAP1,GABRA2,SEMA6A,SZT2,CELSR2,JAKMIP2	2.12e-06	0.0035	Nervous system development
Process	GO:0009888	56	1240	9615	ESR1,DDR1,NOTCH4,COL22A1,PLEC,PKHD1,OGN,CNNM3,COL19A1,EPAS1,ASTN2,CCDC40,FASN,CHD7,SULF1,MMP15,RAPGEF3,RYR2,NOLC1,BCL9,ROBO4,XIRP2,PTPRO,CDK1,WNK4,ARID4A,KIF26B,KRT40,MTOR,OPHN1,RAB13,DSG4,ZIC3,TCOF1,LAMA2,DMD,GRXCR1,ATM,SFRP1,GDF7,AREG,CELSR1,WNT5A,CDHR2,RUNX2,HAS2,ACVR1,KDM5B,ZNF516,PALLD,TBXT,E2F7,POF1B,SEMA6A,MYH14,LMNA	ESR1,DDR1,NOTCH4,COL22A1,PLEC,PKHD1,OGN,CNNM3,COL19A1,EPAS1,ASTN2,GAA,FASN,CHD7,SULF1,MMP15,RAPGEF3,RYR2,NOLC1,BCL9,ROBO4,XIRP2,PTPRO,CDK1,AOC3,ARID4A,KIF26B,KRT40,MTOR,OPHN1,RAB13,DSG1,ZIC3,TCOF1,LAMA2,DMD,GRXCR1,ATM,SFRP1,GDF7,AREG,CELSR1,WNT5A,CDHR2,RUNX2,HAS2,ACVR1,KDM5B,ZNF516,PALLD,TBXT,E2F7,POF1B,SEMA6A,MYH14,LMNA	1.72e-06	0.0035	Tissue development
Process	GO:1905114	22	283	9615	GRIN2C,BCL9,NPAS4,GRID1,GRIN2A,APC2,CHRM5,SFRP4,SFRP1,HRH4,GABRB3,CELSR1,WNT5A,WWOX,GABRA6,CHRNA7,RECK,DDX3X,GABRA2,GRIN2D,CELSR2,GABRA4	GRIN2C,BCL9,NPAS4,GRID1,GRIN2A,APC2,CHRM5,SFRP4,SFRP1,HRH4,GABRB3,CELSR1,WNT5A,WWOX,GABRA6,CHRNA7,RECK,DDX3X,GABRA2,GRIN2D,CELSR2,GABRA4	1.61e-06	0.0035	Cell surface receptor signaling pathway involved in cell-cell signaling
Process	GO:0007156	13	108	9615	CDH19,CNTN4,DSG4,PCDH7,CLSTN2,CELSR1,DSC3,CDHR2,IGSF22,NPTN,PALLD,DSCAML1,CELSR2	CDH19,CNTN4,DSG1,PCDH7,CLSTN2,CELSR1,DSC1,CDHR2,IGSF22,NPTN,PALLD,DSCAML1,CELSR2	3.23e-06	0.0044	Homophilic cell adhesion via plasma membrane adhesion molecules
Process	GO:0048513	85	2259	9615	WDR7,PHYKPL,ESR1,DDR1,NOTCH4,PLEC,DNAI1,TFAP2D,PKHD1,OGN,CNNM3,ANKS6,COL19A1,EPAS1,CENPC,PXDN,HIPK2,MNX1,CCDC40,FASN,BRCA2,TMF1,CHD7,CAMK4,SULF1,SLIT1,RYR2,NOLC1,BCL9,TTC21B,XIRP2,GNPAT,ABCB10,PTPRO,WNK4,ARID4A,KIF26B,ADAM21,MTOR,OPHN1,NUMB,MEGF11,RAB13,DSG4,ZIC3,TCOF1,LAMA2,DMD,MPL,GRXCR1,SFRP4,ATM,PREX1,SFRP1,GDF7,SEZ6L2,AREG,CDK13,CELSR1,WNT5A,GGNBP2,RUNX2,SAMD9L,HAS2,IGSF22,ACVR1,KDM5B,ZNF516…	WDR7,PHYKPL,ESR1,DDR1,NOTCH4,PLEC,DNAI1,TFAP2D,PKHD1,OGN,CNNM3,ANKS6,COL19A1,EPAS1,UBA6,PXDN,HIPK2,MNX1,GAA,FASN,BRCA2,TMF1,CHD7,CAMK4,SULF1,SLIT1,RYR2,NOLC1,BCL9,TTC21B,XIRP2,GNPAT,ABCB10,PTPRO,AOC3,ARID4A,KIF26B,ADAM21,MTOR,OPHN1,NUMB,MEGF11,RAB13,DSG1,ZIC3,TCOF1,LAMA2,DMD,MPL,GRXCR1,SFRP4,ATM,PREX1,SFRP1,GDF7,SEZ6L2,AREG,CDK13,CELSR1,WNT5A,GGNBP2,RUNX2,SAMD9L,HAS2,IGSF22,ACVR1,KDM5B,ZNF516,CAL…	4.36e-06	0.0053	Animal organ development
Process	GO:0009653	67	1662	9615	CDH19,ESR1,DDR1,COL22A1,PLEC,PKHD1,CNNM3,EPAS1,PXDN,ASTN2,HIPK2,MNX1,CCDC40,CNTN4,ULK1,TMF1,CHD7,PREX2,SULF1,HPGD,MMP15,SLIT1,RYR2,NOLC1,ROBO4,TTC21B,XIRP2,GNPAT,PTPRO,KLF7,ZP1,EPHA8,WNK4,KIF26B,MTOR,OPHN1,NUMB,MEGF11,ZIC3,SLITRK4,TCOF1,LAMA2,RAC1,GRXCR1,SFRP4,ATM,SFRP1,GDF7,AREG,CELSR1,KIF5A,RUNX2,HAS2,IGSF22,KDM5B,WWOX,NPTN,PALLD,TBXT,RECK,E2F7,DSCAML1,POF1B,RAB3GAP1,SEMA6A,SZT2,MYH14	CDH19,ESR1,DDR1,COL22A1,PLEC,PKHD1,CNNM3,EPAS1,PXDN,ASTN2,HIPK2,MNX1,GAA,CNTN4,ULK1,TMF1,CHD7,PREX2,SULF1,HPGD,MMP15,SLIT1,RYR2,NOLC1,ROBO4,TTC21B,XIRP2,GNPAT,PTPRO,KLF7,ZP3,EPHA8,AOC3,KIF26B,MTOR,OPHN1,NUMB,MEGF11,ZIC3,SLITRK4,TCOF1,LAMA2,RAC1,GRXCR1,SFRP4,ATM,SFRP1,GDF7,AREG,CELSR1,KIF5A,RUNX2,HAS2,IGSF22,KDM5B,WWOX,NPTN,PALLD,TBXT,RECK,E2F7,DSCAML1,POF1B,RAB3GAP1,SEMA6A,SZT2,MYH14	6.52e-06	0.0065	Anatomical structure morphogenesis
Process	GO:0099565	12	97	9615	GRIN2C,NPAS4,GRID1,GRIN2A,CHRM5,HRH4,GABRB3,GABRA6,CHRNA7,GABRA2,GRIN2D,GABRA4	GRIN2C,NPAS4,GRID1,GRIN2A,CHRM5,HRH4,GABRB3,GABRA6,CHRNA7,GABRA2,GRIN2D,GABRA4	5.98e-06	0.0065	Chemical synaptic transmission, postsynaptic
Process	GO:0048869	93	2624	9615	ADNP2,WDR7,ESR1,DDR1,NOTCH4,COL22A1,PLEC,COL19A1,EPAS1,CENPC,VPS54,ASTN2,HIPK2,MNX1,CNTN4,FASN,BRCA2,ULK1,TMF1,CHD7,CAMK4,PREX2,SULF1,MMP15,VCAN,CNGB1,SLIT1,RAPGEF3,NOLC1,BCL9,ROBO4,C8H14ORF93,TTC21B,GNPAT,ABCB10,PTPRO,CDK1,KLF7,ZP1,EPHA8,ARID4A,KRT40,NOTCH3,MTOR,OPHN1,NUMB,TTLL5,RAB13,DSG4,GRIN2A,ZIC3,SLITRK4,APC2,TCOF1,LAMA2,DMD,RAC1,GRXCR1,SFRP4,ATM,PREX1,SFRP1,GDF7,AGBL4,SSPO,CELSR1,WNT5A,KIF…	ADNP2,WDR7,ESR1,DDR1,NOTCH4,COL22A1,PLEC,COL19A1,EPAS1,UBA6,VPS54,ASTN2,HIPK2,MNX1,CNTN4,FASN,BRCA2,ULK1,TMF1,CHD7,CAMK4,PREX2,SULF1,MMP15,VCAN,CNGB1,SLIT1,RAPGEF3,NOLC1,BCL9,ROBO4,C8H14orf93,TTC21B,GNPAT,ABCB10,PTPRO,CDK1,KLF7,ZP3,EPHA8,ARID4A,KRT40,NOTCH3,MTOR,OPHN1,NUMB,TTLL5,RAB13,DSG1,GRIN2A,ZIC3,SLITRK4,APC2,TCOF1,LAMA2,DMD,RAC1,GRXCR1,SFRP4,ATM,PREX1,SFRP1,GDF7,AGBL4,SSPO,CELSR1,WNT5A,KIF5…	1.5e-05	0.0136	Cellular developmental process
Process	GO:0034330	23	357	9615	CDH19,PLEC,PKHD1,F2R,XIRP2,GNPAT,NPAS4,PTPRO,IL1RAP,UNC13C,OPHN1,NUMB,RAB13,CTNND2,SEZ6L2,DST,GABRB3,CDHR2,IGSF22,NPTN,DLGAP3,POF1B,GABRA2	CDH19,PLEC,PKHD1,F2R,XIRP2,GNPAT,NPAS4,PTPRO,IL1RAP,UNC13C,OPHN1,NUMB,RAB13,CTNND2,SEZ6L2,DST,GABRB3,CDHR2,IGSF22,NPTN,DLGAP3,POF1B,GABRA2	1.72e-05	0.0144	Cell junction organization
Process	GO:0030154	91	2601	9615	ADNP2,WDR7,ESR1,DDR1,NOTCH4,COL22A1,PLEC,COL19A1,EPAS1,CENPC,VPS54,ASTN2,HIPK2,MNX1,CNTN4,FASN,BRCA2,ULK1,TMF1,CHD7,CAMK4,PREX2,SULF1,MMP15,VCAN,CNGB1,SLIT1,RAPGEF3,NOLC1,BCL9,ROBO4,C8H14ORF93,TTC21B,ABCB10,PTPRO,CDK1,KLF7,ZP1,EPHA8,ARID4A,KRT40,NOTCH3,MTOR,OPHN1,NUMB,TTLL5,RAB13,DSG4,GRIN2A,ZIC3,SLITRK4,APC2,TCOF1,LAMA2,DMD,RAC1,GRXCR1,SFRP4,ATM,PREX1,SFRP1,GDF7,AGBL4,SSPO,CELSR1,WNT5A,KIF5A,CDH…	ADNP2,WDR7,ESR1,DDR1,NOTCH4,COL22A1,PLEC,COL19A1,EPAS1,UBA6,VPS54,ASTN2,HIPK2,MNX1,CNTN4,FASN,BRCA2,ULK1,TMF1,CHD7,CAMK4,PREX2,SULF1,MMP15,VCAN,CNGB1,SLIT1,RAPGEF3,NOLC1,BCL9,ROBO4,C8H14orf93,TTC21B,ABCB10,PTPRO,CDK1,KLF7,ZP3,EPHA8,ARID4A,KRT40,NOTCH3,MTOR,OPHN1,NUMB,TTLL5,RAB13,DSG1,GRIN2A,ZIC3,SLITRK4,APC2,TCOF1,LAMA2,DMD,RAC1,GRXCR1,SFRP4,ATM,PREX1,SFRP1,GDF7,AGBL4,SSPO,CELSR1,WNT5A,KIF5A,CDHR…	3.07e-05	0.0239	Cell differentiation
Component	GO:0045211	16	172	9615	GRIN2C,F2R,SORCS3,PTPRO,GRID1,GRIN2A,DMD,CHRM5,CLSTN2,GABRB3,GABRA6,NPTN,CHRNA7,GABRA2,GRIN2D,GABRA4	GRIN2C,F2R,SORCS3,PTPRO,GRID1,GRIN2A,DMD,CHRM5,CLSTN2,GABRB3,GABRA6,NPTN,CHRNA7,GABRA2,GRIN2D,GABRA4	5.39e-06	0.0083	Postsynaptic membrane
Component	GO:0042995	67	1816	9615	DNAI1,TNFRSF21,PKHD1,ANKS6,IMPG1,CFAP36,FAM161A,PLB1,TOGARAM2,PCSK2,CCDC40,CNTN4,SLC18A3,SUN5,TTC29,SLC12A6,VCAN,CNGB1,RAPGEF3,POC1B,TTC21B,PTPRO,INPP5J,CEP164,UNC80,EPHA8,FAM149B1,USP50,UNC13C,DNAH14,C2H1ORF158,MTOR,OPHN1,TTLL5,RAB13,RCVRN,KLHL14,GRIN2A,APC2,DMD,RAC1,PRSS12,CHRM5,GRXCR1,CCDC173,AGBL4,CLSTN2,HRH4,GABRB3,KIF5A,CDHR2,DNAH8,LOXHD1,PLCG1,WWOX,GABRA6,NPTN,PALLD,BLVRB,CHRNA7,MACF1,CCDC…	DNAI1,TNFRSF21,PKHD1,ANKS6,IMPG1,CFAP36,FAM161A,PLB1,TOGARAM2,PCSK2,GAA,CNTN4,SLC18A3,SUN5,TTC29,SLC12A6,VCAN,CNGB1,RAPGEF3,POC1B,TTC21B,PTPRO,INPP5J,CEP164,UNC80,EPHA8,FAM149B1,USP50,UNC13C,DNAH14,C2H1orf158,MTOR,OPHN1,TTLL5,RAB13,RCVRN,KLHL14,GRIN2A,APC2,DMD,RAC1,PRSS12,CHRM5,GRXCR1,CCDC173,AGBL4,CLSTN2,HRH4,GABRB3,KIF5A,CDHR2,DNAH8,LOXHD1,PLCG1,WWOX,GABRA6,NPTN,PALLD,BLVRB,CHRNA7,MACF1,CCDC88A…	9.44e-05	0.0485	Cell projection
Component	GO:0097060	17	237	9615	GRIN2C,F2R,SORCS3,PTPRO,UNC13C,GRID1,GRIN2A,DMD,CHRM5,CLSTN2,GABRB3,GABRA6,NPTN,CHRNA7,GABRA2,GRIN2D,GABRA4	GRIN2C,F2R,SORCS3,PTPRO,UNC13C,GRID1,GRIN2A,DMD,CHRM5,CLSTN2,GABRB3,GABRA6,NPTN,CHRNA7,GABRA2,GRIN2D,GABRA4	6.3e-05	0.0485	Synaptic membrane
Component	GO:0098794	23	398	9615	GRIN2C,F2R,SORCS3,NPAS4,PTPRO,USP50,GRID1,OPHN1,GRIN2A,DMD,RAC1,CHRM5,CTNND2,TSC2,CLSTN2,GABRB3,GABRA6,NPTN,CHRNA7,DLGAP3,GABRA2,GRIN2D,GABRA4	GRIN2C,F2R,SORCS3,NPAS4,PTPRO,USP50,GRID1,OPHN1,GRIN2A,DMD,RAC1,CHRM5,CTNND2,TSC2,CLSTN2,GABRB3,GABRA6,NPTN,CHRNA7,DLGAP3,GABRA2,GRIN2D,GABRA4	8.36e-05	0.0485	Postsynapse
Component	GO:0098839	8	54	9615	GRIN2C,SORCS3,PTPRO,GRID1,GRIN2A,CLSTN2,NPTN,GRIN2D	GRIN2C,SORCS3,PTPRO,GRID1,GRIN2A,CLSTN2,NPTN,GRIN2D	6.9e-05	0.0485	Postsynaptic density membrane
Component	GO:0099060	7	45	9615	SORCS3,PTPRO,GRID1,GRIN2A,CLSTN2,NPTN,GABRA2	SORCS3,PTPRO,GRID1,GRIN2A,CLSTN2,NPTN,GABRA2	0.00015	0.0485	Integral component of postsynaptic specialization membrane
Component	GO:0099061	6	30	9615	SORCS3,PTPRO,GRID1,GRIN2A,CLSTN2,NPTN	SORCS3,PTPRO,GRID1,GRIN2A,CLSTN2,NPTN	0.00013	0.0485	Integral component of postsynaptic density membrane
Component	GO:0099634	9	79	9615	GRIN2C,SORCS3,PTPRO,GRID1,GRIN2A,CLSTN2,NPTN,GABRA2,GRIN2D	GRIN2C,SORCS3,PTPRO,GRID1,GRIN2A,CLSTN2,NPTN,GABRA2,GRIN2D	0.00015	0.0485	Postsynaptic specialization membrane
Component	GO:0120025	65	1739	9615	DNAI1,TNFRSF21,PKHD1,ANKS6,IMPG1,CFAP36,FAM161A,PLB1,TOGARAM2,PCSK2,CCDC40,CNTN4,SLC18A3,SUN5,TTC29,SLC12A6,VCAN,CNGB1,RAPGEF3,POC1B,TTC21B,PTPRO,INPP5J,CEP164,UNC80,EPHA8,FAM149B1,USP50,UNC13C,DNAH14,C2H1ORF158,MTOR,OPHN1,TTLL5,RAB13,RCVRN,KLHL14,GRIN2A,APC2,DMD,RAC1,PRSS12,CHRM5,GRXCR1,CCDC173,AGBL4,HRH4,GABRB3,KIF5A,CDHR2,DNAH8,LOXHD1,PLCG1,WWOX,GABRA6,NPTN,PALLD,BLVRB,CHRNA7,CCDC88A,GABRA2,MY…	DNAI1,TNFRSF21,PKHD1,ANKS6,IMPG1,CFAP36,FAM161A,PLB1,TOGARAM2,PCSK2,GAA,CNTN4,SLC18A3,SUN5,TTC29,SLC12A6,VCAN,CNGB1,RAPGEF3,POC1B,TTC21B,PTPRO,INPP5J,CEP164,UNC80,EPHA8,FAM149B1,USP50,UNC13C,DNAH14,C2H1orf158,MTOR,OPHN1,TTLL5,RAB13,RCVRN,KLHL14,GRIN2A,APC2,DMD,RAC1,PRSS12,CHRM5,GRXCR1,CCDC173,AGBL4,HRH4,GABRB3,KIF5A,CDHR2,DNAH8,LOXHD1,PLCG1,WWOX,GABRA6,NPTN,PALLD,BLVRB,CHRNA7,CCDC88A,GABRA2,MYH14…	8.45e-05	0.0485	Plasma membrane bounded cell projection
Function	GO:0005509	35	642	9615	CDH19,NOTCH4,TBC1D8,ASTN2,LRP1B,STAB2,SULF1,VCAN,SLIT1,RYR2,CASR,HMCN1,WDR49,UNC13C,NOTCH3,RCVRN,DSG4,RHOT1,PCDH7,CLSTN2,CELSR1,DSC3,CDHR2,PKDREJ,PLCG1,CALU,THBS2,SYT6,MACF1,ANXA8L1,PLA2G4E,DGKG,PLCB1,USP32,CELSR2	CDH19,NOTCH4,TBC1D8,ASTN2,LRP1B,STAB2,SULF1,VCAN,SLIT1,RYR2,CASR,HMCN1,WDR49,UNC13C,NOTCH3,RCVRN,DSG1,RHOT1,PCDH7,CLSTN2,CELSR1,DSC1,CDHR2,PKDREJ,PLCG1,CALU,THBS2,SYT6,MACF1,ANXA8L1,PLA2G4E,DGKG,PLCB1,USP32,CELSR2	4.19e-06	0.0126	Calcium ion binding
Function	GO:0030594	11	89	9615	GRIN2C,GRID1,GRIN2A,CHRM5,HRH4,GABRB3,GABRA6,CHRNA7,GABRA2,GRIN2D,GABRA4	GRIN2C,GRID1,GRIN2A,CHRM5,HRH4,GABRB3,GABRA6,CHRNA7,GABRA2,GRIN2D,GABRA4	1.47e-05	0.022	Neurotransmitter receptor activity
Function	GO:0005524	57	1463	9615	ATP8B1,IRAK3,DDR1,VARS2,CNNM3,NLRP2,CENPC,HIPK2,ABCB8,ULK1,CHD7,CAMK4,NDRG3,ACOT12,ABCC11,CIT,STK17B,CENPE,STK32C,ABCB10,MAP3K6,CDK1,EPHA8,WNK4,NLRP1,DHX58,KIF26B,DNAH14,MTOR,MYH3,NRK,DDX39B,STARD9,HKDC1,ATM,PPIP5K1,CDK13,PIK3C2A,CDK20,KIF5A,DNAH8,RUNX2,MAP2K2,KIF4A,ACVR1,CCT6B,TAOK1,KIAA0232,GRK6,ATP11A,ATP4A,DDX3X,CIITA,DGKG,XYLB,MYH14,DLA-DOB	ATP8B1,IRAK3,DDR1,VARS2,CNNM3,NLRP2,UBA6,HIPK2,ABCB8,ULK1,CHD7,CAMK4,NDRG3,ACOT12,ABCC11,CIT,STK17B,CENPE,STK32C,ABCB10,MAP3K6,CDK1,EPHA8,AOC3,NLRP1,DHX58,KIF26B,DNAH14,MTOR,MYH3,NRK,DDX39B,STARD9,HKDC1,ATM,PPIP5K1,CDK13,PIK3C2A,CDK20,KIF5A,DNAH8,RUNX2,MAP2K2,KIF4A,ACVR1,CCT6B,TAOK1,TBC1D14,GRK6,ATP11A,ATP4A,DDX3X,CIITA,DGKG,XYLB,MYH14,TAP1	8.46e-05	0.0227	ATP binding
Function	GO:0015276	12	136	9615	GRIN2C,CNGB1,RYR2,TPCN2,GRID1,GRIN2A,GABRB3,GABRA6,CHRNA7,GABRA2,GRIN2D,GABRA4	GRIN2C,CNGB1,RYR2,TPCN2,GRID1,GRIN2A,GABRB3,GABRA6,CHRNA7,GABRA2,GRIN2D,GABRA4	0.00013	0.0227	Ligand-gated ion channel activity
Function	GO:0022824	9	62	9615	GRIN2C,GRID1,GRIN2A,GABRB3,GABRA6,CHRNA7,GABRA2,GRIN2D,GABRA4	GRIN2C,GRID1,GRIN2A,GABRB3,GABRA6,CHRNA7,GABRA2,GRIN2D,GABRA4	2.82e-05	0.0227	Transmitter-gated ion channel activity
Function	GO:0032553	71	1922	9615	ATP8B1,IRAK3,DDR1,VARS2,CNNM3,NLRP2,CENPC,GNL2,HIPK2,ABCB8,ULK1,CHD7,CAMK4,NDRG3,CNGB1,ACOT12,C17H2ORF78,ABCC11,MTRR,CIT,STK17B,CENPE,STK32C,ABCB10,MAP3K6,CDK1,EPHA8,WNK4,NLRP1,DHX58,KIF26B,DNAH14,MTOR,RAB13,MYH3,NRK,DRG2,DDX39B,RAC1,STARD9,HKDC1,ATM,PPIP5K1,RHOT1,GIMD1,RASD2,CDK13,PIK3C2A,CDK20,KIF5A,DNAH8,RUNX2,RAB4B,MAP2K2,KIF4A,ACVR1,CCT6B,TAOK1,KIAA0232,GRK6,ATP11A,ATP4A,IFGGB2,DDX3X,CIITA,D…	ATP8B1,IRAK3,DDR1,VARS2,CNNM3,NLRP2,UBA6,GNL2,HIPK2,ABCB8,ULK1,CHD7,CAMK4,NDRG3,CNGB1,ACOT12,C17H2orf78,ABCC11,MTRR,CIT,STK17B,CENPE,STK32C,ABCB10,MAP3K6,CDK1,EPHA8,AOC3,NLRP1,DHX58,KIF26B,DNAH14,MTOR,RAB13,MYH3,NRK,DRG2,DDX39B,RAC1,STARD9,HKDC1,ATM,PPIP5K1,RHOT1,GIMD1,RASD2,CDK13,PIK3C2A,CDK20,KIF5A,DNAH8,RUNX2,RAB4B,MAP2K2,KIF4A,ACVR1,CCT6B,TAOK1,TBC1D14,GRK6,ATP11A,ATP4A,IFGGB2,DDX3X,CIITA,DGK…	5.45e-05	0.0227	Ribonucleotide binding
Function	GO:0032555	70	1907	9615	ATP8B1,IRAK3,DDR1,VARS2,CNNM3,NLRP2,CENPC,GNL2,HIPK2,ABCB8,ULK1,CHD7,CAMK4,NDRG3,CNGB1,ACOT12,C17H2ORF78,ABCC11,CIT,STK17B,CENPE,STK32C,ABCB10,MAP3K6,CDK1,EPHA8,WNK4,NLRP1,DHX58,KIF26B,DNAH14,MTOR,RAB13,MYH3,NRK,DRG2,DDX39B,RAC1,STARD9,HKDC1,ATM,PPIP5K1,RHOT1,GIMD1,RASD2,CDK13,PIK3C2A,CDK20,KIF5A,DNAH8,RUNX2,RAB4B,MAP2K2,KIF4A,ACVR1,CCT6B,TAOK1,KIAA0232,GRK6,ATP11A,ATP4A,IFGGB2,DDX3X,CIITA,DGKG,X…	ATP8B1,IRAK3,DDR1,VARS2,CNNM3,NLRP2,UBA6,GNL2,HIPK2,ABCB8,ULK1,CHD7,CAMK4,NDRG3,CNGB1,ACOT12,C17H2orf78,ABCC11,CIT,STK17B,CENPE,STK32C,ABCB10,MAP3K6,CDK1,EPHA8,AOC3,NLRP1,DHX58,KIF26B,DNAH14,MTOR,RAB13,MYH3,NRK,DRG2,DDX39B,RAC1,STARD9,HKDC1,ATM,PPIP5K1,RHOT1,GIMD1,RASD2,CDK13,PIK3C2A,CDK20,KIF5A,DNAH8,RUNX2,RAB4B,MAP2K2,KIF4A,ACVR1,CCT6B,TAOK1,TBC1D14,GRK6,ATP11A,ATP4A,IFGGB2,DDX3X,CIITA,DGKG,XYL…	7.49e-05	0.0227	Purine ribonucleotide binding
Function	GO:0032559	59	1511	9615	ATP8B1,IRAK3,DDR1,VARS2,CNNM3,NLRP2,CENPC,HIPK2,ABCB8,ULK1,CHD7,CAMK4,NDRG3,CNGB1,ACOT12,C17H2ORF78,ABCC11,CIT,STK17B,CENPE,STK32C,ABCB10,MAP3K6,CDK1,EPHA8,WNK4,NLRP1,DHX58,KIF26B,DNAH14,MTOR,MYH3,NRK,DDX39B,STARD9,HKDC1,ATM,PPIP5K1,CDK13,PIK3C2A,CDK20,KIF5A,DNAH8,RUNX2,MAP2K2,KIF4A,ACVR1,CCT6B,TAOK1,KIAA0232,GRK6,ATP11A,ATP4A,DDX3X,CIITA,DGKG,XYLB,MYH14,DLA-DOB	ATP8B1,IRAK3,DDR1,VARS2,CNNM3,NLRP2,UBA6,HIPK2,ABCB8,ULK1,CHD7,CAMK4,NDRG3,CNGB1,ACOT12,C17H2orf78,ABCC11,CIT,STK17B,CENPE,STK32C,ABCB10,MAP3K6,CDK1,EPHA8,AOC3,NLRP1,DHX58,KIF26B,DNAH14,MTOR,MYH3,NRK,DDX39B,STARD9,HKDC1,ATM,PPIP5K1,CDK13,PIK3C2A,CDK20,KIF5A,DNAH8,RUNX2,MAP2K2,KIF4A,ACVR1,CCT6B,TAOK1,TBC1D14,GRK6,ATP11A,ATP4A,DDX3X,CIITA,DGKG,XYLB,MYH14,TAP1	5.93e-05	0.0227	Adenyl ribonucleotide binding
Function	GO:0035639	68	1849	9615	ATP8B1,IRAK3,DDR1,VARS2,CNNM3,NLRP2,CENPC,GNL2,HIPK2,ABCB8,ULK1,CHD7,CAMK4,NDRG3,ACOT12,ABCC11,CIT,STK17B,CENPE,STK32C,ABCB10,MAP3K6,CDK1,EPHA8,WNK4,NLRP1,DHX58,KIF26B,DNAH14,MTOR,RAB13,MYH3,NRK,DRG2,DDX39B,RAC1,STARD9,HKDC1,ATM,PPIP5K1,RHOT1,GIMD1,RASD2,CDK13,PIK3C2A,CDK20,KIF5A,DNAH8,RUNX2,RAB4B,MAP2K2,KIF4A,ACVR1,CCT6B,TAOK1,KIAA0232,GRK6,ATP11A,ATP4A,IFGGB2,DDX3X,CIITA,DGKG,XYLB,EFL1,RAB40C,M…	ATP8B1,IRAK3,DDR1,VARS2,CNNM3,NLRP2,UBA6,GNL2,HIPK2,ABCB8,ULK1,CHD7,CAMK4,NDRG3,ACOT12,ABCC11,CIT,STK17B,CENPE,STK32C,ABCB10,MAP3K6,CDK1,EPHA8,AOC3,NLRP1,DHX58,KIF26B,DNAH14,MTOR,RAB13,MYH3,NRK,DRG2,DDX39B,RAC1,STARD9,HKDC1,ATM,PPIP5K1,RHOT1,GIMD1,RASD2,CDK13,PIK3C2A,CDK20,KIF5A,DNAH8,RUNX2,RAB4B,MAP2K2,KIF4A,ACVR1,CCT6B,TAOK1,TBC1D14,GRK6,ATP11A,ATP4A,IFGGB2,DDX3X,CIITA,DGKG,XYLB,EFL1,RAB40C,MYH…	9.11e-05	0.0227	Purine ribonucleoside triphosphate binding
Function	GO:0036094	87	2463	9615	ATP8B1,PHYKPL,IRAK3,DDR1,VARS2,POLR2B,CNNM3,B3GAT2,NLRP2,CENPC,GNL2,ASTN2,HIPK2,ABCB8,FASN,STAR,ULK1,CHD7,CAMK4,HPGD,NDRG3,CNGB1,ACOT12,C17H2ORF78,RYR2,ABCC11,MTRR,CIT,STK17B,GRAMD1C,CENPE,STK32C,CASR,ABCB10,MAP3K6,CDK1,EPHA8,WNK4,AIFM3,NLRP1,DHX58,KIF26B,DNAH14,MTOR,RAB13,MYH3,NRK,DRG2,DDX39B,RAC1,STARD9,HKDC1,ATM,PPIP5K1,RHOT1,FPGT,GIMD1,RASD2,CDK13,PIK3C2A,CDK20,KIF5A,DNAH8,RUNX2,RAB4B,MAP2K2,…	ATP8B1,PHYKPL,IRAK3,DDR1,VARS2,POLR2B,CNNM3,B3GAT2,NLRP2,UBA6,GNL2,ASTN2,HIPK2,ABCB8,FASN,STAR,ULK1,CHD7,CAMK4,HPGD,NDRG3,CNGB1,ACOT12,C17H2orf78,RYR2,ABCC11,MTRR,CIT,STK17B,GRAMD1C,CENPE,STK32C,CASR,ABCB10,MAP3K6,CDK1,EPHA8,AOC3,AIFM3,NLRP1,DHX58,KIF26B,DNAH14,MTOR,RAB13,MYH3,NRK,DRG2,DDX39B,RAC1,STARD9,HKDC1,ATM,PPIP5K1,RHOT1,FPGT,GIMD1,RASD2,CDK13,PIK3C2A,CDK20,KIF5A,DNAH8,RUNX2,RAB4B,MAP2K2,Z…	3.41e-05	0.0227	Small molecule binding
Function	GO:0043167	158	5213	9615	ADNP2,CDH19,ATP8B1,PHYKPL,IRAK3,ESR1,DDR1,VARS2,NOTCH4,TBC1D8,POLR2B,CNNM3,SMAP1,B3GAT2,NLRP2,CENPC,GNL2,ASTN2,HIPK2,CYP4X1,ABCB8,LRP1B,ULK1,CHD7,DNMT3B,STAB2,CAMK4,TSHZ3,SULF1,HPGD,FER1L4,DNTT,MMP15,VCAN,NDRG3,CNGB1,ACOT12,C17H2ORF78,SLIT1,RYR2,ABCC11,MTRR,CIT,STK17B,TPCN2,CENPE,STK32C,CA14,SC5D,CASR,ABCB10,MAP3K6,LMLN,CDK1,WDR45B,MARCHF10,MYT1,HMCN1,BCO2,WDR49,NUDT22,EPHA8,WNK4,AIFM3,NLRP1,DHX5…	ADNP2,CDH19,ATP8B1,PHYKPL,IRAK3,ESR1,DDR1,VARS2,NOTCH4,TBC1D8,POLR2B,CNNM3,SMAP1,B3GAT2,NLRP2,UBA6,GNL2,ASTN2,HIPK2,CYP4X1,ABCB8,LRP1B,ULK1,CHD7,DNMT3B,STAB2,CAMK4,TSHZ3,SULF1,HPGD,FER1L4,DNTT,MMP15,VCAN,NDRG3,CNGB1,ACOT12,C17H2orf78,SLIT1,RYR2,ABCC11,MTRR,CIT,STK17B,TPCN2,CENPE,STK32C,CA14,SC5D,CASR,ABCB10,MAP3K6,LMLN,CDK1,WDR45B,MARCHF10,MYT1,HMCN1,BCO2,WDR49,NUDT22,EPHA8,AOC3,AIFM3,NLRP1,DHX58…	4.68e-05	0.0227	Ion binding
Function	GO:0043168	82	2327	9615	ATP8B1,PHYKPL,IRAK3,DDR1,VARS2,CNNM3,NLRP2,CENPC,GNL2,ASTN2,HIPK2,ABCB8,ULK1,CHD7,CAMK4,HPGD,NDRG3,CNGB1,ACOT12,C17H2ORF78,ABCC11,MTRR,CIT,STK17B,TPCN2,CENPE,STK32C,ABCB10,MAP3K6,CDK1,WDR45B,EPHA8,WNK4,AIFM3,NLRP1,DHX58,KIF26B,DNAH14,PLEK2,MTOR,ZFYVE1,RAB13,MYH3,NRK,DRG2,DDX39B,RAC1,STARD9,HKDC1,ATM,PPIP5K1,RHOT1,GIMD1,RASD2,CDK13,PIK3C2A,CDK20,KIF5A,DNAH8,RUNX2,RAB4B,MAP2K2,KIF4A,ACVR1,CCT6B,TAO…	ATP8B1,PHYKPL,IRAK3,DDR1,VARS2,CNNM3,NLRP2,UBA6,GNL2,ASTN2,HIPK2,ABCB8,ULK1,CHD7,CAMK4,HPGD,NDRG3,CNGB1,ACOT12,C17H2orf78,ABCC11,MTRR,CIT,STK17B,TPCN2,CENPE,STK32C,ABCB10,MAP3K6,CDK1,WDR45B,EPHA8,AOC3,AIFM3,NLRP1,DHX58,KIF26B,DNAH14,PLEK2,MTOR,ZFYVE1,RAB13,MYH3,NRK,DRG2,DDX39B,RAC1,STARD9,HKDC1,ATM,PPIP5K1,RHOT1,GIMD1,RASD2,CDK13,PIK3C2A,CDK20,KIF5A,DNAH8,RUNX2,RAB4B,MAP2K2,KIF4A,ACVR1,CCT6B,TAOK…	6.52e-05	0.0227	Anion binding
Function	GO:0097367	81	2220	9615	ATP8B1,IRAK3,DDR1,VARS2,POLR2B,CNNM3,NLRP2,CENPC,IMPG1,GNL2,HIPK2,ABCB8,DCN,ULK1,CHD7,STAB2,CAMK4,SULF1,VCAN,NDRG3,CNGB1,ACOT12,C17H2ORF78,SLIT1,ABCC11,MTRR,CIT,STK17B,CENPE,STK32C,ABCB10,MAP3K6,CDK1,EPHA8,WNK4,NLRP1,DHX58,KIF26B,DNAH14,MTOR,RAB13,MYH3,NRK,DRG2,MPPE1,DDX39B,RAC1,STARD9,HKDC1,ATM,PPIP5K1,RHOT1,SFRP1,GIMD1,RASD2,CDK13,PIK3C2A,CDK20,KIF5A,DNAH8,RUNX2,RAB4B,MAP2K2,KIF4A,ACVR1,CCT6B,T…	ATP8B1,IRAK3,DDR1,VARS2,POLR2B,CNNM3,NLRP2,UBA6,IMPG1,GNL2,HIPK2,ABCB8,DCN,ULK1,CHD7,STAB2,CAMK4,SULF1,VCAN,NDRG3,CNGB1,ACOT12,C17H2orf78,SLIT1,ABCC11,MTRR,CIT,STK17B,CENPE,STK32C,ABCB10,MAP3K6,CDK1,EPHA8,AOC3,NLRP1,DHX58,KIF26B,DNAH14,MTOR,RAB13,MYH3,NRK,DRG2,MPPE1,DDX39B,RAC1,STARD9,HKDC1,ATM,PPIP5K1,RHOT1,SFRP1,GIMD1,RASD2,CDK13,PIK3C2A,CDK20,KIF5A,DNAH8,RUNX2,RAB4B,MAP2K2,KIF4A,ACVR1,CCT6B,TA…	2.27e-05	0.0227	Carbohydrate derivative binding
Function	GO:0098960	9	70	9615	GRIN2C,GRID1,CHRM5,HRH4,GABRB3,GABRA6,CHRNA7,GABRA2,GABRA4	GRIN2C,GRID1,CHRM5,HRH4,GABRB3,GABRA6,CHRNA7,GABRA2,GABRA4	6.65e-05	0.0227	Postsynaptic neurotransmitter receptor activity
Function	GO:0000166	76	2202	9615	ATP8B1,IRAK3,DDR1,VARS2,CNNM3,B3GAT2,NLRP2,CENPC,GNL2,HIPK2,ABCB8,ULK1,CHD7,CAMK4,HPGD,NDRG3,CNGB1,ACOT12,C17H2ORF78,ABCC11,MTRR,CIT,STK17B,CENPE,STK32C,ABCB10,MAP3K6,CDK1,EPHA8,WNK4,AIFM3,NLRP1,DHX58,KIF26B,DNAH14,MTOR,RAB13,MYH3,NRK,DRG2,DDX39B,RAC1,STARD9,HKDC1,ATM,PPIP5K1,RHOT1,FPGT,GIMD1,RASD2,CDK13,PIK3C2A,CDK20,KIF5A,DNAH8,RUNX2,RAB4B,MAP2K2,ZBTB21,KIF4A,ACVR1,CCT6B,TAOK1,KIAA0232,GRK6,ATP…	ATP8B1,IRAK3,DDR1,VARS2,CNNM3,B3GAT2,NLRP2,UBA6,GNL2,HIPK2,ABCB8,ULK1,CHD7,CAMK4,HPGD,NDRG3,CNGB1,ACOT12,C17H2orf78,ABCC11,MTRR,CIT,STK17B,CENPE,STK32C,ABCB10,MAP3K6,CDK1,EPHA8,AOC3,AIFM3,NLRP1,DHX58,KIF26B,DNAH14,MTOR,RAB13,MYH3,NRK,DRG2,DDX39B,RAC1,STARD9,HKDC1,ATM,PPIP5K1,RHOT1,FPGT,GIMD1,RASD2,CDK13,PIK3C2A,CDK20,KIF5A,DNAH8,RUNX2,RAB4B,MAP2K2,ZBTB21,KIF4A,ACVR1,CCT6B,TAOK1,TBC1D14,GRK6,ATP11…	0.00024	0.0355	Nucleotide binding
Function	GO:0015631	21	377	9615	FAM161A,TOGARAM2,BRCA2,CENPE,MAP7D2,KIF26B,TTLL5,EML5,APC2,STARD9,AGBL4,DST,KIF5A,KIF4A,JAKMIP1,OGG1,MACF1,CCDC88A,RMDN2,DDX3X,JAKMIP2	FAM161A,TOGARAM2,BRCA2,CENPE,MAP7D2,KIF26B,TTLL5,EML5,APC2,STARD9,AGBL4,DST,KIF5A,KIF4A,JAKMIP1,OGG1,MACF1,CCDC88A,RMDN2,DDX3X,JAKMIP2	0.00027	0.0369	Tubulin binding
Function	GO:0022849	3	4	9615	GRIN2C,GRIN2A,GRIN2D	GRIN2C,GRIN2A,GRIN2D	0.00036	0.0475	Glutamate-gated calcium ion channel activity
Keyword	KW-0175	124	3598	9615	TSPAN8,VARS2,GOLM1,KIAA2026,PLEC,POLH,DNAI1,CEP135,TBC1D8,STX17,SMAP1,HOXA10,XPO1,FAM161A,ITPRID1,UTP11,GNL2,HACE1,CCDC7,PLB1,HHATL,PCSK2,CCDC40,ESF1,FASN,BRCA2,TMF1,UTP20,CSGALNACT2,NUP58,SACS,CFAP97,PREX2,SULF1,FER1L4,CNGB1,KNL1,GDAP1L1,POC1B,RYR2,CIT,GRAMD1C,CENPE,CCDC127,RBM34,TTC21B,XIRP2,CHEK2,MAP3K6,NPAS4,MLXIPL,CEP164,GAL3ST3,MYT1,UNC80,TBC1D2B,WNK4,ARID4A,DHX58,UNC13C,KRT42,GRID1,KRT40,C…	TSPAN8,VARS2,GOLM1,KIAA2026,PLEC,POLH,DNAI1,CEP135,TBC1D8,STX17,SMAP1,HOXA10,XPO1,FAM161A,ITPRID1,UTP11,GNL2,HACE1,CCDC7,PLB1,HHATL,PCSK2,GAA,ESF1,FASN,BRCA2,TMF1,UTP20,CSGALNACT2,NUP58,SACS,CFAP97,PREX2,SULF1,FER1L4,CNGB1,KNL1,GDAP1L1,POC1B,RYR2,CIT,GRAMD1C,CENPE,CCDC127,RBM34,TTC21B,XIRP2,CHEK2,MAP3K6,NPAS4,MLXIPL,CEP164,GAL3ST3,MYT1,UNC80,TBC1D2B,AOC3,ARID4A,DHX58,UNC13C,KRT42,GRID1,KRT40,CCDC…	1.34e-06	0.00041	Coiled coil
Keyword	KW-0677	55	1186	9615	CDH19,WDR7,NOTCH4,PLEC,WDR97,ANKS6,EPAS1,PXDN,LRRN3,LRP1B,CNTN4,DCN,STAB2,MMP15,VCAN,SLIT1,RYR2,SORCS3,ROBO4,NPAS4,HMCN1,EPHA8,KBTBD3,NLRP1,UNC13C,NOTCH3,MEGF11,RCVRN,EML5,KLHL14,DSG4,SLITRK4,ZNF205,LAMA2,DMD,PCDH7,ZNF382,DST,CLSTN2,CELSR1,DSC3,CDHR2,CPN2,IGSF22,SERGEF,THBS2,SYT6,ANO2,MACF1,ANXA8L1,CIITA,DSCAML1,CD40,CELSR2,RBM47	CDH19,WDR7,NOTCH4,PLEC,WDR97,ANKS6,EPAS1,PXDN,LRRN3,LRP1B,CNTN4,DCN,STAB2,MMP15,VCAN,SLIT1,RYR2,SORCS3,ROBO4,NPAS4,HMCN1,EPHA8,KBTBD3,NLRP1,UNC13C,NOTCH3,MEGF11,RCVRN,EML5,KLHL14,DSG1,SLITRK4,ZNF205,LAMA2,DMD,PCDH7,ZNF382,DST,CLSTN2,CELSR1,DSC1,CDHR2,CPN2,IGSF22,SERGEF,THBS2,SYT6,VWF,MACF1,ANXA8L1,CIITA,DSCAML1,CD40,CELSR2,RBM47	9.91e-07	0.00041	Repeat
Keyword	KW-1015	51	1166	9615	NOTCH4,TNFRSF21,IMPG1,PXDN,LRRN3,LRP1B,DCN,ADAM33,GALNT9,STAB2,MMP15,VCAN,SLIT1,F2R,DMBT1,CUZD1,ZP1,HMCN1,NOTCH3,ADAM21,PRSS36,MEGF11,RCVRN,GALNT1,PGAP6,LAMA2,PRSS12,SFRP4,SFRP1,GDF7,SEZ6L2,AREG,SSPO,GABRB3,CELSR1,WNT5A,PKD1,PRLR,GABRA6,THBS2,CSMD2,ADAM19,CHRNA7,ANO2,OTOGL,GABRA2,CD40,CELSR2,GPR75,LRP11,GABRA4	NOTCH4,TNFRSF21,IMPG1,PXDN,LRRN3,LRP1B,DCN,ADAM33,GALNT9,STAB2,MMP15,VCAN,SLIT1,F2R,DMBT1,CUZD1,ZP3,HMCN1,NOTCH3,ADAM21,PRSS36,MEGF11,RCVRN,GALNT1,TMEM8A,LAMA2,PRSS12,SFRP4,SFRP1,GDF7,SEZ6L2,AREG,SSPO,GABRB3,CELSR1,WNT5A,DNAJB11,PRLR,GABRA6,THBS2,CSMD2,ADAM19,CHRNA7,VWF,OTOGL,GABRA2,CD40,CELSR2,CCL5,LRP11,GABRA4	1.2e-05	0.0017	Disulfide bond
Keyword	KW-0106	24	393	9615	CDH19,NOTCH4,SULF1,MMP15,HMCN1,NOTCH3,RCVRN,DSG4,DMD,RHOT1,PCDH7,DST,CELSR1,DSC3,CDHR2,PLCG1,CALU,THBS2,MACF1,ANXA8L1,PLA2G4E,DGKG,USP32,CELSR2	CDH19,NOTCH4,SULF1,MMP15,HMCN1,NOTCH3,RCVRN,DSG1,DMD,RHOT1,PCDH7,DST,CELSR1,DSC1,CDHR2,PLCG1,CALU,THBS2,MACF1,ANXA8L1,PLA2G4E,DGKG,USP32,CELSR2	2.58e-05	0.0027	Calcium
Keyword	KW-0245	16	206	9615	NOTCH4,IMPG1,LRP1B,ADAM33,STAB2,VCAN,SLIT1,HMCN1,NOTCH3,MEGF11,PGAP6,AREG,CELSR1,THBS2,ADAM19,CELSR2	NOTCH4,IMPG1,LRP1B,ADAM33,STAB2,VCAN,SLIT1,HMCN1,NOTCH3,MEGF11,TMEM8A,AREG,CELSR1,THBS2,ADAM19,CELSR2	4.27e-05	0.0035	EGF-like domain
Keyword	KW-0067	34	770	9615	ATP8B1,VARS2,ABCB8,CAMK4,ABCC11,CIT,STK17B,CENPE,ABCB10,MAP3K6,CDK1,EPHA8,NLRP1,KIF26B,MTOR,MYH3,DDX39B,STARD9,HKDC1,ATM,PPIP5K1,KIF5A,MAP2K2,KIF4A,ACVR1,CCT6B,GRK6,ATP11A,ATP4A,DDX3X,CIITA,DGKG,MYH14,DLA-DOB	ATP8B1,VARS2,ABCB8,CAMK4,ABCC11,CIT,STK17B,CENPE,ABCB10,MAP3K6,CDK1,EPHA8,NLRP1,KIF26B,MTOR,MYH3,DDX39B,STARD9,HKDC1,ATM,PPIP5K1,KIF5A,MAP2K2,KIF4A,ACVR1,CCT6B,GRK6,ATP11A,ATP4A,DDX3X,CIITA,DGKG,MYH14,TAP1	0.00031	0.021	ATP-binding
Keyword	KW-0628	6	40	9615	GRIN2C,GRID1,GRIN2A,DMD,CHRM5,CHRNA7	GRIN2C,GRID1,GRIN2A,DMD,CHRM5,CHRNA7	0.00053	0.0313	Postsynaptic cell membrane
KEGG	cfa04919	12	108	9615	ESR1,MED13L,NOTCH3,MTOR,MED13,TSC2,RCAN2,HDAC2,MAP2K2,PLCG1,RXRG,PLCB1	ESR1,MED13L,NOTCH3,MTOR,MED13,TSC2,RCAN2,HDAC2,MAP2K2,PLCG1,RXRG,PLCB1	1.61e-05	0.0053	Thyroid hormone signaling pathway
KEGG	cfa05033	7	33	9615	GRIN2C,GRIN2A,GABRB3,GABRA6,CHRNA7,GRIN2D,GABRA4	GRIN2C,GRIN2A,GABRB3,GABRA6,CHRNA7,GRIN2D,GABRA4	2.63e-05	0.0053	Nicotine addiction
SMART	SM00181	17	199	9615	NOTCH4,IMPG1,LRP1B,ADAM33,STAB2,VCAN,SLIT1,HMCN1,NOTCH3,MEGF11,PGAP6,LAMA2,AREG,SSPO,CELSR1,THBS2,CELSR2	NOTCH4,IMPG1,LRP1B,ADAM33,STAB2,VCAN,SLIT1,HMCN1,NOTCH3,MEGF11,TMEM8A,LAMA2,AREG,SSPO,CELSR1,THBS2,CELSR2	7.88e-06	0.0064	Epidermal growth factor-like domain.
SMART	SM00250	4	7	9615	PLEC,DST,MACF1,EPPK1	PLEC,DST,MACF1,EPPK1	7.19e-05	0.029	Plectin repeat
