## Supplemental Table 11 for "Multi-omic Longitudinal Analysis of Canine Osteosarcoma Identifies Inter-Patient Heterogeneity and Immune Enrichment in Metastatic Lesions"

### Sheet: STable8 - old S15_enrichment_cn
category	term	number_of_genes	number_of_genes_in_background	ncbiTaxonId	inputGenes	preferredNames	p_value	fdr	description
Process	GO:0002437	7	28	9615	IL36B,IL36RN,FCGR1A,IL1RN,IL1F10,IL37,IL36G	IL36B,IL36RN,FCGR1A,IL1RN,IL1F10,IL37,IL36G	1.08e-07	0.0012	Inflammatory response to antigenic stimulus
Process	GO:0051668	18	444	9615	STEAP2,CHIC2,SRP72,EXOC6B,EXOC2,FAM126B,NLGN1,LRRC1,EXOC1L,RAP1A,TTC7B,ASB15,TRAM2,DPP6,EXOC1,ZDHHC15,PACS2,LRRTM4	STEAP2,CHIC2,SRP72,EXOC6B,EXOC2,FAM126B,NLGN1,LRRC1,EXOC1L,RAP1A,TTC7B,ASB15,TRAM2,DPP6,EXOC1,ZDHHC15,PACS2,LRRTM4	5.4e-06	0.0294	Localization within membrane
Component	GO:0099699	7	69	9615	ADCY8,LRRTM1,IL1RAPL1,NLGN1,KCND2,GRM3,ADAM22	ADCY8,LRRTM1,IL1RAPL1,NLGN1,KCND2,GRM3,ADAM22	2.37e-05	0.0365	Integral component of synaptic membrane
Component	GO:0000145	4	16	9615	EXOC6B,EXOC2,EXOC1L,EXOC1	EXOC6B,EXOC2,EXOC1L,EXOC1	6.58e-05	0.0378	Exocyst
Component	GO:0099055	6	58	9615	LRRTM1,IL1RAPL1,NLGN1,KCND2,GRM3,ADAM22	LRRTM1,IL1RAPL1,NLGN1,KCND2,GRM3,ADAM22	8.29e-05	0.0378	Integral component of postsynaptic membrane
Function	GO:0005149	8	11	9615	IL1B,IL36B,IL36RN,IL1RN,IL1A,IL1F10,IL37,IL36G	IL1B,IL36B,IL36RN,IL1RN,IL1A,IL1F10,IL37,IL36G	1.55e-11	4.66e-08	interleukin-1 receptor binding
Function	GO:0005126	13	205	9615	RASL11B,PDCL2,IL1B,IL36B,IL36RN,ECM1,TRAF3,IL1RN,IL1A,IL1F10,IL37,IL36G,SIVA1	RASL11B,PDCL2,IL1B,IL36B,IL36RN,ECM1,TRAF3,IL1RN,IL1A,IL1F10,IL37,IL36G,SIVA1	1.22e-06	0.0017	Cytokine receptor binding
Function	GO:0070851	10	111	9615	PDCL2,IL1B,IL36B,IL36RN,ECM1,IL1RN,IL1A,IL1F10,IL37,IL36G	PDCL2,IL1B,IL36B,IL36RN,ECM1,IL1RN,IL1A,IL1F10,IL37,IL36G	1.14e-06	0.0017	Growth factor receptor binding
Keyword	KW-0202	7	69	9615	IL1B,IL36B,IL36RN,IL1A,IL1F10,IL37,IL36G	IL1B,IL36B,IL36RN,IL1A,IL1F10,IL37,IL36G	2.37e-05	0.0097	Cytokine
Keyword	KW-0964	14	384	9615	IL1B,IL36B,IL36RN,TSHB,BCHE,DEFB110,DEFB113,IL1RN,IL1A,IL1F10,IL37,DEFB114,IL36G,NMU	IL1B,IL36B,IL36RN,TSHB,BCHE,DEFB110,DEFB113,IL1RN,IL1A,IL1F10,IL37,DEFB114,IL36G,NMU	0.00018	0.0368	Secreted
Keyword	KW-0411	4	26	9615	PPAT,AOX4,AOX2,PRIM2	PPAT,AOX4,AOX2,PRIM2	0.00034	0.0468	Iron-sulfur
SMART	SM00125	8	8	9615	IL1B,IL36B,IL36RN,IL1RN,IL1A,IL1F10,IL37,IL36G	IL1B,IL36B,IL36RN,IL1RN,IL1A,IL1F10,IL37,IL36G	2.72e-12	2.2e-09	Interleukin-1 homologues
InterPro	IPR000975	3	4	9615	IL1B,IL1RN,IL1A	IL1B,IL1RN,IL1A	4.77e-05	0.0191	Interleukin-1 family
InterPro	IPR020877	3	3	9615	IL1B,IL1RN,IL1A	IL1B,IL1RN,IL1A	2.75e-05	0.0191	Interleukin-1 conserved site
PMID	PMID:33670882	9	24	9615	IL1B,IL36B,IL36RN,CASP8,IL1RN,IL1A,IL1F10,IL37,H3C13	IL1B,IL36B,IL36RN,CASP8,IL1RN,IL1A,IL1F10,IL37,H3C13	7.58e-11	4.39e-06	(2021) Majeed Syndrome: A Review of the Clinical, Genetic and Immunologic Features.
PMID	PMID:25963365	7	9	9615	IL1B,IL36B,IL36RN,CASP8,IL1A,IL1F10,IL37	IL1B,IL36B,IL36RN,CASP8,IL1A,IL1F10,IL37	2.2e-10	6.36e-06	(2015) Dexmedetomidine May Produce Extra Protective Effects on Sepsis-induced Diaphragm Injury.
PMID	PMID:21196401	8	20	9615	IL1B,IL36B,IL36RN,IL1RN,IL1A,IL1F10,IL37,CLOCK	IL1B,IL36B,IL36RN,IL1RN,IL1A,IL1F10,IL37,CLOCK	5.85e-10	1.13e-05	(2011) Sleep and innate immunity.
PMID	PMID:32860071	6	6	9615	IL1B,IL36B,IL36RN,IL1RN,IL1F10,IL37	IL1B,IL36B,IL36RN,IL1RN,IL1F10,IL37	1.67e-09	2.41e-05	(2020) Dorsal hippocampal interleukin-1 signaling mediates heroin withdrawal-enhanced fear learning.
PMID	PMID:26690520	6	6	9615	IL1B,IL36B,IL36RN,IL1A,IL1F10,IL37	IL1B,IL36B,IL36RN,IL1A,IL1F10,IL37	1.67e-09	2.41e-05	(2015) Variants in the interleukin-1 alpha and beta genes, and the risk for periodontal disease in dogs.
PMID	PMID:30549070	6	10	9615	IL36B,IL36RN,PAX8,IL1RN,IL1F10,PSD4	IL36B,IL36RN,PAX8,IL1RN,IL1F10,PSD4	1.39e-08	0.00013	(2019) Genetic diversity analysis of French goat populations reveals selective sweeps involved in their differentiation.
PMID	PMID:33534121	8	37	9615	IL1B,IL36B,IL36RN,CASP8,IL1RN,IL1A,IL1F10,IL37	IL1B,IL36B,IL36RN,CASP8,IL1RN,IL1A,IL1F10,IL37	3.44e-08	0.00018	(2021) Therapeutic regulation of the NLRP3 inflammasome in chronic inflammatory diseases.
PMID	PMID:33665514	6	12	9615	IL1B,IL36B,IL36RN,IL1A,IL1F10,IL37	IL1B,IL36B,IL36RN,IL1A,IL1F10,IL37	3.16e-08	0.00018	(2021) The Role of NLRP3 Inflammasome in Pericarditis: Potential for Therapeutic Approaches.
PMID	PMID:24778689	6	11	9615	IL1B,IL36B,IL36RN,IL1A,IL1F10,IL37	IL1B,IL36B,IL36RN,IL1A,IL1F10,IL37	2.13e-08	0.00018	(2011) Osteoblastic cytokine response to gray and white mineral trioxide aggregate.
PMID	PMID:19833175	6	11	9615	IL1B,IL36B,IL36RN,IL1RN,IL1F10,IL37	IL1B,IL36B,IL36RN,IL1RN,IL1F10,IL37	2.13e-08	0.00018	(2010) Evidence that intrathecal morphine-3-glucuronide may cause pain enhancement via toll-like receptor 4MD-2 and interleukin-1beta.
PMID	PMID:18837778	6	11	9615	IL1B,IL36B,IL36RN,IL1A,IL1F10,IL37	IL1B,IL36B,IL36RN,IL1A,IL1F10,IL37	2.13e-08	0.00018	(2008) Monkeypox virus and insights into its immunomodulatory proteins.
PMID	PMID:34031775	6	13	9615	IL1B,IL36B,IL36RN,IL1A,IL1F10,IL37	IL1B,IL36B,IL36RN,IL1A,IL1F10,IL37	4.58e-08	0.0002	(2021) Cross-sectional evaluation of clinical and immunological parameters at partially microgrooved vs machined abutments in humans.
PMID	PMID:26824356	6	13	9615	IL1B,IL36B,IL36RN,IL1A,IL1F10,IL37	IL1B,IL36B,IL36RN,IL1A,IL1F10,IL37	4.58e-08	0.0002	(2016) Expression Profile of Cytokines and Enzymes mRNA in Blood Leukocytes of Dogs with Leptospirosis and Its Associated Pulmonary Hemorrhage Syndrome.
PMID	PMID:7745952	5	5	9615	IL1B,IL36B,IL36RN,IL1F10,IL37	IL1B,IL36B,IL36RN,IL1F10,IL37	4.17e-08	0.0002	(1995) The in vivo effects of intraarticular corticosteroid injections on cartilage lesions, stromelysin, interleukin-1, and oncogene protein synthesis in experimental osteoarthritis.
PMID	PMID:34465372	6	14	9615	IL1B,IL36B,IL36RN,IL1A,IL1F10,IL37	IL1B,IL36B,IL36RN,IL1A,IL1F10,IL37	6.48e-08	0.00025	(2021) Interleukin-1 blockade attenuates white matter inflammation and oligodendrocyte loss after progressive systemic lipopolysaccharide exposure in near-term fetal sheep.
PMID	PMID:32879665	6	14	9615	IL36B,IL36RN,IL1RN,IL1A,IL1F10,IL37	IL36B,IL36RN,IL1RN,IL1A,IL1F10,IL37	6.48e-08	0.00025	(2020) Interleukin-1 receptor antagonist enhances chemosensitivity to fluorouracil in treatment of Kras mutant colon cancer.
PMID	PMID:29038781	5	6	9615	IL1B,IL36B,IL36RN,IL1F10,IL37	IL1B,IL36B,IL36RN,IL1F10,IL37	7.57e-08	0.00026	(2017) Comparison between fish and linseed oils administered orally for the treatment of experimentally induced keratoconjunctivitis sicca in rabbits.
PMID	PMID:23433850	5	6	9615	IL36B,IL36RN,IL1RN,IL1F10,IL37	IL36B,IL36RN,IL1RN,IL1F10,IL37	7.57e-08	0.00026	(2013) Recombinant human interleukin-1 receptor antagonist reduces acute lethal toxicity and protects hematopoiesis from chemotoxicity in vivo.
PMID	PMID:23925440	5	6	9615	ASPG,AKT1,TMEM121,RD3L,SIVA1	ASPG,AKT1,TMEM121,RD3L,SIVA1	7.57e-08	0.00026	(2013) Accuracy and coverage assessment of Oryctolagus cuniculus (rabbit) genes encoding immunoglobulins in the whole genome sequence assembly (OryCun2.0) and localization of the IGH locus to chromosome 20.
PMID	PMID:20543928	5	6	9615	IL1B,IL36B,IL36RN,IL1F10,IL37	IL1B,IL36B,IL36RN,IL1F10,IL37	7.57e-08	0.00026	(2009) Nonsurgical management of endodontic mishaps in a case of radix entomolaris.
PMID	PMID:9562301	5	6	9615	IL36B,IL36RN,IL1RN,IL1F10,IL37	IL36B,IL36RN,IL1RN,IL1F10,IL37	7.57e-08	0.00026	(1998) The neuroprotective effects of the recombinant interleukin-1 receptor antagonist rhIL-1ra after excitotoxic stimulation with kainic acid and its relationship to the amyloid precursor protein gene.
PMID	PMID:9035291	5	6	9615	IL1B,IL36B,IL36RN,IL1F10,IL37	IL1B,IL36B,IL36RN,IL1F10,IL37	7.57e-08	0.00026	(1997) Interleukin-1 and tumor necrosis factor alter plasma concentration and interorgan fluxes of taurine in dogs.
PMID	PMID:33471857	5	7	9615	IL1B,IL36B,IL36RN,IL1F10,IL37	IL1B,IL36B,IL36RN,IL1F10,IL37	1.29e-07	0.00031	(2021) The intra-articular administration of triamcinolone hexacetonide in the treatment of osteoarthritis. Its effects in a naturally occurring canine osteoarthritis model.
PMID	PMID:24385941	5	7	9615	IL36B,IL36RN,IL1RN,IL1F10,IL37	IL36B,IL36RN,IL1RN,IL1F10,IL37	1.29e-07	0.00031	(2013) Encapsulated islet transplantation: strategies and clinical trials.
PMID	PMID:20046121	6	16	9615	IL1B,IL36B,IL36RN,CASP8,IL1F10,IL37	IL1B,IL36B,IL36RN,CASP8,IL1F10,IL37	1.22e-07	0.00031	(2009) Sepsis-induced myopathy.
PMID	PMID:36422602	6	17	9615	IL1B,IL36B,IL36RN,IL1A,IL1F10,IL37	IL1B,IL36B,IL36RN,IL1A,IL1F10,IL37	1.64e-07	0.00036	(2022) Immune Monitoring of Paediatric Patients Infected with Rickettsia rickettsii, Ehrlichia canis and Coinfected.
PMID	PMID:26091235	6	17	9615	IL36B,IL36RN,AOX4,AOX2,IL1F10,IL37	IL36B,IL36RN,AOX4,AOX2,IL1F10,IL37	1.64e-07	0.00036	(2015) NO-Rich Diet for Lifestyle-Related Diseases.
PMID	PMID:18298652	7	30	9615	IL1B,IL36B,IL36RN,CASP8,IL1A,IL1F10,IL37	IL1B,IL36B,IL36RN,CASP8,IL1A,IL1F10,IL37	1.62e-07	0.00036	(2008) Caspases as therapeutic targets.
PMID	PMID:34082713	6	18	9615	IL1B,IL36B,IL36RN,IL1A,IL1F10,IL37	IL1B,IL36B,IL36RN,IL1A,IL1F10,IL37	2.17e-07	0.00041	(2021) Lactobacillus rhamnosus GG modifies the metabolome of pathobionts in gnotobiotic mice.
PMID	PMID:29590637	5	8	9615	IL1B,IL36B,IL36RN,IL1F10,IL37	IL1B,IL36B,IL36RN,IL1F10,IL37	2.07e-07	0.00041	(2018) The role of the microRNA-146acomplement factor Hinterleukin-1beta-mediated inflammatory loop circuit in the perpetuate inflammation of chronic temporal lobe epilepsy.
PMID	PMID:19679181	5	8	9615	IL36B,IL36RN,AKT1,IL1F10,IL37	IL36B,IL36RN,AKT1,IL1F10,IL37	2.07e-07	0.00041	(2010) Evidence that opioids may have toll-like receptor 4 and MD-2 effects.
PMID	PMID:35427646	5	9	9615	IL1B,IL36B,IL36RN,IL1F10,IL37	IL1B,IL36B,IL36RN,IL1F10,IL37	3.19e-07	0.00058	(2022) Resurrection of an ancient inflammatory locus reveals switch to caspase-1 specificity on a caspase-4 scaffold.
PMID	PMID:36233220	5	9	9615	IL36B,IL36RN,IL1F10,IL37,NFIB	IL36B,IL36RN,IL1F10,IL37,NFIB	3.19e-07	0.00058	(2022) Effects of iNOS in Hepatic Warm Ischaemia and Reperfusion Models in Mice and Rats: A Systematic Review and Meta-Analysis.
PMID	PMID:33580871	5	9	9615	IL1B,IL36B,IL36RN,IL1F10,IL37	IL1B,IL36B,IL36RN,IL1F10,IL37	3.19e-07	0.00058	(2021) Hippocampal TNF-alpha Signaling Mediates Heroin Withdrawal-Enhanced Fear Learning and Withdrawal-Induced Weight Loss.
PMID	PMID:31805408	5	9	9615	IL1B,IL36B,IL36RN,IL1F10,IL37	IL1B,IL36B,IL36RN,IL1F10,IL37	3.19e-07	0.00058	(2020) Sustained low-dose dexamethasone delivery via a PLGA microsphere-embedded agarose implant for enhanced osteochondral repair.
PMID	PMID:29372114	5	9	9615	IL36B,IL36RN,AKT1,IL1F10,IL37	IL36B,IL36RN,AKT1,IL1F10,IL37	3.19e-07	0.00058	(2018) The Effect of Topical Substance-P Plus Insulin-like Growth Factor-1 (IGF-1) on Epithelial Healing After Photorefractive Keratectomy in Rabbits.
PMID	PMID:37273614	5	10	9615	IL1B,IL36B,IL36RN,IL1F10,IL37	IL1B,IL36B,IL36RN,IL1F10,IL37	4.74e-07	0.00072	(2023) Potential Mechanisms of Imidacloprid-Induced Neurotoxicity in Adult Rats with Attempts on Protection Using Origanum majorana L. OilExtract: In Vivo and In Silico Studies.
PMID	PMID:35928951	6	21	9615	IL1B,IL36B,IL36RN,IL1A,IL1F10,IL37	IL1B,IL36B,IL36RN,IL1A,IL1F10,IL37	4.63e-07	0.00072	(2022) New Hope for Treating Intervertebral Disc Degeneration: Microsphere-Based Delivery System.
PMID	PMID:27382503	5	10	9615	IL1B,IL36B,IL36RN,IL1F10,IL37	IL1B,IL36B,IL36RN,IL1F10,IL37	4.74e-07	0.00072	(2016) Peri-implant disease: what we know and what we need to know.
PMID	PMID:21782868	6	21	9615	IL1B,IL36B,IL36RN,IL1RN,IL1F10,IL37	IL1B,IL36B,IL36RN,IL1RN,IL1F10,IL37	4.63e-07	0.00072	(2011) Stress-related alterations of acyl and desacyl ghrelin circulating levels: mechanisms and functional implications.
PMID	PMID:21949812	5	10	9615	IL1B,IL36B,IL36RN,IL1F10,IL37	IL1B,IL36B,IL36RN,IL1F10,IL37	4.74e-07	0.00072	(2011) Administration of simvastatin after kainic acid-induced status epilepticus restrains chronic temporal lobe epilepsy.
PMID	PMID:34373764	6	22	9615	IL1B,IL36B,IL36RN,IL1F10,IL37,ZDHHC15	IL1B,IL36B,IL36RN,IL1F10,IL37,ZDHHC15	5.84e-07	0.00081	(2021) Procaine-The Controversial Geroprotector Candidate: New Insights Regarding Its Molecular and Cellular Effects.
PMID	PMID:37474493	6	23	9615	IL1B,IL36B,IL36RN,IL1A,IL1F10,IL37	IL1B,IL36B,IL36RN,IL1A,IL1F10,IL37	7.3e-07	0.00092	(2023) IL-1beta turnover by the UBE2L3 ubiquitin conjugating enzyme and HECT E3 ligases limits inflammation.
PMID	PMID:35874567	5	11	9615	IL1B,IL36B,IL36RN,IL1F10,IL37	IL1B,IL36B,IL36RN,IL1F10,IL37	6.84e-07	0.00092	(2022) Effect of Various Preterm Infant Milk Formulas on NEC-Like Gut Injury in Mice.
PMID	PMID:33786440	5	11	9615	IL36B,IL36RN,IL1RN,IL1F10,IL37	IL36B,IL36RN,IL1RN,IL1F10,IL37	6.84e-07	0.00092	(2021) New Decade, Old Debate: Blocking the Cytokine Pathways in Infection-Induced Cytokine Cascade.
PMID	PMID:18928406	5	11	9615	IL1B,IL36B,IL36RN,IL1F10,IL37	IL1B,IL36B,IL36RN,IL1F10,IL37	6.84e-07	0.00092	(2009) Neuroendocrine control of the gut during stress: corticotropin-releasing factor signaling pathways in the spotlight.
PMID	PMID:29186769	7	39	9615	IL1B,IL36B,IL36RN,IL1RN,IL1A,IL1F10,IL37	IL1B,IL36B,IL36RN,IL1RN,IL1A,IL1F10,IL37	7.71e-07	0.00095	(2017) Models in the Research Process of Psoriasis.
PMID	PMID:36445856	5	12	9615	IL1B,IL36B,IL36RN,IL1F10,IL37	IL1B,IL36B,IL36RN,IL1F10,IL37	9.6e-07	0.0011	(2022) Interleukin-1beta triggers matrix metalloprotease-3 expression through p65RelA activation in melanoma cells.
PMID	PMID:34053449	5	12	9615	IL1B,IL36B,IL36RN,IL1F10,IL37	IL1B,IL36B,IL36RN,IL1F10,IL37	9.6e-07	0.0011	(2021) Abundance alteration of nondominant species in fecal-associated microbiome of patients with SAPHO syndrome.
PMID	PMID:23441054	6	24	9615	IL1B,IL36B,IL36RN,IL1A,IL1F10,IL37	IL1B,IL36B,IL36RN,IL1A,IL1F10,IL37	9.04e-07	0.0011	(2010) Cytokines in the systemic inflammatory response syndrome: a review.
PMID	PMID:38695469	4	5	9615	IL36B,IL36RN,IL1F10,IL37	IL36B,IL36RN,IL1F10,IL37	1.89e-06	0.0012	(2024) Discovery of BIO-8169-A Highly Potent, Selective, and Brain-Penetrant IRAK4 Inhibitor for the Treatment of Neuroinflammation.
PMID	PMID:37174617	5	15	9615	KDR,IL36B,IL36RN,IL1F10,IL37	KDR,IL36B,IL36RN,IL1F10,IL37	2.34e-06	0.0012	(2023) Development of an In Vitro Blood Vessel Model Using Autologous Endothelial Cells Generated from Footprint-Free hiPSCs to Analyze Interactions of the Endothelium with Blood Cell Components and Vascular Implants.
PMID	PMID:37880081	4	4	9615	IL36B,IL36RN,IL1F10,IL37	IL36B,IL36RN,IL1F10,IL37	1.06e-06	0.0012	(2023) Capillary gingival hemangioma in a cat.
PMID	PMID:37996817	4	4	9615	IL36B,IL36RN,IL1F10,IL37	IL36B,IL36RN,IL1F10,IL37	1.06e-06	0.0012	(2023) Safety, tolerability, pharmacokinetics and effects of diet on AD16, a novel neuroinflammatory inhibitor for Alzheimers disease: a randomized phase 1 study.
PMID	PMID:35162935	4	4	9615	IL36B,IL36RN,IL1F10,IL37	IL36B,IL36RN,IL1F10,IL37	1.06e-06	0.0012	(2022) Stem Cell Transplantation and Cell-Free Treatment for Periodontal Regeneration.
PMID	PMID:33428459	4	5	9615	IL36B,IL36RN,IL1F10,IL37	IL36B,IL36RN,IL1F10,IL37	1.89e-06	0.0012	(2021) Management of Osteoarthritis Using 1 Intra-articular Platelet Concentrate Administration in a Canine Osteoarthritis Model.
PMID	PMID:34201005	4	5	9615	IL36B,IL36RN,IL1F10,IL37	IL36B,IL36RN,IL1F10,IL37	1.89e-06	0.0012	(2021) A Comparative Study of Biocompatibility in Rat Connective Tissue of a New Mineral Trioxide Compound (Theracal) versus MTA and a Bioactive G3 Glass.
PMID	PMID:34308239	4	5	9615	IL36B,IL36RN,IL1F10,IL37	IL36B,IL36RN,IL1F10,IL37	1.89e-06	0.0012	(2021) Aloe and its Effects on Cancer: A Narrative Literature Review.
PMID	PMID:32412642	5	13	9615	IL36B,IL36RN,IL1A,IL1F10,IL37	IL36B,IL36RN,IL1A,IL1F10,IL37	1.32e-06	0.0012	(2020) Disease Mechanisms in Atopic Dermatitis: A Review of Aetiological Factors.
PMID	PMID:32787422	4	5	9615	IL36B,IL36RN,IL1F10,IL37	IL36B,IL36RN,IL1F10,IL37	1.89e-06	0.0012	(2020) Haemostatic changes associated with fluid resuscitation in canine parvoviral enteritis.
PMID	PMID:32858828	4	5	9615	IL36B,IL36RN,IL1F10,IL37	IL36B,IL36RN,IL1F10,IL37	1.89e-06	0.0012	(2020) Oral Transmucosal Cannabidiol Oil Formulation as Part of a Multimodal Analgesic Regimen: Effects on Pain Relief and Quality of Life Improvement in Dogs Affected by Spontaneous Osteoarthritis.
PMID	PMID:33066608	4	5	9615	IL36B,IL36RN,IL1F10,IL37	IL36B,IL36RN,IL1F10,IL37	1.89e-06	0.0012	(2020) Primary Adenosquamous Cell Carcinoma of the Ileum in a Dog.
PMID	PMID:35837659	4	4	9615	IL36B,IL36RN,IL1F10,IL37	IL36B,IL36RN,IL1F10,IL37	1.06e-06	0.0012	(2020) Osteochondral scaffolds for early treatment of cartilage defects in osteoarthritic joints: from bench to clinic.
PMID	PMID:30691120	5	13	9615	IL1B,IL36B,IL36RN,IL1F10,IL37	IL1B,IL36B,IL36RN,IL1F10,IL37	1.32e-06	0.0012	(2019) UP1306: A Composition Containing Standardized Extracts of Acacia catechu and Morus alba for Arthritis Management.
PMID	PMID:30871245	4	4	9615	IL36B,IL36RN,IL1F10,IL37	IL36B,IL36RN,IL1F10,IL37	1.06e-06	0.0012	(2019) Urinalysis and Urinary GGT-to-Urinary Creatinine Ratio in Dogs with Acute Pancreatitis.
PMID	PMID:31156405	4	4	9615	IL36B,IL36RN,IL1F10,IL37	IL36B,IL36RN,IL1F10,IL37	1.06e-06	0.0012	(2019) Dissociation in Effective Treatment and Behavioral Phenotype Between Stress-Enhanced Fear Learning and Learned Helplessness.
PMID	PMID:31253166	4	5	9615	IL36B,IL36RN,IL1F10,IL37	IL36B,IL36RN,IL1F10,IL37	1.89e-06	0.0012	(2019) Non-controlled, open-label clinical trial to assess the effectiveness of a dietetic food on pruritus and dermatologic scoring in atopic dogs.
PMID	PMID:32104464	4	4	9615	IL36B,IL36RN,IL1F10,IL37	IL36B,IL36RN,IL1F10,IL37	1.06e-06	0.0012	(2019) Double-layered osmotic pump controlled release tablets of actarit: In vitro and in vivo evaluation.
PMID	PMID:29436559	4	5	9615	IL36B,IL36RN,IL1F10,IL37	IL36B,IL36RN,IL1F10,IL37	1.89e-06	0.0012	(2018) Natural products in endodontics.
PMID	PMID:29769086	5	13	9615	IL1B,IL36B,IL36RN,IL1F10,IL37	IL1B,IL36B,IL36RN,IL1F10,IL37	1.32e-06	0.0012	(2018) Inflammatory pattern of the infrapatellar fat pad in dogs with canine cruciate ligament disease.
PMID	PMID:30111375	4	4	9615	IL36B,IL36RN,IL1F10,IL37	IL36B,IL36RN,IL1F10,IL37	1.06e-06	0.0012	(2018) Mink (Neovison vison) kits with pre-weaning diarrhea have elevated serum amyloid A levels and intestinal pathomorphological similarities with New Neonatal Porcine Diarrhea Syndrome.
PMID	PMID:30347734	4	4	9615	IL36B,IL36RN,IL1F10,IL37	IL36B,IL36RN,IL1F10,IL37	1.06e-06	0.0012	(2018) The Vagus Nerve Can Predict and Possibly Modulate Non-Communicable Chronic Diseases: Introducing a Neuroimmunological Paradigm to Public Health.
PMID	PMID:28680407	5	13	9615	IL36B,IL36RN,IL1F10,IL37,DPP6	IL36B,IL36RN,IL1F10,IL37,DPP6	1.32e-06	0.0012	(2017) Cardiac Ion Channel Regulation in Obesity and the Metabolic Syndrome: Relevance to Long QT Syndrome and Atrial Fibrillation.
PMID	PMID:29177754	5	13	9615	IL1B,IL36B,IL36RN,IL1F10,IL37	IL1B,IL36B,IL36RN,IL1F10,IL37	1.32e-06	0.0012	(2017) A review of biomarkers in peri-miniscrew implant crevicular fluid (PMICF).
PMID	PMID:29187165	4	5	9615	IL36B,IL36RN,IL1F10,IL37	IL36B,IL36RN,IL1F10,IL37	1.89e-06	0.0012	(2017) ImageJ2: ImageJ for the next generation of scientific image data.
PMID	PMID:26228914	4	4	9615	IL36B,IL36RN,IL1F10,IL37	IL36B,IL36RN,IL1F10,IL37	1.06e-06	0.0012	(2016) The Nature of Self-Regulatory Fatigue and Ego Depletion: Lessons From Physical Fatigue.
PMID	PMID:25453269	5	15	9615	KDR,IL36B,IL36RN,IL1F10,IL37	KDR,IL36B,IL36RN,IL1F10,IL37	2.34e-06	0.0012	(2015) How does the pathophysiological context influence delivery of bone growth factors?
PMID	PMID:25973284	4	5	9615	IL36B,IL36RN,IL1F10,IL37	IL36B,IL36RN,IL1F10,IL37	1.89e-06	0.0012	(2015) Acute necrotizing encephalopathy in an adult.
PMID	PMID:26135886	4	4	9615	IL36B,IL36RN,IL1F10,IL37	IL36B,IL36RN,IL1F10,IL37	1.06e-06	0.0012	(2015) Effects of diacerein on cartilage and subchondral bone in early stages of osteoarthritis in a rabbit model.
PMID	PMID:26504487	5	15	9615	COPG2,MEST,CPA4,CASP8,CPA2	COPG2,MEST,CPA4,CASP8,CPA1	2.34e-06	0.0012	(2015) Cell Pluripotency Levels Associated with Imprinted Genes in Human.
PMID	PMID:24550666	4	5	9615	IL36B,IL36RN,IL1F10,IL37	IL36B,IL36RN,IL1F10,IL37	1.89e-06	0.0012	(2014) Critical appraisal of loteprednol ointment, gel, and suspension in the treatment of postoperative inflammation and pain following ocular and corneal transplant surgery.
PMID	PMID:23769320	4	5	9615	IL36B,IL36RN,IL1F10,IL37	IL36B,IL36RN,IL1F10,IL37	1.89e-06	0.0012	(2013) Engineering a local microenvironment for pancreatic islet replacement.
PMID	PMID:24045100	4	5	9615	IL36B,IL36RN,IL1F10,IL37	IL36B,IL36RN,IL1F10,IL37	1.89e-06	0.0012	(2013) Dietary cholesterol increases ventricular volume and narrows cerebrovascular diameter in a rabbit model of Alzheimers disease.
PMID	PMID:21996756	6	28	9615	GABRG1,POLR3C,NUDT17,KCND2,NRXN3,GRM3	GABRG1,POLR3C,NUDT17,KCND2,NRXN3,GRM3	1.97e-06	0.0012	(2012) A novel approach of homozygous haplotype sharing identifies candidate genes in autism spectrum disorder.
PMID	PMID:22359228	5	14	9615	IL36B,IL36RN,IL1RN,IL1F10,IL37	IL36B,IL36RN,IL1RN,IL1F10,IL37	1.77e-06	0.0012	(2012) Current understanding of the pathogenesis and management of chronic recurrent multifocal osteomyelitis.
PMID	PMID:20933122	5	13	9615	IL36B,IL36RN,IL1F10,IL37,ABCB1	IL36B,IL36RN,IL1F10,IL37,ABCB1	1.32e-06	0.0012	(2010) New frontiers in nonhormonal male contraception.
PMID	PMID:19701459	6	29	9615	MMUT,IL1B,IL36B,IL36RN,IL1F10,IL37	MMUT,IL1B,IL36B,IL36RN,IL1F10,IL37	2.36e-06	0.0012	(2009) Identification of keratinocyte growth factor as a target of microRNA-155 in lung fibroblasts: implication in epithelial-mesenchymal interactions.
PMID	PMID:19826605	4	4	9615	IL36B,IL36RN,IL1F10,IL37	IL36B,IL36RN,IL1F10,IL37	1.06e-06	0.0012	(2009) Treatment of gingival recessions associated to cervical abrasion lesions with subepithelial connective tissue graft: a case report.
PMID	PMID:18184433	4	5	9615	IL36B,IL36RN,IL1F10,IL37	IL36B,IL36RN,IL1F10,IL37	1.89e-06	0.0012	(2008) Rapid cognitive improvement in Alzheimers disease following perispinal etanercept administration.
PMID	PMID:18637798	4	4	9615	IL36B,IL36RN,IL1F10,IL37	IL36B,IL36RN,IL1F10,IL37	1.06e-06	0.0012	(2008) Analyses of volatile organic compounds from human skin.
PMID	PMID:15012831	6	26	9615	IL1B,IL36B,IL36RN,IL1A,IL1F10,IL37	IL1B,IL36B,IL36RN,IL1A,IL1F10,IL37	1.35e-06	0.0012	(2004) The role of tumor necrosis factor-alpha and interleukin-1 in the mammalian testis and their involvement in testicular torsion and autoimmune orchitis.
PMID	PMID:12760261	4	5	9615	IL36B,IL36RN,IL1F10,IL37	IL36B,IL36RN,IL1F10,IL37	1.89e-06	0.0012	(2003) Airway obstruction after acute ozone exposure in BALBc mice using barometric plethysmography.
PMID	PMID:12774972	4	5	9615	IL36B,IL36RN,IL1F10,IL37	IL36B,IL36RN,IL1F10,IL37	1.89e-06	0.0012	(2003) Serum nitrate and nitrite in dogs with spontaneous cardiac disease.
PMID	PMID:12371771	4	5	9615	IL36B,IL36RN,IL1F10,IL37	IL36B,IL36RN,IL1F10,IL37	1.89e-06	0.0012	(2002) Effects of stimulus with proinflammatory mediators on nitric oxide production and matrix metalloproteinase activity in explants of cranial cruciate ligaments obtained from dogs.
PMID	PMID:12678525	4	4	9615	IL36B,IL36RN,IL1F10,IL37	IL36B,IL36RN,IL1F10,IL37	1.06e-06	0.0012	(2000) The effective dose of FR167653 in pulmonary ischemia-reperfusion injury.
PMID	PMID:9536979	4	4	9615	IL36B,IL36RN,IL1F10,IL37	IL36B,IL36RN,IL1F10,IL37	1.06e-06	0.0012	(1998) Inflammation and a thickened mucus layer in mice with cholesterol gallstones.
PMID	PMID:9646552	4	5	9615	IL36B,IL36RN,IL1F10,IL37	IL36B,IL36RN,IL1F10,IL37	1.89e-06	0.0012	(1998) Adjuvant properties of killed Propionibacterium avidum KP-40 in vaccination of dogs against canine parvovirosis.
PMID	PMID:9915670	4	5	9615	IL36B,IL36RN,IL1F10,IL37	IL36B,IL36RN,IL1F10,IL37	1.89e-06	0.0012	(1998) Serial experimental and clinical studies on the pathogenesis of multiple organ dysfunction syndrome (MODS) in severe burns.
PMID	PMID:9041940	4	5	9615	IL36B,IL36RN,IL1F10,IL37	IL36B,IL36RN,IL1F10,IL37	1.89e-06	0.0012	(1997) Effects of tenidap on the progression of osteoarthritic lesions in a canine experimental model. Suppression of metalloprotease and interleukin-1 activity.
PMID	PMID:9150082	4	4	9615	IL36B,IL36RN,IL1F10,IL37	IL36B,IL36RN,IL1F10,IL37	1.06e-06	0.0012	(1997) The therapeutic effects of tenidap in canine experimental osteoarthritis: relationship with biochemical markers.
RCTM	CFA-9014826	5	6	9615	IL36B,IL36RN,IL1RAP,IL1F10,IL36G	IL36B,IL36RN,IL1RAP,IL1F10,IL36G	7.57e-08	0.00012	Interleukin-36 pathway
RCTM	CFA-446652	9	113	9615	IL36B,IL36RN,CASP8,IL1RAPL1,IL1RAP,IL1RN,IL1F10,IL37,IL36G	IL36B,IL36RN,CASP8,IL1RAPL1,IL1RAP,IL1RN,IL1F10,IL37,IL36G	1.01e-05	0.0081	Interleukin-1 family signaling
RCTM	CFA-6794362	6	56	9615	LRRTM1,IL1RAPL1,IL1RAP,NLGN1,NRXN3,PTPRD	LRRTM1,IL1RAPL1,IL1RAP,NLGN1,NRXN3,PTPRD	6.93e-05	0.037	Protein-protein interactions at synapses
NetworkNeighborAL	CL:16640	8	17	9615	IL1B,IL36B,IL36RN,IL1RAP,IL1RN,IL1A,IL37,IL36G	IL1B,IL36B,IL36RN,IL1RAP,IL1RN,IL1A,IL37,IL36G	2.1e-10	9.45e-07	Interleukin-1 homologues, and interleukin-1 receptor activity
NetworkNeighborAL	CL:16641	7	12	9615	IL1B,IL36B,IL36RN,IL1RAP,IL1RN,IL1A,IL36G	IL1B,IL36B,IL36RN,IL1RAP,IL1RN,IL1A,IL36G	9.4e-10	2.12e-06	Interleukin-1 homologues, and interleukin-1 receptor activity
NetworkNeighborAL	CL:16530	9	72	9615	IL1B,IL36B,IL36RN,IL1RAP,TRAF3,IL1RN,IL1A,IL37,IL36G	IL1B,IL36B,IL36RN,IL1RAP,TRAF3,IL1RN,IL1A,IL37,IL36G	3.21e-07	0.00048	NF-kappa B signaling pathway, and Toll-like receptor signaling pathway
NetworkNeighborAL	CL:16527	11	128	9615	IL1B,IL36B,IL36RN,MCL1,CASP8,IL1RAP,TRAF3,IL1RN,IL1A,IL37,IL36G	IL1B,IL36B,IL36RN,MCL1,CASP8,IL1RAP,TRAF3,IL1RN,IL1A,IL37,IL36G	5.12e-07	0.00058	Mixed, incl. NF-kappa B signaling pathway, and Apoptosis - multiple species
NetworkNeighborAL	CL:23708	4	16	9615	EXOC6B,EXOC2,EXOC1L,EXOC1	EXOC6B,EXOC2,EXOC1L,EXOC1	6.58e-05	0.0371	Exocyst
NetworkNeighborAL	CL:16643	3	5	9615	IL1B,IL1RN,IL1A	IL1B,IL1RN,IL1A	7.57e-05	0.0379	Interleukin-1 conserved site, and interleukin-1 receptor activity
