## Supplemental Table 12 for "Multi-omic Longitudinal Analysis of Canine Osteosarcoma Identifies Inter-Patient Heterogeneity and Immune Enrichment in Metastatic Lesions"

### Sheet: STable9 - old S16_DDR_overlap_c
Arm	Set	pathway	n_hits	total_hits	prop
Met	CNV	Hallmark_DNA_Repair	16	77	0.207792
Met	CNV	HR	15	77	0.194805
Met	CNV	NER	12	77	0.155844
Met	CNV	NHEJ	12	77	0.155844
Met	CNV	BER	10	77	0.12987
Met	CNV	FA	9	77	0.116883
Met	CNV	MMR	3	77	0.038961
Met	SNV	Hallmark_DNA_Repair	25	88	0.284091
Met	SNV	NER	24	88	0.272727
Met	SNV	HR	12	88	0.136364
Met	SNV	BER	7	88	0.0795455
Met	SNV	FA	7	88	0.0795455
Met	SNV	NHEJ	7	88	0.0795455
Met	SNV	MMR	6	88	0.0681818
Met	SV	Hallmark_DNA_Repair	26	98	0.265306
Met	SV	NER	23	98	0.234694
Met	SV	HR	17	98	0.173469
Met	SV	BER	12	98	0.122449
Met	SV	FA	10	98	0.102041
Met	SV	NHEJ	6	98	0.0612245
Met	SV	MMR	4	98	0.0408163
Prim	CNV	Hallmark_DNA_Repair	9	28	0.321429
Prim	CNV	NER	7	28	0.25
Prim	CNV	HR	5	28	0.178571
Prim	CNV	BER	3	28	0.107143
Prim	CNV	NHEJ	2	28	0.0714286
Prim	CNV	FA	1	28	0.0357143
Prim	CNV	MMR	1	28	0.0357143
Prim	SNV	HR	8	30	0.266667
Prim	SNV	NER	8	30	0.266667
Prim	SNV	Hallmark_DNA_Repair	6	30	0.2
Prim	SNV	BER	4	30	0.133333
Prim	SNV	MMR	2	30	0.0666667
Prim	SNV	FA	1	30	0.0333333
Prim	SNV	NHEJ	1	30	0.0333333
Prim	SV	Hallmark_DNA_Repair	15	48	0.3125
Prim	SV	NER	12	48	0.25
Prim	SV	BER	6	48	0.125
Prim	SV	HR	4	48	0.0833333
Prim	SV	MMR	4	48	0.0833333
Prim	SV	NHEJ	4	48	0.0833333
Prim	SV	FA	3	48	0.0625
