## Supplemental Table 13 for "Multi-omic Longitudinal Analysis of Canine Osteosarcoma Identifies Inter-Patient Heterogeneity and Immune Enrichment in Metastatic Lesions"

### Sheet: STable13 - old S7_SNV_norm_log1
panel	comparison	group1	group2	n1	n2	p_raw	p_adj	p_lab	delta	delta_low	delta_high	signif_BH	borderline	n_paired
All (non-syn) (4-cat)	Primary vs cfDNA-2	cfDNA-2	Primary	8	15	0.00216862	0.0130117	0.013	-0.8	-0.975729	0.00248062	TRUE	FALSE
All (non-syn) (4-cat)	Metastatic vs Primary	Primary	Metastatic	15	27	0.00866496	0.0259949	0.026	0.496296	0.134872	0.741166	TRUE	FALSE
All (non-syn) (4-cat)	Primary vs cfDNA-1	cfDNA-1	Primary	8	15	0.0420206	0.0840412	0.084	-0.533333	-0.814513	-0.0492504	FALSE	TRUE
All (non-syn) (4-cat)	cfDNA-2 vs cfDNA-1	cfDNA-1	cfDNA-2	8	8	0.0831229	0.124684	0.1247	0.53125	-0.140242	0.868008	FALSE	FALSE
All (non-syn) (4-cat)	Metastatic vs cfDNA-2	cfDNA-2	Metastatic	8	27	0.151614	0.181936	0.1819	-0.342593	-0.6983	0.148808	FALSE	FALSE
All (non-syn) (4-cat)	Metastatic vs cfDNA-1	cfDNA-1	Metastatic	8	27	0.768278	0.768278	0.7683	0.0740741	-0.341611	0.465519	FALSE	FALSE
Coding-only (4-cat)	Metastatic vs Primary	Primary	Metastatic	15	27	0.00458261	0.0274956	0.0275	0.535802	0.171512	0.771197	TRUE	FALSE
Coding-only (4-cat)	Primary vs cfDNA-2	cfDNA-2	Primary	8	15	0.0107811	0.0323434	0.0323	-0.666667	-0.905059	-0.109493	TRUE	FALSE
Coding-only (4-cat)	cfDNA-2 vs cfDNA-1	cfDNA-1	cfDNA-2	8	8	0.0831229	0.166246	0.1662	0.53125	-0.150981	0.870687	FALSE	FALSE
Coding-only (4-cat)	Primary vs cfDNA-1	cfDNA-1	Primary	8	15	0.129287	0.193931	0.1939	-0.4	-0.740363	0.103612	FALSE	FALSE
Coding-only (4-cat)	Metastatic vs cfDNA-1	cfDNA-1	Metastatic	8	27	0.215925	0.230857	0.2309	0.296296	-0.177843	0.658785	FALSE	FALSE
Coding-only (4-cat)	Metastatic vs cfDNA-2	cfDNA-2	Metastatic	8	27	0.230857	0.230857	0.2309	-0.287037	-0.645113	0.174412	FALSE	FALSE
All non-syn (paired)	Metastatic vs Primary	Primary	Metastatic	15	27	0.00894142	0.0536485	0.0536	0.520833	0.194309	0.743452	FALSE	TRUE	24
All non-syn (paired)	Primary vs cfDNA-2	cfDNA-2	Primary	8	15	0.0346106	0.0692211	0.0692	-0.918367	-0.998986	0.562386	FALSE	TRUE	7
All non-syn (paired)	Metastatic vs cfDNA-2	cfDNA-2	Metastatic	8	27	0.0238241	0.0692211	0.0692	-0.408163	-0.716457	0.0335047	FALSE	TRUE	14
All non-syn (paired)	cfDNA-2 vs cfDNA-1	cfDNA-1	cfDNA-2	8	8	0.107328	0.160991	0.161	0.53125	-0.140242	0.868008	FALSE	FALSE	8
All non-syn (paired)	Primary vs cfDNA-1	cfDNA-1	Primary	8	15	0.150786	0.180943	0.1809	-0.387755	-0.76765	0.193788	FALSE	FALSE	7
All non-syn (paired)	Metastatic vs cfDNA-1	cfDNA-1	Metastatic	8	27	0.949944	0.949944	0.9499	0.0408163	-0.399259	0.465606	FALSE	FALSE	14
Coding-only (paired)	Metastatic vs Primary	Primary	Metastatic	15	27	0.00447111	0.0268267	0.0268	0.572917	0.26101	0.776508	TRUE	FALSE	24
Coding-only (paired)	Primary vs cfDNA-2	cfDNA-2	Primary	8	15	0.0346106	0.103832	0.1038	-0.836735	-0.990687	0.256187	FALSE	TRUE	7
Coding-only (paired)	Metastatic vs cfDNA-2	cfDNA-2	Metastatic	8	27	0.0596605	0.119321	0.1193	-0.316327	-0.639134	0.101241	FALSE	FALSE	14
Coding-only (paired)	cfDNA-2 vs cfDNA-1	cfDNA-1	cfDNA-2	8	8	0.0800579	0.120087	0.1201	0.53125	-0.150981	0.870687	FALSE	FALSE	8
Coding-only (paired)	Primary vs cfDNA-1	cfDNA-1	Primary	8	15	0.352542	0.423051	0.4231	-0.183673	-0.66626	0.407345	FALSE	FALSE	7
Coding-only (paired)	Metastatic vs cfDNA-1	cfDNA-1	Metastatic	8	27	0.489854	0.489854	0.4899	0.142857	-0.303813	0.538043	FALSE	FALSE	14
