## Supplemental Table 14 for "Multi-omic Longitudinal Analysis of Canine Osteosarcoma Identifies Inter-Patient Heterogeneity and Immune Enrichment in Metastatic Lesions"

### Sheet: STable14 - old S8_summary_WGS_S
panel	comparison	group1	group2	n1	n2	p_raw	p_adj	p_lab	delta	delta_low	delta_high	signif_BH	borderline	n_paired
All (non-syn)	cfDNA-2 vs Primary	Primary	cfDNA-2	15	8	0.00216862	0.0325293	0.0325	0.8	0.405405	0.943293	TRUE	FALSE
All (non-syn)	Lung_Met vs Primary	Primary	Lung_Met	15	18	0.00633904	0.0475428	0.0475	0.562963	0.158625	0.805593	TRUE	FALSE
All (non-syn)	cfDNA-1 vs Primary	Primary	cfDNA-1	15	8	0.0420206	0.210103	0.2101	0.533333	0.0492504	0.814513	FALSE	FALSE
All (non-syn)	cfDNA-2 vs cfDNA-1	cfDNA-1	cfDNA-2	8	8	0.0831229	0.311711	0.3117	0.53125	-0.140242	0.868008	FALSE	FALSE
All (non-syn)	Renal_Met vs Primary	Primary	Renal_Met	15	3	0.155132	0.387829	0.3878	0.555556	-0.116974	0.878755	FALSE	FALSE
All (non-syn)	cfDNA-2 vs Lung_Met	Lung_Met	cfDNA-2	18	8	0.140961	0.387829	0.3878	0.375	-0.169137	0.743936	FALSE	FALSE
All (non-syn)	cfDNA-2 vs SQ_Met	SQ_Met	cfDNA-2	6	8	0.27249	0.583908	0.5839	0.375	-0.314145	0.80533	FALSE	FALSE
All (non-syn)	SQ_Met vs Primary	Primary	SQ_Met	15	6	0.370641	0.694951	0.695	0.266667	-0.427614	0.763067	FALSE	FALSE
All (non-syn)	Renal_Met vs SQ_Met	SQ_Met	Renal_Met	6	3	0.698535	0.955221	0.9552	0.222222	-0.630221	0.831744	FALSE	FALSE
All (non-syn)	SQ_Met vs Lung_Met	Lung_Met	SQ_Met	18	6	0.764177	0.955221	0.9552	-0.0925926	-0.627935	0.502229	FALSE	FALSE
All (non-syn)	cfDNA-1 vs Lung_Met	Lung_Met	cfDNA-1	18	8	0.676922	0.955221	0.9552	-0.111111	-0.529017	0.350168	FALSE	FALSE
All (non-syn)	cfDNA-1 vs Renal_Met	Renal_Met	cfDNA-1	3	8	0.759463	0.955221	0.9552	-0.166667	-0.804	0.648875	FALSE	FALSE
All (non-syn)	cfDNA-1 vs SQ_Met	SQ_Met	cfDNA-1	6	8	0.846451	0.976674	0.9767	0.0833333	-0.559764	0.663782	FALSE	FALSE
All (non-syn)	cfDNA-2 vs Renal_Met	Renal_Met	cfDNA-2	3	8	0.918707	0.984329	0.9843	0.0833333	-0.754614	0.817966	FALSE	FALSE
All (non-syn)	Renal_Met vs Lung_Met	Lung_Met	Renal_Met	18	3	1	1	>0.9999	0	-0.732071	0.732071	FALSE	FALSE
Coding-only	Lung_Met vs Primary	Primary	Lung_Met	15	18	0.00253653	0.038048	0.038	0.622222	0.23097	0.840252	TRUE	FALSE
Coding-only	cfDNA-2 vs Primary	Primary	cfDNA-2	15	8	0.0107811	0.0808585	0.0809	0.666667	0.18517	0.890038	FALSE	TRUE
Coding-only	Renal_Met vs Primary	Primary	Renal_Met	15	3	0.0972011	0.364504	0.3645	0.644444	0.0232694	0.90662	FALSE	FALSE
Coding-only	cfDNA-2 vs cfDNA-1	cfDNA-1	cfDNA-2	8	8	0.0831229	0.364504	0.3645	0.53125	-0.150981	0.870687	FALSE	FALSE
Coding-only	cfDNA-1 vs Primary	Primary	cfDNA-1	15	8	0.129287	0.387862	0.3879	0.4	-0.103612	0.740363	FALSE	FALSE
Coding-only	cfDNA-1 vs Renal_Met	Renal_Met	cfDNA-1	3	8	0.184573	0.395513	0.3955	-0.583333	-0.908744	0.183171	FALSE	FALSE
Coding-only	cfDNA-2 vs SQ_Met	SQ_Met	cfDNA-2	6	8	0.175244	0.395513	0.3955	0.458333	-0.215072	0.836344	FALSE	FALSE
Coding-only	cfDNA-1 vs Lung_Met	Lung_Met	cfDNA-1	18	8	0.2113	0.396187	0.3962	-0.319444	-0.699861	0.202149	FALSE	FALSE
Coding-only	cfDNA-2 vs Lung_Met	Lung_Met	cfDNA-2	18	8	0.359317	0.598862	0.5989	0.236111	-0.30294	0.660701	FALSE	FALSE
Coding-only	SQ_Met vs Lung_Met	Lung_Met	SQ_Met	18	6	0.404657	0.606985	0.607	-0.240741	-0.706597	0.3707	FALSE	FALSE
Coding-only	SQ_Met vs Primary	Primary	SQ_Met	15	6	0.459559	0.626671	0.6267	0.222222	-0.48637	0.754482	FALSE	FALSE
Coding-only	cfDNA-2 vs Renal_Met	Renal_Met	cfDNA-2	3	8	0.609834	0.762293	0.7623	0.25	-0.666427	0.865563	FALSE	FALSE
Coding-only	Renal_Met vs SQ_Met	SQ_Met	Renal_Met	6	3	0.698535	0.806002	0.806	0.222222	-0.630221	0.831744	FALSE	FALSE
Coding-only	cfDNA-1 vs SQ_Met	SQ_Met	cfDNA-1	6	8	0.846451	0.906911	0.9069	-0.0833333	-0.687785	0.589361	FALSE	FALSE
Coding-only	Renal_Met vs Lung_Met	Lung_Met	Renal_Met	18	3	0.959922	0.959922	0.9599	0.037037	-0.703541	0.739051	FALSE	FALSE
All non-syn (site, paired)	cfDNA-2 vs Primary	Primary	cfDNA-2	15	8	0.0346106	0.103832	0.1038	0.918367	0.540108	0.987945	FALSE	TRUE	7
All non-syn (site, paired)	cfDNA-2 vs Lung_Met	Lung_Met	cfDNA-2	18	8	0.0323129	0.103832	0.1038	0.52	-0.0170203	0.824176	FALSE	TRUE	10
All non-syn (site, paired)	Lung_Met vs Primary	Primary	Lung_Met	15	18	0.052275	0.10455	0.1045	0.480969	0.0710522	0.751902	FALSE	FALSE	17
All non-syn (site, paired)	cfDNA-2 vs cfDNA-1	cfDNA-1	cfDNA-2	8	8	0.107328	0.160991	0.161	0.53125	-0.140242	0.868008	FALSE	FALSE	8
All non-syn (site, paired)	cfDNA-1 vs Primary	Primary	cfDNA-1	15	8	0.150786	0.180943	0.1809	0.387755	-0.288026	0.805725	FALSE	FALSE	7
All non-syn (site, paired)	cfDNA-1 vs Lung_Met	Lung_Met	cfDNA-1	18	8	0.838464	0.838464	0.8385	-0.04	-0.437287	0.37035	FALSE	FALSE	10
Coding-only (site, paired)	Lung_Met vs Primary	Primary	Lung_Met	15	18	0.0260886	0.103832	0.1038	0.522491	0.13265	0.772333	FALSE	TRUE	17
Coding-only (site, paired)	cfDNA-2 vs Primary	Primary	cfDNA-2	15	8	0.0346106	0.103832	0.1038	0.836735	0.340672	0.968375	FALSE	TRUE	7
Coding-only (site, paired)	cfDNA-2 vs cfDNA-1	cfDNA-1	cfDNA-2	8	8	0.0800579	0.160116	0.1601	0.53125	-0.150981	0.870687	FALSE	FALSE	8
Coding-only (site, paired)	cfDNA-2 vs Lung_Met	Lung_Met	cfDNA-2	18	8	0.126279	0.189418	0.1894	0.38	-0.166153	0.747748	FALSE	FALSE	10
Coding-only (site, paired)	cfDNA-1 vs Primary	Primary	cfDNA-1	15	8	0.352542	0.358951	0.359	0.183673	-0.491174	0.720734	FALSE	FALSE	7
Coding-only (site, paired)	cfDNA-1 vs Lung_Met	Lung_Met	cfDNA-1	18	8	0.358951	0.358951	0.359	-0.12	-0.56161	0.37482	FALSE	FALSE	10
