## Supplemental Table 15 for "Multi-omic Longitudinal Analysis of Canine Osteosarcoma Identifies Inter-Patient Heterogeneity and Immune Enrichment in Metastatic Lesions"

### Sheet: STable15 - old S9_jaccard_perm_
panel	category	med_within	med_between	delta	ci_low	ci_high	n_within	n_between	p	p_adj
All	Individual	0.240691	0.0412269	0.232114	0.173945	0.284348	87	1566	0	0
All	Anatomical Site	0.0439517	0.0439399	0.00219089	-0.00376601	0.00858218	332	1321	0.331733	0.331733
All	Stage	0.0510622	0.0403371	0.0114451	0.00443241	0.0194363	576	1077	0.089509	0.134263
No cfDNA	Individual	0.364395	0.0588401	0.260723	0.192941	0.388765	37	824	0	0
No cfDNA	Anatomical Site	0.0508439	0.0675944	-0.00749929	-0.0147941	-2.57371e-05	276	585	0.929893	0.9993
No cfDNA	Stage	0.0597094	0.063854	-0.010268	-0.0134166	-0.00339663	456	405	0.9993	0.9993
No cfDNA + No Renal_Met	Individual	0.308175	0.0557193	0.2521	0.190786	0.417377	30	711	0	0
No cfDNA + No Renal_Met	Anatomical Site	0.0502959	0.0609583	-0.0114475	-0.0186621	0.000226059	273	468	0.987899	0.987899
No cfDNA + No Renal_Met	Stage	0.0555556	0.0599352	-0.0090626	-0.0155805	-0.0035351	381	360	0.986699	0.987899
