## Supplemental Table 16 for "Multi-omic Longitudinal Analysis of Canine Osteosarcoma Identifies Inter-Patient Heterogeneity and Immune Enrichment in Metastatic Lesions"

### Sheet: STable16 - old S10_permanova_ja
term	R2	p	n	panel_label	note	metric	R2_plot	p_lab
Patient	0.493674	0.0002	56	All	NA	Jaccard	0.493674	p = 0.0002
Anatomical site	0.0637415	0.0592	56	All	NA	Jaccard	0.0637415	p = 0.0592
Age	0.00988681	0.6806	56	All	NA	Jaccard	0.00988681	p = 0.6806
Patient	0.599855	0.0002	40	No cfDNA	NA	Jaccard	0.599855	p = 0.0002
Anatomical site	0.0392099	0.5496	40	No cfDNA	NA	Jaccard	0.0392099	p = 0.5496
Age	0.0143162	0.3598	40	No cfDNA	NA	Jaccard	0.0143162	p = 0.3598
Patient	0.616824	0.0002	37	No cfDNA + No Renal_Met	NA	Jaccard	0.616824	p = 0.0002
Anatomical site	0.0324124	0.2718	37	No cfDNA + No Renal_Met	NA	Jaccard	0.0324124	p = 0.2718
Age	0.0176721	0.1782	37	No cfDNA + No Renal_Met	NA	Jaccard	0.0176721	p = 0.1782
