## Supplemental Table 17 for "Multi-omic Longitudinal Analysis of Canine Osteosarcoma Identifies Inter-Patient Heterogeneity and Immune Enrichment in Metastatic Lesions"

### Sheet: STable17 - old S17_summary_scrn
Modality	Metric	Grouping	Delta_median	CI_lower	CI_upper	P_perm	P_perm_strat	P_perm_unstrat
Pseudobulk	Spearman	Patient	0.050499	0.007605	0.098386	0.001	NA	NA
Pseudobulk	Spearman	Stage	-0.012222	-0.026052	0.008403	NA	0.886823	0.858628
Pseudobulk	Bray-Curtis	Patient	0.093213	0.024568	0.166592	0.0024	NA	NA
Pseudobulk	Bray-Curtis	Stage	-0.026795	-0.067329	-0.00201	NA	0.779444	0.878224
Composition	Spearman	Patient	0.125001	0.072171	0.497417	0.021796	NA	NA
Composition	Spearman	Stage	-0.063571	-0.25877	-0.027625	NA	0.960408	0.918616
Composition	Bray-Curtis	Patient	0.257915	0.072815	0.628845	0.004599	NA	NA
Composition	Bray-Curtis	Stage	-0.111387	-0.177505	-0.013271	NA	0.920416	0.971006
