## Supplemental Table 18 for "Multi-omic Longitudinal Analysis of Canine Osteosarcoma Identifies Inter-Patient Heterogeneity and Immune Enrichment in Metastatic Lesions"

### Sheet: STable18 - old S18_scRNASeq_PER
term	R2	p	N	panel	metric	p_lab
Age	0.0525893	0.6196	11	Expression	Bray‚ÄìCurtis	p=0.620
patient_id	0.451358	0.008	11	Expression	Bray‚ÄìCurtis	p=0.008
Stage	0.0675175	0.4165	11	Expression	Bray‚ÄìCurtis	p=0.416
Age	0.0262016	0.8036	11	Expression	Spearman	p=0.804
patient_id	0.470552	0.0167	11	Expression	Spearman	p=0.017
Stage	0.0491797	0.5312	11	Expression	Spearman	p=0.531
Age	0.0263739	0.8884	11	Composition	Bray‚ÄìCurtis	p=0.888
patient_id	0.548347	0.0087	11	Composition	Bray‚ÄìCurtis	p=0.009
Stage	0.0442602	0.6651	11	Composition	Bray‚ÄìCurtis	p=0.665
Age	0.0278922	0.565	11	Composition	Spearman	p=0.565
patient_id	0.695928	0.0132	11	Composition	Spearman	p=0.013
Stage	0.0361435	0.4594	11	Composition	Spearman	p=0.459
