## Supplemental Table 20 for "Multi-omic Longitudinal Analysis of Canine Osteosarcoma Identifies Inter-Patient Heterogeneity and Immune Enrichment in Metastatic Lesions"

### Sheet: STable20 - old S20_overlapping_
pathway	n_clusters	clusters_str	mean_abs_stat	min_padj	dir_majority	pathway_clean
HALLMARK_OXIDATIVE_PHOSPHORYLATION	5	Malignant osteoblast 1 | Malignant osteoblast 2 | Malignant osteoblast 4 | Malignant osteoblast 5 | Malignant osteoblast 6	4.44325	1.72249e-08	Up	OXIDATIVE PHOSPHORYLATION
HALLMARK_ALLOGRAFT_REJECTION	5	Malignant osteoblast 1 | Malignant osteoblast 3 | Malignant osteoblast 4 | Malignant osteoblast 5 | Malignant osteoblast 6	4.14824	1.50477e-07	Down	ALLOGRAFT REJECTION
HALLMARK_E2F_TARGETS	4	Malignant osteoblast 1 | Malignant osteoblast 2 | Malignant osteoblast 4 | Malignant osteoblast 5	4.34895	2.15516e-09	Up	E2F TARGETS
HALLMARK_TNFA_SIGNALING_VIA_NFKB	4	Malignant osteoblast 1 | Malignant osteoblast 3 | Malignant osteoblast 4 | Malignant osteoblast 5	3.9868	1.5765e-06	Down	TNFA SIGNALING via NFKB
HALLMARK_INTERFERON_GAMMA_RESPONSE	4	Malignant osteoblast 1 | Malignant osteoblast 3 | Malignant osteoblast 4 | Malignant osteoblast 5	4.21969	5.14221e-06	Down	INTERFERON GAMMA RESPONSE
HALLMARK_INFLAMMATORY_RESPONSE	4	Malignant osteoblast 1 | Malignant osteoblast 3 | Malignant osteoblast 4 | Malignant osteoblast 5	3.84959	5.14221e-06	Down	INFLAMMATORY RESPONSE
HALLMARK_MYC_TARGETS_V1	4	Malignant osteoblast 1 | Malignant osteoblast 2 | Malignant osteoblast 5 | Malignant osteoblast 6	4.3908	9.25363e-06	Up	MYC TARGETS V1
HALLMARK_KRAS_SIGNALING_UP	4	Malignant osteoblast 3 | Malignant osteoblast 4 | Malignant osteoblast 5 | Malignant osteoblast 6	3.57685	0.000178583	Down	KRAS SIGNALING UP
HALLMARK_DNA_REPAIR	4	Malignant osteoblast 1 | Malignant osteoblast 2 | Malignant osteoblast 5 | Malignant osteoblast 6	3.31571	0.000395915	Up	DNA REPAIR
HALLMARK_IL6_JAK_STAT3_SIGNALING	4	Malignant osteoblast 1 | Malignant osteoblast 3 | Malignant osteoblast 4 | Malignant osteoblast 5	3.10134	0.00263383	Down	IL6 JAK STAT3 SIGNALING
HALLMARK_COMPLEMENT	4	Malignant osteoblast 1 | Malignant osteoblast 3 | Malignant osteoblast 4 | Malignant osteoblast 5	2.75932	0.00321631	Down	COMPLEMENT
HALLMARK_UV_RESPONSE_UP	4	Malignant osteoblast 1 | Malignant osteoblast 4 | Malignant osteoblast 5 | Malignant osteoblast 6	2.97638	0.00388751	Mixed	UV RESPONSE UP
HALLMARK_INTERFERON_ALPHA_RESPONSE	4	Malignant osteoblast 1 | Malignant osteoblast 3 | Malignant osteoblast 4 | Malignant osteoblast 5	2.93082	0.00616296	Down	INTERFERON ALPHA RESPONSE
HALLMARK_UNFOLDED_PROTEIN_RESPONSE	4	Malignant osteoblast 1 | Malignant osteoblast 2 | Malignant osteoblast 5 | Malignant osteoblast 6	2.83597	0.00894692	Up	UNFOLDED PROTEIN RESPONSE
HALLMARK_G2M_CHECKPOINT	3	Malignant osteoblast 1 | Malignant osteoblast 4 | Malignant osteoblast 5	3.85288	1.5765e-06	Up	G2M CHECKPOINT
HALLMARK_REACTIVE_OXYGEN_SPECIES_PATHWAY	3	Malignant osteoblast 1 | Malignant osteoblast 2 | Malignant osteoblast 4	3.2593	9.27301e-05	Down	REACTIVE OXYGEN SPECIES PATHWAY
HALLMARK_MTORC1_SIGNALING	3	Malignant osteoblast 1 | Malignant osteoblast 2 | Malignant osteoblast 5	3.7783	0.000372216	Up	MTORC1 SIGNALING
HALLMARK_ADIPOGENESIS	3	Malignant osteoblast 1 | Malignant osteoblast 2 | Malignant osteoblast 4	2.86681	0.00861347	Down	ADIPOGENESIS
HALLMARK_EPITHELIAL_MESENCHYMAL_TRANSITION	2	Malignant osteoblast 4 | Malignant osteoblast 6	3.54453	0.000134174	Mixed	EPITHELIAL MESENCHYMAL TRANSITION
HALLMARK_HYPOXIA	2	Malignant osteoblast 4 | Malignant osteoblast 6	3.38776	0.000311511	Mixed	HYPOXIA
HALLMARK_IL2_STAT5_SIGNALING	2	Malignant osteoblast 1 | Malignant osteoblast 4	3.55975	0.000511321	Down	IL2 STAT5 SIGNALING
HALLMARK_UV_RESPONSE_DN	2	Malignant osteoblast 2 | Malignant osteoblast 5	3.64044	0.000561119	Down	UV RESPONSE DN
HALLMARK_APOPTOSIS	2	Malignant osteoblast 1 | Malignant osteoblast 4	2.92918	0.00748879	Down	APOPTOSIS
HALLMARK_MYC_TARGETS_V2	2	Malignant osteoblast 2 | Malignant osteoblast 5	2.98372	0.00861347	Up	MYC TARGETS V2
HALLMARK_COAGULATION	2	Malignant osteoblast 2 | Malignant osteoblast 4	2.72453	0.00927594	Mixed	COAGULATION
