## Supplemental Table 21 for "Multi-omic Longitudinal Analysis of Canine Osteosarcoma Identifies Inter-Patient Heterogeneity and Immune Enrichment in Metastatic Lesions"

### Sheet: STable20 - old S21_unique_malig
pathway	cluster	stat	padj	direction	pathway_clean	rank_by_abs_stat
HALLMARK_PI3K_AKT_MTOR_SIGNALING	Malignant osteoblast 1	-2.64428	0.0218308	Down	PI3K AKT MTOR SIGNALING	1
HALLMARK_FATTY_ACID_METABOLISM	Malignant osteoblast 2	3.23059	0.00861347	Up	FATTY ACID METABOLISM	1
HALLMARK_GLYCOLYSIS	Malignant osteoblast 2	3.00698	0.0158314	Up	GLYCOLYSIS	2
HALLMARK_PEROXISOME	Malignant osteoblast 2	2.47271	0.0459751	Up	PEROXISOME	3
HALLMARK_P53_PATHWAY	Malignant osteoblast 4	-3.24894	0.00427706	Down	P53 PATHWAY	1
HALLMARK_APICAL_JUNCTION	Malignant osteoblast 5	-3.35747	0.00471954	Down	APICAL JUNCTION	1
HALLMARK_KRAS_SIGNALING_DN	Malignant osteoblast 5	-2.45192	0.0378927	Down	KRAS SIGNALING DN	2
HALLMARK_MITOTIC_SPINDLE	Malignant osteoblast 6	-2.57054	0.0487394	Down	MITOTIC SPINDLE	1
