## Supplemental Table 22 for "Multi-omic Longitudinal Analysis of Canine Osteosarcoma Identifies Inter-Patient Heterogeneity and Immune Enrichment in Metastatic Lesions"

### Sheet: STable22 - old S22_patient_domi
celltype	Individual_ID	n_cells	total_cells_in_subtype	p_adj
Malignant osteoblast 1	T-OS-0061	12495	12760	0
Malignant osteoblast 2	T-OS-0059	3735	4566	0
Malignant osteoblast 3	T-OS-0046	1655	2098	0
Malignant osteoblast 4	T-OS-0061	1533	1562	4.84639e-298
Malignant osteoblast 5	T-OS-0046	1263	1488	0
Malignant osteoblast 6	T-OS-0046	708	1134	7.83707e-243
