## Supplemental Table 23 for "Multi-omic Longitudinal Analysis of Canine Osteosarcoma Identifies Inter-Patient Heterogeneity and Immune Enrichment in Metastatic Lesions"

Sample	B cell	Endothelial cell	Fibroblast 1	Fibroblast 2	Malignant osteoblast 1	Malignant osteoblast 2	Malignant osteoblast 3	Malignant osteoblast 4	Malignant osteoblast 5	Malignant osteoblast 6	Myeloid	Osteoclast	T cell
T-OS-0001-M1-1	0.0	0.0395	0.0	0	0.0	0.4896	0	0.0	0.3285	0.1423	0.0	0.0	0
T-OS-0001-P1	0.0	0.0	0.1393	0	0.0445	0.363	0	0.0	0.2124	0.2306	0.0	0.0103	0
T-OS-0003-M1-1	0.0	0.1554	0.0	0	0.0	0.3408	0	0.0	0.271	0.0	0.2328	0.0	0
T-OS-0003-P1	0.0	0.2546	0.0	0	0.0	0.4276	0	0.0	0.2572	0.0	0.0606	0.0	0
T-OS-0006-M1-1	0.0	0.0	0.0	0	0.0	0.3578	0	0.0	0.5916	0.0506	0.0	0.0	0
T-OS-0006-P1	0.0	0.0	0.0046	0	0.0	0.4713	0	0.0	0.3945	0.1149	0.0	0.0147	0
T-OS-0026-M1-1	0.0	0.0	0.0	0	0.0	0.3814	0	0.0	0.4367	0.1597	0.0221	0.0	0
T-OS-0026-P1	0.0	0.0	0.0	0	0.0	0.1704	0	0.0	0.8296	0.0	0.0	0.0	0
T-OS-0028-M1-1	0.0	0.0	0.0	0	0.0	0.4322	0	0.0	0.4441	0.0982	0.0	0.0255	0
T-OS-0028-P1	0.0	0.0	0.0	0	0.0	0.4855	0	0.0	0.4109	0.0748	0.0	0.0288	0
T-OS-0029-M1-1	0.0214	0.0051	0.2394	0	0.0	0.2817	0	0.1122	0.0966	0.1283	0.1153	0.0	0
T-OS-0029-M1-2	0.0746	0.0	0.0365	0	0.0	0.4199	0	0.0287	0.1811	0.2252	0.0314	0.0026	0
T-OS-0029-P1	0.0	0.0258	0.0376	0	0.0	0.44	0	0.0	0.3081	0.1885	0.0	0.0	0
T-OS-0030-M1-1	0.0	0.0	0.1144	0	0.0	0.3604	0	0.0	0.3302	0.1781	0.0168	0.0	0
T-OS-0030-M1-2	0.0	0.0792	0.0	0	0.0	0.4442	0	0.0	0.2493	0.0385	0.1887	0.0	0
T-OS-0030-P1	0.0	0.0	0.0	0	0.0	0.5086	0	0.0	0.3091	0.1189	0.0398	0.0236	0
T-OS-0032-M1-1	0.0	0.0	0.0	0	0.0	0.5354	0	0.0	0.3572	0.0758	0.0315	0.0	0
T-OS-0032-P1	0.0	0.0	0.0191	0	0.0	0.4423	0	0.0331	0.351	0.1375	0.0	0.0171	0
T-OS-0038-M1-1	0.0314	0.0071	0.3799	0	0.0	0.2792	0	0.0337	0.1837	0.0833	0.0	0.0017	0
T-OS-0038-P1	0.0	0.0	0.3427	0	0.0	0.3429	0	0.0	0.1781	0.1352	0.0	0.0012	0
T-OS-0042-M1-1	0.0	0.0005	0.0	0	0.0	0.4463	0	0.0	0.3476	0.1515	0.054	0.0	0
T-OS-0042-P1	0.0	0.0	0.0114	0	0.0	0.4789	0	0.0	0.2808	0.1967	0.0	0.0322	0
