## Supplemental Table 24 for "Multi-omic Longitudinal Analysis of Canine Osteosarcoma Identifies Inter-Patient Heterogeneity and Immune Enrichment in Metastatic Lesions"

genes	logFC
CTSH	2.19886304686058
TNC	-1.65282016676515
MYO5C	3.58948036425547
RAB38	-1.61996641805721
TGM2	2.84115543526684
RAB11FIP1	1.99864717817081
SORL1	2.39420866953755
EDN1	3.31702341315767
FGR	1.79314165439286
RNF144B	2.443297258075
XDH	4.12267824599071
PLBD1	2.42845125459103
PARD6B	3.51444410436929
CDS1	3.2353573569616
ABCA3	2.54353212441712
C3	3.27705562475667
STC2	1.93090811881586
FFAR2	2.3634727352887
EPHB6	1.95006352436853
S100P	2.64936702957741
MYRF	3.51890077589705
KLF5	1.56677596014031
KRT18	6.4146894605798
LAMC2	1.90526413916946
HEPH	4.27006737138539
F3	1.86225973835369
SNTB1	2.41878972315612
CA9	3.22123669287339
ARAP2	1.70365584817454
MUC16	5.06630008777513
FGF2	2.23217431553703
LRRK2	1.19580024003995
CD38	1.9862646139071
SPINT1	1.52789697819898
SFTPC	10.7177415015488
SNX25	1.02870975618686
ACVR1B	1.33265740258318
THBS1	1.39431950713675
CRYM	-4.17380455846398
NRIP3	-2.10110994359183
AGER	7.04039553168929
THSD4	1.89868135671553
CELSR2	3.10799305394056
EXPH5	2.78132393093359
PRG4	4.90420889265494
TNS1	1.39869777179123
NRG1	2.5018442925161
DGAT2	2.61689537540747
MCTP1	1.74190179457553
ACP5	-3.83993481957364
KCNJ15	1.9570010916404
PDZD4	3.82235237855687
SYNPO2	2.32805020923303
MARCO	2.90974988449116
CFP	2.04265849998511
PDK4	2.46616600851413
ADGRE3	2.20595961465276
DES	3.57501987454997
LTF	2.75717753561868
SLC39A8	1.97024827033586
PATJ	3.20479079759283
SPOCK2	3.05365758146725
PLVAP	-1.51305085346884
ST6GAL1	1.02071655676953
LMCD1	1.0924460106257
SCGB1A1	6.6784589323954
GREM1	2.97256597666804
MYH11	2.6107424157701
EREG	3.28817441441483
GPRC5A	4.33595725352189
RSRP1	1.04022395427692
HSD17B11	1.5435411551066
SLC9B2	-3.27719344179697
SCNN1A	2.07469770289087
LAMB3	3.18255655854908
MEGF9	1.15743571783235
ADGRE1	2.12294919255502
PERP	4.32536599057761
SERPINE1	1.69574748668144
DENND2D	1.52329087877897
SEMA3C	1.6625692973071
ITGB3	-1.58382741933976
DPYD	1.28992050149205
ALDH3B1	1.92995073690005
SLC16A3	1.41394482575557
TNFRSF11A	-1.34615880376644
ATP2A3	2.29327706217308
CPM	1.56359454770312
BMP7	3.20089833647125
EPB41L5	1.26210099146996
ALCAM	1.41075440684027
ALOX5	1.89839743127846
ADAM33	2.89841954020986
FAM78B	-1.39345027696361
MCTP2	2.09184743699229
ZDHHC18	1.0226830497581
ADAMTSL2	2.27687215030126
CLIC5	2.6927473513261
PLXDC1	-1.5882536785941
BTG2	1.13390545882932
ABCG1	1.49114083984861
PON3	2.41234613023168
TMEM176A	3.12072363328954
CYP2S1	1.96762984481659
HUNK	-1.11665032671924
SERPINA1	2.09497676267735
MFSD2A	2.06677308610766
FCGR1A	1.34198393774603
SLC22A23	1.41067705825257
ZDHHC2	1.67007255957423
MMP9	-3.87173436064384
JCHAIN	1.83569842441934
C10H12orf75	1.93140218208965
ERBB3	3.77942490048231
CDH3	2.54951013393665
DUSP2	-1.60495410062665
GUCY1A2	2.33745466635362
SHANK2	2.64642961220449
RTKN2	1.75299924390999
FCMR	1.29292845983643
AMDHD1	1.31505970094174
CD300LF	2.01479702959359
CPAMD8	1.68973855000763
SASH3	1.24867457368125
COL25A1	-2.42728978142658
CAVIN2	2.24068026776877
C7	4.67952980384322
KCNA3	1.35552170080158
TMEM176B	2.85995566923076
DRAM1	1.27727242810707
PHACTR1	1.76716834943387
DDAH1	1.36767909712713
EXOC3L2	-1.22926946341015
FOLH1B	1.88554131884197
CDC42BPG	1.46419961958313
MYO5B	3.15805100067203
HYAL1	-1.42303463765246
SCEL	2.01035204264883
LLGL2	1.080067183138
TC2N	2.05291817092463
PPL	2.87644367710469
CEBPD	1.2704445795211
INHBB	1.46262101522143
DIO3	2.75509059439872
WFDC1	1.03015328991103
GPR146	1.17712431832091
B3GNT7	1.6424951886612
ADAMDEC1	4.56541877474724
STC1	-1.96210450615783
ITGA8	2.1635927479213
TNFSF13	1.6184083168483
MMP16	-1.3847819318805
MEIS2	2.28473251196472
SFRP4	-2.06681122519055
DGKI	-1.8610453433342
OLFML2B	-1.03029979730898
TWIST2	1.82722932061485
FADS1	1.32740316095028
CD163	1.52669330025846
PHETA1	-1.59290306863835
SCARA3	-1.07888735815531
LAMP3	4.56360216823656
LGI3	3.60333565097434
PMP22	1.0197871746376
CD5L	3.34788937827862
GPR68	-1.1739627927132
CFI	2.08244339142868
SLA	1.37280038173055
SHROOM3	1.93664424487696
PTPN22	-2.26244357044374
PGM5	1.64898115503604
PRDM1	-1.09428201309534
LY6E	2.16253146330958
ENPP1	-1.16316387375227
MUC1	1.90593071075227
CD84	-1.99212792920231
RAB39B	1.36465676050736
ARHGEF26	1.26320558257365
HPSE	1.29613846386752
LTBP4	1.46662003471713
CCDC85C	1.54974464564893
AKAP6	-1.82455974210124
ACE	2.37653573525992
COL4A5	2.94946882740671
TLR4	1.27980100709292
RPH3AL	1.72463808201851
BPI	1.32165660107905
ATP10A	1.00005240202028
FAM189A2	1.49033777384434
ITGA3	1.51316039216328
IRAG1	2.18271217400795
SLC25A27	-1.43082847369711
B9D2	-1.02973122775059
KALRN	-1.0862801098014
CELF2	1.27867761014012
CFB	3.6833720603413
PIEZO2	-1.59194020638406
MALL	-1.28515285505074
MEGF6	3.2020438223424
OCSTAMP	-3.97600843334446
CTSK	-1.62469123081364
C9H17orf58	2.06271329200142
GREB1	2.08110927641428
PROSER2	-1.31956266010127
BCAM	1.13982768355114
ITGA2	-1.13216293422209
DSC2	2.43968429389188
FGF13	-2.41464407186844
UNC13D	1.03637478833544
DENND11	1.21486312800289
CXCR1	2.59350088400731
DOK2	1.06105763593197
DPYS	2.15464592237304
RIMS1	1.09801331639507
MATK	-1.79013315699987
DSG2	1.30803110881432
SUSD2	1.95978526386194
ACER2	1.23203312128058
PAG1	1.11703676599593
FOXC1	-1.25771189818656
PLLP	1.74255950101145
EEF1A2	-2.19741826592207
RASL11B	1.25388417635481
C1QTNF6	-1.06145597930292
HK3	1.6069834735128
ART4	2.37809698355751
GPC3	2.57229455248981
TPPP	1.80316757941912
S100A9	2.45999326605901
C5	6.81183687730143
PSTPIP1	-1.33550331615902
ABCA6	2.42594881443701
MANEAL	1.02167261176705
DPP4	-1.853254599441
MRC1	1.3276137212308
CLIC2	1.54606366944635
TAGLN	1.44939739752213
SIX1	-2.09553167200003
SLC12A2	1.20763214753062
ARHGAP18	-1.09610992342597
VWF	1.78988589619969
MATN4	1.82554211735781
STX3	1.31517978123486
SELP	1.22397281531852
GIMAP4	1.22903081334572
CLCF1	1.17943591899771
PRKCB	1.05714582394634
FOXF1	1.61374162315992
SH3GL3	-1.18085909885236
ANXA3	1.14458371622183
CASP4	1.33498092330237
ZBTB16	2.00579356056103
ZNF385B	2.5723623151369
PLXNA4	2.18259170093216
PLXNA2	-1.12690987987368
FOXF2	1.14144805667748
GPD1L	1.03008974778985
NLRP1	1.26798293863834
MBOAT1	1.12689938847903
CDH1	3.58603411582164
RASAL3	1.03517714174358
MFAP4	5.59498477103193
PDE5A	1.11282846317143
TUBA8	-1.43612188302245
NAPSA	5.25425128488791
SLC12A7	-1.01251047861157
TRABD2B	1.25843417095045
RHPN2	1.11582768316548
CH25H	1.15950049668587
DSC3	2.20516852760201
ATP6V0D2	-2.8891796352164
MAN1A1	1.33178793406058
NDRG2	2.46268562344775
GATA6	2.68494899196103
TMEM144	1.06080416263121
PIM1	1.00050150212575
FAM83H	1.17968706648946
CCDC69	1.07018041256666
HMGA2	1.42297513974666
NLRP12	1.29298080379344
PABPC5	-1.37592015323463
IRF8	1.10082384599955
CELSR1	1.87398413002199
ARHGEF9	-1.00311535534403
PTGDS	1.29550344260854
RASL11A	2.01620394419666
METTL7A	1.24900864567487
CDO1	1.71451972188914
CEP170B	1.23739907643786
CNKSR2	-1.81064947531472
MGST1	1.41902135675386
TNFSF11	-1.08115016881528
CEBPA	1.3041965369304
