## Supplemental Table 26 for "Multi-omic Longitudinal Analysis of Canine Osteosarcoma Identifies Inter-Patient Heterogeneity and Immune Enrichment in Metastatic Lesions"

	contrast	estimate	SE	df	t.ratio	p.value	OR	OR_lo	OR_hi
1	Metastatic - Primary	5.78254438102742	1.59573413582457	11.2013042465729	3.62375175864705	0.0038870676377329	324.584006036421	9.75756458440109	10797.2410598313
