## Supplemental Table 27 for "Multi-omic Longitudinal Analysis of Canine Osteosarcoma Identifies Inter-Patient Heterogeneity and Immune Enrichment in Metastatic Lesions"

	celltype	term	estimate	std.error	df	statistic	p.value	FDR	direction
1	B lineage	conditionMetastatic	0.173881559107079	0.0862772408903959	10.6293327242828	2.01538154573085	0.0698559062051495	0.349279531025748	Metastatic > Primary
2	CD8 T cells	conditionMetastatic	-0.227536908843443	0.218010541732926	10.8979534164627	-1.04369681867122	0.319224855206917	0.638449710413834	Primary > Metastatic
3	Cytotoxic lymphocytes	conditionMetastatic	0.00415526716259448	0.0201994156741969	10.9846644400742	0.205712245820184	0.84077846057912	0.903602888643696	Metastatic > Primary
4	Endothelial cells	conditionMetastatic	0.314588778444615	0.354020823910227	10.7310113781785	0.888616593142522	0.393692130582306	0.656153550970511	Metastatic > Primary
5	Fibroblasts	conditionMetastatic	0.318691162007673	0.190723191865547	11.1072559920482	1.67096176867855	0.122635392664833	0.40878464221611	Metastatic > Primary
6	Monocytic lineage	conditionMetastatic	0.158750496835842	0.302024499663355	11.1737797705825	0.525621255933839	0.609424081884852	0.761780102356066	Metastatic > Primary
7	Myeloid dendritic cells	conditionMetastatic	0.0730237934287204	0.0583885854159483	10.9654618252248	1.25065186814364	0.237089774270804	0.592724435677011	Metastatic > Primary
8	NK cells	conditionMetastatic	0.0041329381716721	0.0333438447843567	10.9436436975442	0.123949058616392	0.903602888643696	0.903602888643696	Metastatic > Primary
9	Neutrophils	conditionMetastatic	1.65267059300594	0.247816271135891	10.8811975096572	6.6689349550405	3.71115130544965e-05	0.000371115130544965	Metastatic > Primary
10	T cells	conditionMetastatic	0.0796291117100117	0.136950882789558	10.8031319264777	0.581442850809306	0.572873774730368	0.761780102356066	Metastatic > Primary
