## Supplemental Table 28 for "Multi-omic Longitudinal Analysis of Canine Osteosarcoma Identifies Inter-Patient Heterogeneity and Immune Enrichment in Metastatic Lesions"

### Sheet: in
	Panel	Metric	Factor	Delta_Median	CI_L	CI_U	p_perm	p_perm_strat	p_perm_unstrat
1	Expression	Bray-Curtis	Patient	0.075935	0.045798	0.105593	0.0002	NA	NA
2	Expression	Bray-Curtis	Stage	0.001814	-0.014867	0.019946	NA	0.24875	0.482703
3	Expression	Spearman	Patient	0.013005	0.009803	0.021362	0.0002	NA	NA
4	Expression	Spearman	Stage	0.005099	0.000434	0.006798	NA	0.0022	0.025395
5	Composition (MCP)	Bray-Curtis	Patient	0.030199	0.010401	0.059866	0.016397	NA	NA
6	Composition (MCP)	Bray-Curtis	Stage	0.028913	0.020176	0.03849	NA	0.0024	0.006999
7	Composition (MCP)	Spearman	Patient	0.00846	0	0.032074	0.074185	NA	NA
8	Composition (MCP)	Spearman	Stage	0.015781	-0.015008	0.034916	NA	0.004199	0.024595
