## Supplemental Table 29 for "Multi-omic Longitudinal Analysis of Canine Osteosarcoma Identifies Inter-Patient Heterogeneity and Immune Enrichment in Metastatic Lesions"

	term	R2	p	panel	metric	p_lab	n
1	patient_id	0.617486651932744	4e-04	Expression	Bray–Curtis	p = 0.0004	22
2	Stage	0.0190921366705857	0.6531	Expression	Bray–Curtis	p = 0.6531	22
3	Age	0.0274700682598934	0.3772	Expression	Bray–Curtis	p = 0.3772	22
4	patient_id	0.740525441349202	1e-04	Expression	Spearman	p = 0.0001	22
5	Stage	0.0237579402150104	0.1175	Expression	Spearman	p = 0.1175	22
6	Age	0.0109367368898635	0.4463	Expression	Spearman	p = 0.4463	22
7	patient_id	0.661704324154742	1e-04	Composition	Bray–Curtis	p = 0.0001	22
8	Stage	0.0489953361944152	0.0335	Composition	Bray–Curtis	p = 0.0335	22
9	Age	0.00833254893774164	0.7172	Composition	Bray–Curtis	p = 0.7172	22
10	patient_id	0.611509725486974	0.1498	Composition	Spearman	p = 0.1498	22
11	Stage	0	0.8685	Composition	Spearman	p = 0.8685	22
12	Age	0	0.9824	Composition	Spearman	p = 0.9824	22
