## Supplemental Table 30 for "Multi-omic Longitudinal Analysis of Canine Osteosarcoma Identifies Inter-Patient Heterogeneity and Immune Enrichment in Metastatic Lesions"

### Sheet: in
Sample_ID	Estimated Number of Cells	Mean Reads per Cell	Median Genes per Cell	Number of Reads	Valid Barcodes	Sequencing Saturation	Q30 Bases in Barcode	Q30 Bases in RNA Read	Q30 Bases in UMI	Reads Mapped to Genome	Reads Mapped Confidently to Genome	Reads Mapped Confidently to Intergenic Regions	Reads Mapped Confidently to Intronic Regions	Reads Mapped Confidently to Exonic Regions	Reads Mapped Confidently to Transcriptome	Reads Mapped Antisense to Gene	Fraction Reads in Cells	Total Genes Detected	Median UMI Counts per Cell
T-OS-0046-M1-1	6929	22559	1796	156314229	0.948	0.308	0.922	0.889	0.908	0.851	0.799	0.109	0.365	0.326	0.482	0.204	0.736	18198	3233
T-OS-0046-M2-1	3728	28965	1344	107983304	0.946	0.461	0.922	0.891	0.908	0.875	0.818	0.125	0.405	0.288	0.358	0.332	0.605	17469	2134
T-OS-0046-P1	1819	35921	1784	65340937	0.951	0.453	0.922	0.885	0.909	0.81	0.752	0.113	0.364	0.275	0.475	0.16	0.575	17066	3421
T-OS-0050-M1-1	1068	131434	874	140371602	0.94	0.775	0.946	0.93	0.945	0.382	0.342	0.067	0.165	0.109	0.245	0.027	0.508	16132	1386
T-OS-0050-M1-2	2504	10075	908	25228184	0.953	0.228	0.951	0.943	0.949	0.897	0.863	0.134	0.559	0.17	0.507	0.218	0.401	15450	1289
T-OS-0054-P1	1409	90462	3481	127460342	0.969	0.572	0.95	0.933	0.948	0.774	0.706	0.117	0.214	0.374	0.503	0.082	0.91	17389	11331
T-OS-0059-M1-1	5234	26673	1313	139608436	0.965	0.619	0.952	0.94	0.95	0.924	0.882	0.124	0.455	0.303	0.448	0.306	0.691	17215	1882
T-OS-0059-M1-2	2401	57654	2215	138426580	0.971	0.52	0.951	0.94	0.949	0.772	0.698	0.092	0.186	0.42	0.53	0.071	0.861	17070	6001
T-OS-0059-P1	2370	57954	1086	137351902	0.953	0.708	0.951	0.936	0.949	0.659	0.61	0.097	0.326	0.187	0.455	0.054	0.583	16289	2008
T-OS-0061-M1-1	4774	22869	926	109174270	0.955	0.561	0.949	0.938	0.947	0.653	0.593	0.095	0.211	0.287	0.468	0.027	0.59	16556	1834
T-OS-0061-M1-2	7884	20392	1620	160768612	0.967	0.434	0.95	0.939	0.948	0.829	0.793	0.134	0.49	0.168	0.597	0.056	0.62	17417	2861
T-OS-0061-P1	11340	5179	791	58734733	0.957	0.097	0.924	0.89	0.91	0.841	0.797	0.141	0.516	0.141	0.531	0.121	0.553	16982	1124
